# Limited plasticity in gene expression for providing or receiving parental care under different temperatures

**DOI:** 10.1101/2021.12.14.472162

**Authors:** Jeanette B. Moss, Christopher B. Cunningham, Elizabeth C. McKinney, Allen J. Moore

## Abstract

Parenting is thought to evolve to buffer offspring from variable, unpredictable, and challenging environmental conditions. In the subsocial carrion beetle, *Nicrophorus orbicollis*, stressful temperatures during parenting do not affect parental behavior despite imposing steep fitness costs to parents. Here, we ask if plasticity of gene expression underpins this behavioral stability or facilitates independent compensation by larvae. To test this we characterized gene expression of parents and offspring before and during active parenting under benign (20°C) and stressful (24°C) temperatures to identify genes of parents and offspring associated with thermal response, parenting/being parented, and gene expression plasticity associated with behavioral stability of parental care. The main effects of thermal and social condition each shaped patterns of gene expression in females, males, and larvae. In addition, we implicated 79 genes in females as ‘buffering’ parental behavior across environments. The majority of these underwent significant changes in expression in actively parenting mothers at the benign temperature, but not at the stressful temperature. Our results suggest that neither genetic programs for parenting nor their effects on offspring gene expression are fundamentally different under stressful conditions, and that behavioral stability is associated primarily with the maintenance of existing genetic programs rather than replacement or supplementation. Thus, while selection for compensatory gene expression could expand the range of thermal conditions parents will tolerate, without expanding the toolkit of genes involved selection is unlikely to lead to adaptive changes of function.
