## Supplementary Table 1 for "Limited plasticity in gene expression for providing or receiving parental care under different temperatures"

### Sheet: Table 15
Supplementary Table 18: Significantly enriched (p<0.01) GO terms associated with differentially expressed genes in interacting larvae compared to non-interacting larvae. Z-scores represent the overall directionality of change in the functional pathway (<0 = downregulation, >0 = upregulation) and are calculated as the number of upregulated genes annotated for the term - number of downregulated gen…
GO ID	Term Description	Annotated	Significant	Expected	p	GO category	Z-Score
GO:0032543	mitochondrial translation	88	80	55.07	1.3e-09	BP	8.60886
GO:0140053	mitochondrial gene expression	101	89	63.2	7.2e-09	BP	9.00998
GO:0017076	purine nucleotide binding	944	661	583.4	1.1e-08	MF	5.40647
GO:0032555	purine ribonucleotide binding	942	659	582.17	1.5e-08	MF	5.33676
GO:0035639	purine ribonucleoside triphosphate binding	933	652	576.6	2.4e-08	MF	5.24785
GO:0006399	tRNA metabolic process	134	112	83.85	6.64e-08	BP	8.69318
GO:0032553	ribonucleotide binding	953	660	588.96	1.82e-07	MF	5.29379
GO:0036094	small molecule binding	1156	789	714.42	4.46e-07	MF	6.51497
GO:0022402	cell cycle process	471	344	294.74	4.651e-07	BP	6.73955
GO:0097367	carbohydrate derivative binding	1079	739	666.83	4.92e-07	MF	5.6282
GO:0000166	nucleotide binding	1080	739	667.45	6.17e-07	MF	6.06962
GO:1901265	nucleoside phosphate binding	1080	739	667.45	6.17e-07	MF	6.06962
GO:0043038	amino acid activation	53	49	33.17	6.473e-07	BP	6.57143
GO:0006457	protein folding	103	87	64.45	7.847e-07	BP	7.612
GO:0043039	tRNA aminoacylation	52	48	32.54	9.625e-07	BP	6.78387
GO:1901363	heterocyclic compound binding	2511	1647	1551.83	9.79e-07	MF	6.55443
GO:0097159	organic cyclic compound binding	2518	1651	1556.15	1.081e-06	MF	6.59571
GO:0030554	adenyl nucleotide binding	776	540	479.58	1.113e-06	MF	4.21725
GO:0005488	binding	5458	3465	3373.11	1.163e-06	MF	1.74979
GO:0004812	aminoacyl-tRNA ligase activity	50	46	30.9	1.291e-06	MF	6.78233
GO:0016875	ligase activity, forming carbon-oxygen bonds	50	46	30.9	1.291e-06	MF	6.78233
GO:0043168	anion binding	1228	832	758.92	1.348e-06	MF	4.36826
GO:0032559	adenyl ribonucleotide binding	774	538	478.34	1.463e-06	MF	4.13885
GO:0005524	ATP binding	766	532	473.4	1.982e-06	MF	4.07542
GO:0006418	tRNA aminoacylation for protein translation	50	46	31.29	2.1179e-06	BP	6.78233
GO:0140101	catalytic activity, acting on a tRNA	89	75	55	2.854e-06	MF	7.04367
GO:0000313	organellar ribosome	70	61	43.65	3.6e-06	CC	7.55418
GO:0005761	mitochondrial ribosome	70	61	43.65	3.6e-06	CC	7.55418
GO:1903047	mitotic cell cycle process	305	227	190.86	4.9672e-06	BP	6.03988
GO:1903046	meiotic cell cycle process	147	117	91.99	5.4655e-06	BP	5.547
GO:0000278	mitotic cell cycle	404	294	252.81	5.5394e-06	BP	5.36555
GO:0007049	cell cycle	618	437	386.72	5.5706e-06	BP	6.31442
GO:0000502	proteasome complex	51	46	31.8	7.4e-06	CC	5.89768
GO:1905369	endopeptidase complex	59	52	36.79	9.3e-06	CC	6.1017
GO:0051082	unfolded protein binding	52	46	32.14	1.8181e-05	MF	4.86558
GO:0009987	cellular process	6226	3953	3896.03	2.48566e-05	BP	4.26257
GO:0000315	organellar large ribosomal subunit	43	39	26.81	2.81e-05	CC	5.92474
GO:0005762	mitochondrial large ribosomal subunit	43	39	26.81	2.81e-05	CC	5.92474
GO:0140098	catalytic activity, acting on RNA	246	181	152.03	5.1062e-05	MF	9.43984
GO:0035151	regulation of tube size, open tracheal system	65	55	40.67	8.06043e-05	BP	-3.371
GO:1901575	organic substance catabolic process	713	492	446.17	9.30264e-05	BP	4.95918
GO:0051321	meiotic cell cycle	158	121	98.87	0.0001	BP	5.81818
GO:0009057	macromolecule catabolic process	448	317	280.34	0.00011	BP	0.904534
GO:0005200	structural constituent of cytoskeleton	51	44	31.52	0.00011	MF	5.33573
GO:1905368	peptidase complex	80	65	49.88	0.00019	CC	1.05932
GO:0043167	ion binding	2311	1498	1428.22	0.00019	MF	5.58156
GO:0043227	membrane-bounded organelle	3303	2131	2059.62	0.0002	CC	12.4776
GO:0140013	meiotic nuclear division	118	92	73.84	0.00023	BP	5.8384
GO:2000027	regulation of animal organ morphogenesis	97	77	60.7	0.00026	BP	-7.17952
GO:0043231	intracellular membrane-bounded organelle	3075	1987	1917.45	0.00027	CC	13.0116
GO:0007051	spindle organization	117	91	73.21	0.00029	BP	4.92694
GO:0006612	protein targeting to membrane	23	22	14.39	0.0003	BP	1.2792
GO:0000280	nuclear division	235	172	147.06	0.00031	BP	6.25244
GO:1904062	regulation of cation transmembrane transport	17	17	10.64	0.00034	BP	0.242536
GO:0000776	kinetochore	36	32	22.45	0.00039	CC	3.53553
GO:0004298	threonine-type endopeptidase activity	16	16	9.89	0.00045	MF	4
GO:0005622	intracellular	4669	2974	2911.4	0.00046	CC	11.9191
GO:0044267	cellular protein metabolic process	1728	1139	1081.33	0.00053	BP	8.14837
GO:1902850	microtubule cytoskeleton organization involved in mitosis	87	69	54.44	0.00057	BP	2.88926
GO:0007417	central nervous system development	228	166	142.68	0.0006	BP	-5.35544
GO:0005783	endoplasmic reticulum	299	213	186.44	0.00061	CC	8.49634
GO:0048285	organelle fission	249	180	155.82	0.00065	BP	6.41006
GO:0043632	modification-dependent macromolecule catabolic process	252	182	157.69	0.00066	BP	4.07687
GO:0051225	spindle assembly	58	48	36.29	0.00067	BP	3.75278
GO:0099080	supramolecular complex	256	184	159.63	0.0007	CC	4.86558
GO:0000281	mitotic cytokinesis	65	53	40.67	0.00073	BP	3.29665
GO:0003002	regionalization	442	308	276.59	0.00075	BP	-4.6154
GO:0051603	proteolysis involved in cellular protein catabolic process	260	187	162.7	0.00078	BP	3.87574
GO:0022414	reproductive process	974	654	609.5	0.0008	BP	0.899371
GO:0048232	male gamete generation	217	158	135.79	0.00081	BP	5.64846
GO:0005839	proteasome core complex	15	15	9.35	0.00083	CC	3.87298
GO:0009056	catabolic process	852	575	533.15	0.00084	BP	4.3371
GO:0006605	protein targeting	68	55	42.55	0.00085	BP	4.7194
GO:0110116	regulation of compound eye photoreceptor cell differentiation	34	30	21.28	0.00087	BP	-4.38178
GO:0019941	modification-dependent protein catabolic process	247	178	154.56	0.00089	BP	4.22116
GO:0000775	chromosome, centromeric region	53	44	33.05	0.00089	CC	3.82261
GO:0048513	animal organ development	1149	766	719.01	0.00093	BP	-3.81192
GO:0032502	developmental process	2477	1611	1550.03	0.00093	BP	-7.58761
GO:0030163	protein catabolic process	280	200	175.21	0.00094	BP	3.81838
GO:0035150	regulation of tube size	71	57	44.43	0.00098	BP	-3.31133
GO:1901565	organonitrogen compound catabolic process	425	296	265.95	0.001	BP	4.18491
GO:0006888	endoplasmic reticulum to Golgi vesicle-mediated transport	56	46	35.04	0.0012	BP	5.30791
GO:0006511	ubiquitin-dependent protein catabolic process	245	176	153.31	0.00121	BP	3.69351
GO:0019199	transmembrane receptor protein kinase activity	40	34	24.72	0.00123	MF	-5.14496
GO:0005759	mitochondrial matrix	151	112	94.16	0.00129	CC	9.16564
GO:0051704	multi-organism process	1044	697	653.3	0.00132	BP	2.00752
GO:0000003	reproduction	999	668	625.14	0.00133	BP	1.00597
GO:0070003	threonine-type peptidase activity	19	18	11.74	0.00135	MF	4.24264
GO:0007389	pattern specification process	472	326	295.36	0.00136	BP	-4.70771
GO:0043161	proteasome-mediated ubiquitin-dependent protein catabolic process	158	117	98.87	0.00136	BP	3.698
GO:0060856	establishment of blood-brain barrier	24	22	15.02	0.00146	BP	-4.34481
GO:0071806	protein transmembrane transport	24	22	15.02	0.00146	BP	-4.05081
GO:0048856	anatomical structure development	2383	1549	1491.2	0.00146	BP	4.69042
GO:0035159	regulation of tube length, open tracheal system	44	37	27.53	0.00158	BP	-2.13719
GO:0061077	chaperone-mediated protein folding	28	25	17.52	0.00167	BP	3.6
GO:0005737	cytoplasm	2981	1917	1858.83	0.00186	CC	14.7772
GO:0004714	transmembrane receptor protein tyrosine kinase activity	31	27	19.16	0.00191	MF	-4.81125
GO:0019001	guanyl nucleotide binding	177	128	109.39	0.00194	MF	3.35876
GO:0032561	guanyl ribonucleotide binding	177	128	109.39	0.00194	MF	3.35876
GO:0090150	establishment of protein localization to membrane	47	39	29.41	0.00197	BP	3.04243
GO:0017038	protein import	75	59	46.93	0.00204	BP	6.11888
GO:0010498	proteasomal protein catabolic process	165	121	103.25	0.00208	BP	3.81818
GO:0044265	cellular macromolecule catabolic process	372	259	232.79	0.00209	BP	5.28164
GO:0007272	ensheathment of neurons	23	21	14.39	0.00216	BP	-3.92792
GO:0060857	establishment of glial blood-brain barrier	23	21	14.39	0.00216	BP	-3.92792
GO:0065002	intracellular protein transmembrane transport	23	21	14.39	0.00216	BP	4.58258
GO:0048869	cellular developmental process	1581	1038	989.34	0.00221	BP	-4.56267
GO:0007431	salivary gland development	130	97	81.35	0.00228	BP	-4.9752
GO:0035272	exocrine system development	130	97	81.35	0.00228	BP	-4.9752
GO:0050789	regulation of biological process	3309	2129	2070.67	0.0023	BP	-4.98471
GO:0009798	axis specification	195	141	122.02	0.00238	BP	-0.589506
GO:0000212	meiotic spindle organization	35	30	21.9	0.00244	BP	2.92119
GO:0007052	mitotic spindle organization	64	51	40.05	0.00245	BP	4.20084
GO:0034660	ncRNA metabolic process	300	211	187.73	0.00245	BP	10.8083
GO:0048609	multicellular organismal reproductive process	896	599	560.69	0.00249	BP	0.858037
GO:0044257	cellular protein catabolic process	264	187	165.2	0.00255	BP	3.87574
GO:0005525	GTP binding	175	126	108.15	0.00272	MF	3.38531
GO:0032550	purine ribonucleoside binding	175	126	108.15	0.00272	MF	3.38531
GO:0046532	regulation of photoreceptor cell differentiation	42	35	26.28	0.00292	BP	-3.88771
GO:0005657	replication fork	22	20	13.72	0.00299	CC	2.68328
GO:0045676	regulation of R7 cell differentiation	22	20	13.77	0.00318	BP	-3.1305
GO:0048731	system development	1652	1081	1033.77	0.00329	BP	-7.81664
GO:0022412	cellular process involved in reproduction in multicellular organism	777	521	486.22	0.00337	BP	1.27051
GO:0017101	aminoacyl-tRNA synthetase multienzyme complex	12	12	7.48	0.00344	CC	3.4641
GO:0019953	sexual reproduction	892	595	558.18	0.00345	BP	0.860916
GO:0044703	multi-organism reproductive process	892	595	558.18	0.00345	BP	0.860916
GO:0032504	multicellular organism reproduction	920	613	575.71	0.00346	BP	1.00974
GO:0006260	DNA replication	115	86	71.96	0.00355	BP	6.2543
GO:0005739	mitochondrion	560	379	349.19	0.00358	CC	13.3553
GO:0046605	regulation of centrosome cycle	12	12	7.51	0.00359	BP	-0.57735
GO:0065007	biological regulation	3670	2352	2296.57	0.00365	BP	-4.49508
GO:0099081	supramolecular polymer	185	133	115.36	0.00366	CC	2.42791
GO:0099512	supramolecular fiber	185	133	115.36	0.00366	CC	2.42791
GO:0120192	tight junction assembly	52	42	32.54	0.00367	BP	-5.40062
GO:0120193	tight junction organization	52	42	32.54	0.00367	BP	-5.40062
GO:0007283	spermatogenesis	183	132	114.52	0.00375	BP	4.2649
GO:0030154	cell differentiation	1540	1009	963.68	0.00376	BP	-4.97407
GO:0071103	DNA conformation change	121	90	75.72	0.00379	BP	3.38531
GO:0001883	purine nucleoside binding	176	126	108.77	0.00379	MF	2.84605
GO:0006271	DNA strand elongation involved in DNA replication	17	16	10.64	0.00383	BP	6.05906
GO:0022616	DNA strand elongation	17	16	10.64	0.00383	BP	4
GO:0003676	nucleic acid binding	1501	973	927.63	0.00383	MF	4
GO:0006886	intracellular protein transport	314	219	196.49	0.00395	BP	7.63583
GO:0016301	kinase activity	452	306	279.34	0.00422	MF	-4.97346
GO:0007276	gamete generation	819	547	512.5	0.00434	BP	1.58201
GO:0032549	ribonucleoside binding	181	129	111.86	0.00443	MF	3.43376
GO:0044248	cellular catabolic process	751	503	469.95	0.00451	BP	4.77089
GO:0072594	establishment of protein localization to organelle	120	89	75.09	0.00457	BP	7.73798
GO:0061983	meiosis II cell cycle process	21	19	13.14	0.00466	BP	0.688247
GO:0061640	cytoskeleton-dependent cytokinesis	104	78	65.08	0.00472	BP	3.96297
GO:0003677	DNA binding	663	441	409.74	0.00481	MF	-3
GO:0008745	N-acetylmuramoyl-L-alanine amidase activity	16	15	9.89	0.0049	MF	1.80739
GO:0016725	oxidoreductase activity, acting on CH or CH2 groups	16	15	9.89	0.0049	MF	1.80739
GO:0009954	proximal/distal pattern formation	25	22	15.64	0.00495	BP	-4.69042
GO:0001882	nucleoside binding	183	130	113.1	0.00516	MF	3.50823
GO:0007435	salivary gland morphogenesis	97	73	60.7	0.00533	BP	-4.09644
GO:0022612	gland morphogenesis	97	73	60.7	0.00533	BP	-4.09644
GO:0048468	cell development	1339	879	837.9	0.00535	BP	-5.19429
GO:0005828	kinetochore microtubule	11	11	6.86	0.00552	CC	2.11058
GO:0031010	ISWI-type complex	11	11	6.86	0.00552	CC	2.11058
GO:1901019	regulation of calcium ion transmembrane transporter activity	11	11	6.88	0.00574	BP	-0.301511
GO:1903169	regulation of calcium ion transmembrane transport	11	11	6.88	0.00574	BP	-0.301511
GO:2001257	regulation of cation channel activity	11	11	6.88	0.00574	BP	-0.301511
GO:0043462	regulation of ATPase activity	16	15	10.01	0.0058	BP	1.29099
GO:0005634	nucleus	1985	1284	1237.77	0.00589	CC	6.30704
GO:0030662	coated vesicle membrane	32	27	19.95	0.00597	CC	4.42635
GO:0044260	cellular macromolecule metabolic process	2729	1758	1707.72	0.00611	BP	6.03408
GO:0007140	male meiotic nuclear division	67	52	41.93	0.00619	BP	4.29893
GO:0003007	heart morphogenesis	43	35	26.91	0.00626	BP	-4.22577
GO:0035295	tube development	702	470	439.29	0.00627	BP	-7.14962
GO:0019991	septate junction assembly	50	40	31.29	0.00628	BP	-5.53399
GO:0035218	leg disc development	112	83	70.09	0.00629	BP	-6.80538
GO:0009950	dorsal/ventral axis specification	80	61	50.06	0.00639	BP	-0.128037
GO:0070192	chromosome organization involved in meiotic cell cycle	32	27	20.02	0.00641	BP	4.08248
GO:0030120	vesicle coat	28	24	17.46	0.00641	CC	1.5396
GO:0045172	germline ring canal	20	18	12.47	0.00644	CC	0
GO:0051233	spindle midzone	20	18	12.47	0.00644	CC	3.29983
GO:0032153	cell division site	39	32	24.32	0.00655	CC	1.06066
GO:0009653	anatomical structure morphogenesis	1435	939	897.98	0.00656	BP	-7.04889
GO:0033365	protein localization to organelle	161	116	100.75	0.00675	BP	2.6737
GO:0006323	DNA packaging	99	74	61.95	0.00675	BP	7.70636
GO:0007275	multicellular organism development	2126	1377	1330.38	0.00676	BP	-5.68611
GO:0035051	cardiocyte differentiation	20	18	12.52	0.0068	BP	-2.82843
GO:0008362	chitin-based embryonic cuticle biosynthetic process	28	24	17.52	0.00684	BP	-0.816497
GO:0007309	oocyte axis specification	124	91	77.6	0.00688	BP	0.943456
GO:0005539	glycosaminoglycan binding	31	26	19.16	0.00694	MF	-0.392232
GO:0050821	protein stabilization	39	32	24.4	0.00708	BP	0.176777
GO:0051716	cellular response to stimulus	1923	1248	1203.35	0.00739	BP	-5.85953
GO:0005798	Golgi-associated vesicle	42	34	26.19	0.00764	CC	4.11597
GO:0016333	morphogenesis of follicular epithelium	66	51	41.3	0.0078	BP	-1.54031
GO:0007165	signal transduction	1542	1006	964.93	0.00782	BP	-10.1206
GO:0045466	R7 cell differentiation	79	60	49.44	0.00792	BP	-4.90578
GO:0044183	protein folding chaperone	10	10	6.18	0.0081	MF	3.16228
GO:0030659	cytoplasmic vesicle membrane	52	41	32.43	0.00829	CC	2.65495
GO:0012506	vesicle membrane	62	48	38.66	0.00831	CC	1.44338
GO:0003006	developmental process involved in reproduction	802	533	501.87	0.00854	BP	-0.346518
GO:0031365	N-terminal protein amino acid modification	15	14	9.39	0.00876	BP	3.74166
GO:0045571	negative regulation of imaginal disc growth	15	14	9.39	0.00876	BP	-0.534522
GO:0110117	positive regulation of compound eye photoreceptor cell differentiation	15	14	9.39	0.00876	BP	-3.20713
GO:0000780	condensed nuclear chromosome, centromeric region	10	10	6.24	0.00885	CC	2.52982
GO:0008540	proteasome regulatory particle, base subcomplex	10	10	6.24	0.00885	CC	3.16228
GO:0007419	ventral cord development	52	41	32.54	0.00905	BP	-4.68521
GO:0000963	mitochondrial RNA processing	10	10	6.26	0.00917	BP	2.84605
GO:0006534	cysteine metabolic process	10	10	6.26	0.00917	BP	0.632456
GO:0035321	maintenance of imaginal disc-derived wing hair orientation	10	10	6.26	0.00917	BP	-3.16228
GO:0097150	neuronal stem cell population maintenance	10	10	6.26	0.00917	BP	0
GO:0005515	protein binding	2959	1878	1828.7	0.00919	MF	-1.75374
GO:0071695	anatomical structure maturation	192	136	120.15	0.00931	BP	0.600245
GO:0007422	peripheral nervous system development	75	57	46.93	0.00932	BP	-2.78152
GO:0051293	establishment of spindle localization	38	31	23.78	0.00942	BP	4.47214
GO:0051653	spindle localization	38	31	23.78	0.00942	BP	0
GO:0022624	proteasome accessory complex	23	20	14.34	0.00942	CC	0
GO:0045786	negative regulation of cell cycle	94	70	58.82	0.00963	BP	2.6295
GO:0043170	macromolecule metabolic process	3472	2221	2172.67	0.00971	BP	9.52735
GO:0006334	nucleosome assembly	19	17	11.89	0.00989	BP	2.66789
GO:0007282	cystoblast division	19	17	11.89	0.00989	BP	1.45521
GO:0008366	axon ensheathment	19	17	11.89	0.00989	BP	-3.3955
GO:0035089	establishment of apical/basal cell polarity	19	17	11.89	0.00989	BP	-2.66789
GO:0044743	protein transmembrane import into intracellular organelle	19	17	11.89	0.00989	BP	4.12311
GO:0050794	regulation of cellular process	3099	1987	1939.25	0.00991	BP	-5.9225
GO:0110110	positive regulation of animal organ morphogenesis	23	20	14.39	0.00996	BP	-3.57771
