## Supplementary Table 17 for "Limited plasticity in gene expression for providing or receiving parental care under different temperatures"

### Sheet: Table 14
Supplementary Table 17: Significantly enriched (p<0.01) GO terms associated with differentially expressed genes in interacting males compared to non-interacting males. Z-scores represent the overall directionality of change in the functional pathway (<0 = downregulation, >0 = upregulation) and are calculated as the number of upregulated genes annotated for the term - number of downregulated genes…
GO ID	Term Description	Annotated	Significant	Expected	p	GO category	Z-Score
GO:0035017	cuticle pattern formation	40	5	0.2	1.2e-06	BP	-1.34164
GO:0035293	chitin-based larval cuticle pattern formation	23	4	0.11	4e-06	BP	-1
GO:0007447	imaginal disc pattern formation	103	6	0.5	8.8e-06	BP	-2.44949
GO:0008363	larval chitin-based cuticle development	29	4	0.14	1.04e-05	BP	-1
GO:0042337	cuticle development involved in chitin-based cuticle molting cycle	30	4	0.15	1.2e-05	BP	-1
GO:0002168	instar larval development	69	5	0.34	1.86e-05	BP	-1.34164
GO:0008013	beta-catenin binding	15	3	0.07	4.9e-05	MF	-1.73205
GO:0030720	oocyte localization involved in germarium-derived egg chamber formation	19	3	0.09	9.81e-05	BP	-1.73205
GO:0007420	brain development	120	5	0.59	0.00026	BP	-1.34164
GO:0060322	head development	128	5	0.63	0.00036	BP	-1.34164
GO:0090090	negative regulation of canonical Wnt signaling pathway	35	3	0.17	0.00063	BP	-1.73205
GO:0007367	segment polarity determination	38	3	0.19	0.0008	BP	-1.73205
GO:0030178	negative regulation of Wnt signaling pathway	40	3	0.2	0.00093	BP	-1.73205
GO:0002164	larval development	158	5	0.77	0.00093	BP	-1.34164
GO:0007365	periodic partitioning	42	3	0.21	0.00108	BP	-1.73205
GO:0007591	molting cycle, chitin-based cuticle	99	4	0.48	0.00129	BP	-1
GO:0042303	molting cycle	99	4	0.48	0.00129	BP	-1
GO:0008283	cell population proliferation	355	7	1.73	0.00139	BP	-1.88982
GO:0030951	establishment or maintenance of microtubule cytoskeleton polarity	49	3	0.24	0.00169	BP	-1.73205
GO:0042737	drug catabolic process	50	3	0.24	0.00179	BP	-1.73205
GO:0046164	alcohol catabolic process	14	2	0.07	0.00203	BP	-1.41421
GO:0006259	DNA metabolic process	294	6	1.44	0.00269	BP	0
GO:0008201	heparin binding	16	2	0.08	0.00274	MF	-0.57735
GO:0008284	positive regulation of cell population proliferation	58	3	0.28	0.00274	BP	-1.41421
GO:1901616	organic hydroxy compound catabolic process	17	2	0.08	0.00301	BP	-1.41421
GO:0030952	establishment or maintenance of cytoskeleton polarity	63	3	0.31	0.00347	BP	-1.73205
GO:0042335	cuticle development	215	5	1.05	0.00362	BP	-1.34164
GO:0007417	central nervous system development	228	5	1.11	0.00465	BP	-1.34164
GO:0040003	chitin-based cuticle development	142	4	0.69	0.00481	BP	-1
GO:0003002	regionalization	442	7	2.16	0.00482	BP	-1.88982
GO:0004568	chitinase activity	22	2	0.11	0.00518	MF	-1.41421
GO:0008061	chitin binding	72	3	0.36	0.00528	MF	-1.73205
GO:0006032	chitin catabolic process	23	2	0.11	0.0055	BP	-1.41421
GO:0019213	deacetylase activity	23	2	0.11	0.00566	MF	-1.41421
GO:0046348	amino sugar catabolic process	25	2	0.12	0.00648	BP	-1.41421
GO:1901072	glucosamine-containing compound catabolic process	25	2	0.12	0.00648	BP	-1.41421
GO:0006030	chitin metabolic process	79	3	0.39	0.00655	BP	-1.73205
GO:0007389	pattern specification process	472	7	2.31	0.00689	BP	-1.88982
GO:0007157	heterophilic cell-cell adhesion via plasma membrane cell adhesion molecules	26	2	0.13	0.007	BP	-1.41421
GO:0060828	regulation of canonical Wnt signaling pathway	85	3	0.42	0.00802	BP	-1.73205
GO:1901071	glucosamine-containing compound metabolic process	86	3	0.42	0.00829	BP	-1.73205
GO:0006040	amino sugar metabolic process	91	3	0.44	0.00968	BP	-1.73205
GO:0000724	double-strand break repair via homologous recombination	31	2	0.15	0.00987	BP	1.41421
GO:0000725	recombinational repair	31	2	0.15	0.00987	BP	1.41421
