## Supplementary Table 16 for "Limited plasticity in gene expression for providing or receiving parental care under different temperatures"

### Sheet: Table 13
Supplementary Table 16: Significantly enriched (p<0.01) GO terms associated with 115 shared differentially expressed genes in females and larvae between interacting and non-interacting social conditions.
GO ID	Term Description	Annotated	Significant	Expected	p	GO category
GO:0044282	small molecule catabolic process	122	8	1	6e-06	BP
GO:0019752	carboxylic acid metabolic process	373	13	3.07	7.6e-06	BP
GO:0043436	oxoacid metabolic process	390	13	3.21	1.24e-05	BP
GO:0006082	organic acid metabolic process	391	13	3.22	1.27e-05	BP
GO:0016645	oxidoreductase activity, acting on the CH-NH group of donors	19	4	0.17	2.2e-05	MF
GO:0006144	purine nucleobase metabolic process	23	4	0.19	3.27e-05	BP
GO:0043649	dicarboxylic acid catabolic process	10	3	0.08	6.11e-05	BP
GO:0043648	dicarboxylic acid metabolic process	28	4	0.23	7.33e-05	BP
GO:0016054	organic acid catabolic process	88	6	0.72	7.73e-05	BP
GO:0046395	carboxylic acid catabolic process	88	6	0.72	7.73e-05	BP
GO:0016646	oxidoreductase activity, acting on the CH-NH group of donors, NAD or NADP as acceptor	11	3	0.1	0.00011	MF
GO:0006760	folic acid-containing compound metabolic process	13	3	0.11	0.00014	BP
GO:0009113	purine nucleobase biosynthetic process	13	3	0.11	0.00014	BP
GO:0006631	fatty acid metabolic process	102	6	0.84	0.00018	BP
GO:0044270	cellular nitrogen compound catabolic process	152	7	1.25	0.00023	BP
GO:0055114	oxidation-reduction process	589	14	4.85	0.00023	BP
GO:0046700	heterocycle catabolic process	156	7	1.28	0.00027	BP
GO:0009112	nucleobase metabolic process	39	4	0.32	0.00028	BP
GO:0019439	aromatic compound catabolic process	160	7	1.32	0.00031	BP
GO:0072523	purine-containing compound catabolic process	17	3	0.14	0.00033	BP
GO:0016814	hydrolase activity, acting on carbon-nitrogen (but not peptide) bonds, in cyclic amidines	16	3	0.15	0.00037	MF
GO:1901361	organic cyclic compound catabolic process	167	7	1.38	0.00041	BP
GO:0042558	pteridine-containing compound metabolic process	19	3	0.16	0.00047	BP
GO:0044281	small molecule metabolic process	796	16	6.56	0.00051	BP
GO:0044283	small molecule biosynthetic process	231	8	1.9	0.00055	BP
GO:0016053	organic acid biosynthetic process	131	6	1.08	0.00068	BP
GO:0046394	carboxylic acid biosynthetic process	131	6	1.08	0.00068	BP
GO:0046112	nucleobase biosynthetic process	23	3	0.19	0.00084	BP
GO:0005975	carbohydrate metabolic process	262	8	2.16	0.00126	BP
GO:0032787	monocarboxylic acid metabolic process	148	6	1.22	0.00128	BP
GO:0016810	hydrolase activity, acting on carbon-nitrogen (but not peptide) bonds	97	5	0.88	0.00184	MF
GO:0016491	oxidoreductase activity	577	13	5.26	0.00189	MF
GO:0006635	fatty acid beta-oxidation	32	3	0.26	0.00222	BP
GO:0016836	hydro-lyase activity	32	3	0.29	0.00298	MF
GO:0019395	fatty acid oxidation	36	3	0.3	0.00312	BP
GO:0034440	lipid oxidation	37	3	0.3	0.00338	BP
GO:0048142	germarium-derived cystoblast division	11	2	0.09	0.0035	BP
GO:1901658	glycosyl compound catabolic process	11	2	0.09	0.0035	BP
GO:0009062	fatty acid catabolic process	38	3	0.31	0.00365	BP
GO:0010469	regulation of signaling receptor activity	38	3	0.31	0.00365	BP
GO:1901575	organic substance catabolic process	713	13	5.87	0.00452	BP
GO:0042219	cellular modified amino acid catabolic process	13	2	0.11	0.00491	BP
GO:0042451	purine nucleoside biosynthetic process	13	2	0.11	0.00491	BP
GO:0046129	purine ribonucleoside biosynthetic process	13	2	0.11	0.00491	BP
GO:0072329	monocarboxylic acid catabolic process	43	3	0.35	0.00518	BP
GO:0031304	intrinsic component of mitochondrial inner membrane	13	2	0.11	0.0052	CC
GO:0031305	integral component of mitochondrial inner membrane	13	2	0.11	0.0052	CC
GO:0016835	carbon-oxygen lyase activity	39	3	0.36	0.00525	MF
GO:0030170	pyridoxal phosphate binding	39	3	0.36	0.00525	MF
GO:0070279	vitamin B6 binding	39	3	0.36	0.00525	MF
GO:0019239	deaminase activity	13	2	0.12	0.006	MF
GO:0006730	one-carbon metabolic process	15	2	0.12	0.00654	BP
GO:0044255	cellular lipid metabolic process	346	8	2.85	0.00701	BP
GO:0030546	signaling receptor activator activity	44	3	0.4	0.00737	MF
GO:0051536	iron-sulfur cluster binding	44	3	0.4	0.00737	MF
GO:0051540	metal cluster binding	44	3	0.4	0.00737	MF
GO:0034404	nucleobase-containing small molecule biosynthetic process	50	3	0.41	0.0079	BP
GO:0006575	cellular modified amino acid metabolic process	52	3	0.43	0.00881	BP
GO:0045887	positive regulation of synaptic growth at neuromuscular junction	52	3	0.43	0.00881	BP
GO:1904398	positive regulation of neuromuscular junction development	52	3	0.43	0.00881	BP
GO:0016903	oxidoreductase activity, acting on the aldehyde or oxo group of donors	47	3	0.43	0.00885	MF
GO:0030545	receptor regulator activity	47	3	0.43	0.00885	MF
GO:0072521	purine-containing compound metabolic process	222	6	1.83	0.00948	BP
