## Supplementary Table 15 for "Limited plasticity in gene expression for providing or receiving parental care under different temperatures"

### Sheet: Table 12
Supplementary Table 15: Significantly enriched (p<0.01) GO terms associated with differentially expressed genes in interacting females compared to non-interacting females. Z-scores represent the overall directionality of change in the functional pathway (<0 = downregulation, >0 = upregulation) and are calculated as the number of upregulated genes annotated for the term - number of downregulated g…
GO ID	Term Description	Annotated	Significant	Expected	p	GO category	Z-Score
GO:0019752	carboxylic acid metabolic process	373	22	5.47	1.4e-08	BP	4.051
GO:0043436	oxoacid metabolic process	390	22	5.72	3.2e-08	BP	4.051
GO:0006082	organic acid metabolic process	391	22	5.73	3.4e-08	BP	4.051
GO:0044281	small molecule metabolic process	796	32	11.67	5.1e-08	BP	4.066
GO:0044282	small molecule catabolic process	122	12	1.79	1.77e-07	BP	2.309
GO:0006631	fatty acid metabolic process	102	11	1.49	2.32e-07	BP	3.015
GO:0006635	fatty acid beta-oxidation	32	7	0.47	2.96e-07	BP	2.646
GO:0016054	organic acid catabolic process	88	10	1.29	5.17e-07	BP	3.162
GO:0046395	carboxylic acid catabolic process	88	10	1.29	5.17e-07	BP	3.162
GO:0019395	fatty acid oxidation	36	7	0.53	6.99e-07	BP	2.646
GO:0034440	lipid oxidation	37	7	0.54	8.52e-07	BP	2.646
GO:0009062	fatty acid catabolic process	38	7	0.56	1.032e-06	BP	2.646
GO:0072329	monocarboxylic acid catabolic process	43	7	0.63	2.482e-06	BP	2.646
GO:0003995	acyl-CoA dehydrogenase activity	19	5	0.29	7.1e-06	MF	2.236
GO:0016645	oxidoreductase activity, acting on the CH-NH group of donors	19	5	0.29	7.1e-06	MF	2.236
GO:0032787	monocarboxylic acid metabolic process	148	11	2.17	9.501e-06	BP	3.015
GO:0055114	oxidation-reduction process	589	23	8.63	1.0147e-05	BP	3.128
GO:0016491	oxidoreductase activity	577	23	8.72	1.34e-05	MF	3.545
GO:0016646	oxidoreductase activity, acting on the CH-NH group of donors, NAD or NADP as acceptor	11	4	0.17	1.51e-05	MF	2
GO:0044242	cellular lipid catabolic process	79	8	1.16	1.7965e-05	BP	2.828
GO:0003824	catalytic activity	3560	75	53.82	5.07e-05	MF	3.464
GO:0016042	lipid catabolic process	129	9	1.89	0.00011	BP	2.333
GO:0050660	flavin adenine dinucleotide binding	81	7	1.22	0.00021	MF	1.134
GO:0006144	purine nucleobase metabolic process	23	4	0.34	0.00031	BP	0
GO:0043649	dicarboxylic acid catabolic process	10	3	0.15	0.00034	BP	1.732
GO:0030258	lipid modification	93	7	1.36	0.0004	BP	2.646
GO:0044283	small molecule biosynthetic process	231	11	3.39	0.00053	BP	1.809
GO:0016627	oxidoreductase activity, acting on the CH-CH group of donors	45	5	0.68	0.00055	MF	2.236
GO:0016053	organic acid biosynthetic process	131	8	1.92	0.00064	BP	2.475
GO:0046394	carboxylic acid biosynthetic process	131	8	1.92	0.00064	BP	2.475
GO:0043648	dicarboxylic acid metabolic process	28	4	0.41	0.00068	BP	2
GO:0006760	folic acid-containing compound metabolic process	13	3	0.19	0.00079	BP	1.732
GO:0009113	purine nucleobase biosynthetic process	13	3	0.19	0.00079	BP	-0.577
GO:0006730	one-carbon metabolic process	15	3	0.22	0.00122	BP	1.732
GO:0006629	lipid metabolic process	471	16	6.9	0.00127	BP	2.75
GO:0016836	hydro-lyase activity	32	4	0.48	0.00129	MF	1.5
GO:0044255	cellular lipid metabolic process	346	13	5.07	0.00154	BP	2.774
GO:0016814	hydrolase activity, acting on carbon-nitrogen (but not peptide) bonds, in cyclic amidines	16	3	0.24	0.00163	MF	-0.577
GO:0044270	cellular nitrogen compound catabolic process	152	8	2.23	0.00167	BP	0.707
GO:0072523	purine-containing compound catabolic process	17	3	0.25	0.00179	BP	-0.577
GO:0016405	CoA-ligase activity	17	3	0.26	0.00196	MF	1.732
GO:0046700	heterocycle catabolic process	156	8	2.29	0.00197	BP	0.707
GO:0019439	aromatic compound catabolic process	160	8	2.35	0.00231	BP	0.707
GO:0009112	nucleobase metabolic process	39	4	0.57	0.00242	BP	0
GO:0042558	pteridine-containing compound metabolic process	19	3	0.28	0.0025	BP	1.732
GO:0016835	carbon-oxygen lyase activity	39	4	0.59	0.00271	MF	1.5
GO:0043094	cellular metabolic compound salvage	20	3	0.29	0.00291	BP	-0.577
GO:1901361	organic cyclic compound catabolic process	167	8	2.45	0.00302	BP	0.707
GO:0032592	integral component of mitochondrial membrane	23	3	0.3	0.0031	CC	0.577
GO:1901575	organic substance catabolic process	713	20	10.45	0.00317	BP	2.236
GO:0008083	growth factor activity	20	3	0.3	0.00318	MF	-1.732
GO:0016810	hydrolase activity, acting on carbon-nitrogen (but not peptide) bonds	97	6	1.47	0.00339	MF	0.816
GO:0098573	intrinsic component of mitochondrial membrane	24	3	0.31	0.0035	CC	0.577
GO:0015645	fatty acid ligase activity	22	3	0.33	0.0042	MF	1.732
GO:0030546	signaling receptor activator activity	44	4	0.67	0.00422	MF	-2
GO:0046112	nucleobase biosynthetic process	23	3	0.34	0.00438	BP	-0.577
GO:0072521	purine-containing compound metabolic process	222	9	3.25	0.0051	BP	1.667
GO:0016903	oxidoreductase activity, acting on the aldehyde or oxo group of donors	47	4	0.71	0.00536	MF	2
GO:0030545	receptor regulator activity	47	4	0.71	0.00536	MF	-2
GO:0072522	purine-containing compound biosynthetic process	112	6	1.64	0.00586	BP	0.816
GO:0016878	acid-thiol ligase activity	26	3	0.39	0.00679	MF	1.732
GO:1901605	alpha-amino acid metabolic process	116	6	1.7	0.00694	BP	1.633
GO:0008652	cellular amino acid biosynthetic process	54	4	0.79	0.00786	BP	2
GO:0006767	water-soluble vitamin metabolic process	10	2	0.15	0.00887	BP	1.414
