## Supplementary Table 14 for "Limited plasticity in gene expression for providing or receiving parental care under different temperatures"

### Sheet: Table 18
Supplementary Table 14: Significantly enriched (p<0.01) GO terms associated with differentially expressed genes in larvae between 20°C and 24°C. Z-scores represent the overall directionality of change in the functional pathway (<0 = downregulation, >0 = upregulation) and are calculated as the number of upregulated genes annotated for the term - number of downregulated genes annotated for the term…
GO ID	Term Description	Annotated	Significant	Expected	p	GO category	Z-Score
GO:0031974	membrane-enclosed lumen	827	57	31.59	4.43272e-06	CC	-5.9604
GO:0043233	organelle lumen	827	57	31.59	4.43272e-06	CC	-5.9604
GO:0070013	intracellular organelle lumen	827	57	31.59	4.43272e-06	CC	-5.9604
GO:0005730	nucleolus	185	36	7.07	1.7e-16	CC	-5.66667
GO:0031981	nuclear lumen	665	53	25.4	1.1415e-07	CC	-5.63178
GO:0022613	ribonucleoprotein complex biogenesis	275	35	10.75	3.8545e-10	BP	-5.57802
GO:0042254	ribosome biogenesis	191	33	7.47	2.6e-13	BP	-5.39641
GO:0035074	pupation	10	3	0.39	0.00578	BP	-4.95039
GO:0016072	rRNA metabolic process	136	27	5.32	1.43e-12	BP	-4.81125
GO:0034470	ncRNA processing	230	27	8.99	2.45974e-07	BP	-4.81125
GO:0006364	rRNA processing	130	26	5.08	3.18e-12	BP	-4.70679
GO:0034660	ncRNA metabolic process	300	30	11.73	1.6967e-06	BP	-4.56435
GO:0003723	RNA binding	612	41	25.04	0.00105	MF	-4.52904
GO:0030684	preribosome	71	20	2.71	8.362e-13	CC	-4.47214
GO:0022407	regulation of cell-cell adhesion	32	5	1.25	0.00745	BP	-4.42114
GO:1990904	ribonucleoprotein complex	437	31	16.69	0.00056	CC	-4.13092
GO:0043228	non-membrane-bounded organelle	1183	62	45.19	0.00429	CC	-4.064
GO:0043232	intracellular non-membrane-bounded organelle	1183	62	45.19	0.00429	CC	-4.064
GO:0032040	small-subunit processome	37	14	1.41	2.77422e-11	CC	-3.74166
GO:0008649	rRNA methyltransferase activity	15	5	0.61	0.00024	MF	-3.67902
GO:0030490	maturation of SSU-rRNA	40	12	1.56	2.10806e-08	BP	-3.4641
GO:0042274	ribosomal small subunit biogenesis	52	12	2.03	5.11172e-07	BP	-3.4641
GO:0030686	90S preribosome	31	10	1.18	1.21591e-07	CC	-3.16228
GO:0042273	ribosomal large subunit biogenesis	57	12	2.23	1.4703e-06	BP	-2.88675
GO:0031497	chromatin assembly	45	6	1.76	0.00763	BP	-2.64575
GO:0000462	maturation of SSU-rRNA from tricistronic rRNA transcript (SSU-rRNA, 5.8S rRNA, LSU-rRNA)	32	7	1.25	0.00019	BP	-2.64575
GO:0000466	maturation of 5.8S rRNA from tricistronic rRNA transcript (SSU-rRNA, 5.8S rRNA, LSU-rRNA)	15	4	0.59	0.00222	BP	-2.23607
GO:0001522	pseudouridine synthesis	11	4	0.43	0.00061	BP	-2
GO:0006360	transcription by RNA polymerase I	13	4	0.51	0.00123	BP	-2
GO:0031167	rRNA methylation	16	4	0.63	0.00286	BP	-2
GO:0030515	snoRNA binding	23	5	0.94	0.00204	MF	-2
GO:0000470	maturation of LSU-rRNA	23	7	0.9	1.8485e-05	BP	-1.88982
GO:0000154	rRNA modification	26	7	1.02	4.48321e-05	BP	-1.88982
GO:0006333	chromatin assembly or disassembly	52	7	2.03	0.00382	BP	-1.73205
GO:0006396	RNA processing	536	35	20.95	0.00169	BP	-1.73205
GO:0005701	polytene chromosome chromocenter	12	3	0.46	0.00938	CC	-1.41421
GO:0006900	vesicle budding from membrane	18	4	0.7	0.00453	BP	-1.41421
GO:0051049	regulation of transport	271	20	10.59	0.00453	BP	-1.41421
GO:0140102	catalytic activity, acting on a rRNA	15	5	0.61	0.00024	MF	-1.34164
GO:0044085	cellular component biogenesis	1226	71	47.92	0.00024	BP	-1.34164
GO:0051046	regulation of secretion	89	10	3.48	0.00235	BP	-1
GO:0006888	endoplasmic reticulum to Golgi vesicle-mediated transport	56	7	2.19	0.00581	BP	0
GO:0006541	glutamine metabolic process	20	4	0.78	0.00674	BP	0.447214
GO:0016070	RNA metabolic process	1568	79	61.28	0.00661	BP	0.632456
GO:0031507	heterochromatin assembly	27	6	1.06	0.0005	BP	0.816497
GO:0051050	positive regulation of transport	103	10	4.03	0.00676	BP	0.816497
GO:0010501	RNA secondary structure unwinding	38	6	1.49	0.00325	BP	1.13389
GO:0003887	DNA-directed DNA polymerase activity	17	4	0.7	0.00429	MF	1.41421
GO:0008186	RNA-dependent ATPase activity	57	7	2.33	0.0082	MF	1.41421
GO:0003724	RNA helicase activity	58	7	2.37	0.009	MF	1.41421
GO:0090304	nucleic acid metabolic process	1744	86	68.16	0.00791	BP	1.41421
GO:0005732	small nucleolar ribonucleoprotein complex	17	4	0.65	0.00334	CC	1.73205
GO:0000460	maturation of 5.8S rRNA	25	5	0.98	0.00246	BP	1.73205
GO:0098609	cell-cell adhesion	141	12	5.51	0.00894	BP	1.73205
GO:0090114	COPII-coated vesicle budding	10	4	0.39	0.0004	BP	2
GO:0048194	Golgi vesicle budding	12	4	0.47	0.00088	BP	2
GO:0034061	DNA polymerase activity	17	4	0.7	0.00429	MF	2
GO:1903530	regulation of secretion by cell	85	9	3.32	0.0057	BP	2.64575
GO:0070278	extracellular matrix constituent secretion	12	3	0.47	0.00999	BP	0.577
