## Supplementary Table 13 for "Limited plasticity in gene expression for providing or receiving parental care under different temperatures"

### Sheet: Table 17
Supplementary Table 13: Significantly enriched (p<0.01) GO terms associated with differentially expressed genes in males between 20°C and 24°C. Z-scores represent the overall directionality of change in the functional pathway (<0 = downregulation, >0 = upregulation) and are calculated as the number of upregulated genes annotated for the term - number of downregulated genes annotated for the term/…
GO ID	Term Description	Annotated	Significant	Expected	p	GO category	Z-Score
GO:0006030	chitin metabolic process	79	14	2.75	4.3e-07	BP	-3.20713
GO:0006040	amino sugar metabolic process	91	15	3.16	4.4e-07	BP	-3.35659
GO:1901071	glucosamine-containing compound metabolic process	86	14	2.99	1.26e-06	BP	-3.20713
GO:0006022	aminoglycan metabolic process	115	16	4	1.93e-06	BP	-3
GO:0008061	chitin binding	72	12	2.68	1.18e-05	MF	-2.88675
GO:0000502	proteasome complex	51	9	1.75	4.8e-05	CC	-3
GO:0005576	extracellular region	509	34	17.44	0.00011	CC	-3.08697
GO:0019213	deacetylase activity	23	6	0.86	0.00015	MF	-1.63299
GO:1905369	endopeptidase complex	59	9	2.02	0.00016	CC	-3
GO:0005604	basement membrane	18	5	0.62	0.00027	CC	-1.34164
GO:0007283	spermatogenesis	183	16	6.36	0.0006	BP	-2.5
GO:0016811	hydrolase activity, acting on carbon-nitrogen (but not peptide) bonds, in linear amides	65	9	2.42	0.00062	MF	-1
GO:0007291	sperm individualization	44	7	1.53	0.00072	BP	-1.88982
GO:0035159	regulation of tube length, open tracheal system	44	7	1.53	0.00072	BP	-2.64575
GO:0005838	proteasome regulatory particle	22	5	0.75	0.00074	CC	-2.23607
GO:0022624	proteasome accessory complex	23	5	0.79	0.00092	CC	-2.23607
GO:0062023	collagen-containing extracellular matrix	24	5	0.82	0.00113	CC	-1.34164
GO:0034620	cellular response to unfolded protein	24	5	0.83	0.0012	BP	-1.34164
GO:0035285	appendage segmentation	24	5	0.83	0.0012	BP	-2.23607
GO:0036011	imaginal disc-derived leg segmentation	24	5	0.83	0.0012	BP	-2.23607
GO:0048232	male gamete generation	217	17	7.54	0.0014	BP	-2.66789
GO:0006820	anion transport	180	15	6.26	0.00144	BP	-3.35659
GO:1905368	peptidase complex	80	9	2.74	0.00155	CC	-3
GO:0035218	leg disc development	112	11	3.89	0.00169	BP	-2.7136
GO:0035151	regulation of tube size, open tracheal system	65	8	2.26	0.00173	BP	-2.82843
GO:0006986	response to unfolded protein	26	5	0.9	0.00176	BP	-1.34164
GO:0008144	drug binding	77	9	2.87	0.00214	MF	-1.66667
GO:0035967	cellular response to topologically incorrect protein	29	5	1.01	0.00292	BP	-1.34164
GO:0016348	imaginal disc-derived leg joint morphogenesis	18	4	0.63	0.00297	BP	-2
GO:0035150	regulation of tube size	71	8	2.47	0.00305	BP	-2.82843
GO:0008374	O-acyltransferase activity	18	4	0.67	0.00382	MF	-1
GO:0098661	inorganic anion transmembrane transport	44	6	1.53	0.00387	BP	-2.44949
GO:0035966	response to topologically incorrect protein	31	5	1.08	0.00395	BP	-1.34164
GO:0008541	proteasome regulatory particle, lid subcomplex	10	3	0.34	0.00399	CC	-1.73205
GO:0031012	extracellular matrix	111	10	3.8	0.00457	CC	-1.89737
GO:0008237	metallopeptidase activity	119	11	4.44	0.0047	MF	-2.7136
GO:0044815	DNA packaging complex	21	4	0.72	0.00508	CC	1
GO:0015370	solute:sodium symporter activity	31	5	1.16	0.00532	MF	-1.34164
GO:0015701	bicarbonate transport	11	3	0.38	0.00556	BP	-1.73205
GO:0048140	male germ-line cyst encapsulation	11	3	0.38	0.00556	BP	-0.57735
GO:0035725	sodium ion transmembrane transport	63	7	2.19	0.00592	BP	-1.13389
GO:0015294	solute:cation symporter activity	45	6	1.68	0.00609	MF	-1.63299
GO:1901565	organonitrogen compound catabolic process	425	25	14.77	0.00654	BP	-3.4
GO:0007552	metamorphosis	493	28	17.14	0.00655	BP	-3.40168
GO:0015106	bicarbonate transmembrane transporter activity	11	3	0.41	0.00677	MF	-1.73205
GO:1901136	carbohydrate derivative catabolic process	65	7	2.26	0.00703	BP	-1.88982
GO:0015711	organic anion transport	135	11	4.69	0.00716	BP	-2.7136
GO:0006937	regulation of muscle contraction	12	3	0.42	0.00723	BP	-1.73205
GO:0015698	inorganic anion transport	50	6	1.74	0.00732	BP	-2.44949
GO:0042737	drug catabolic process	50	6	1.74	0.00732	BP	-2.44949
GO:0006032	chitin catabolic process	23	4	0.8	0.00749	BP	-2
GO:0004568	chitinase activity	22	4	0.82	0.00813	MF	-2
GO:0015807	L-amino acid transport	24	4	0.83	0.00875	BP	-1
GO:1902475	L-alpha-amino acid transmembrane transport	24	4	0.83	0.00875	BP	-1
GO:0015301	anion:anion antiporter activity	12	3	0.45	0.00878	MF	-1.73205
GO:0099106	ion channel regulator activity	12	3	0.45	0.00878	MF	-1.73205
GO:0140323	solute:anion antiporter activity	12	3	0.45	0.00878	MF	-1.73205
GO:0000786	nucleosome	13	3	0.45	0.0088	CC	0.57735
GO:0007349	cellularization	85	8	2.95	0.0091	BP	-2.12132
GO:0015293	symporter activity	49	6	1.83	0.00925	MF	-1.63299
GO:0035152	regulation of tube architecture, open tracheal system	122	10	4.24	0.00974	BP	-2.52982
GO:0035282	segmentation	221	15	7.68	0.00989	BP	-1.80739
GO:0016810	hydrolase activity, acting on carbon-nitrogen (but not peptide) bonds	97	9	3.62	0.00992	MF	-1
