## Supplementary Table 12 for "Limited plasticity in gene expression for providing or receiving parental care under different temperatures"

### Sheet: Table 16
Supplementary Table 12: Significantly enriched (p<0.01) GO terms associated with differentially expressed genes in females between 20°C and 24°C. Z-scores represent the overall directionality of change in the functional pathway (<0 = downregulation, >0 = upregulation) and are calculated as the number of upregulated genes annotated for the term - number of downregulated genes annotated for the ter…
GO ID	Term Description	Annotated	Significant	Expected	p	GO category	Z-Score
GO:0008061	chitin binding	72	9	1.74	5.2e-05	MF	-3
GO:0006022	aminoglycan metabolic process	115	11	2.7	7.3e-05	BP	-2.714
GO:0006030	chitin metabolic process	79	9	1.85	8.7e-05	BP	-3
GO:1901071	glucosamine-containing compound metabolic process	86	9	2.02	0.00017	BP	-3
GO:0006040	amino sugar metabolic process	91	9	2.13	0.00026	BP	-3
GO:0005604	basement membrane	18	4	0.45	0.00091	CC	-1
GO:0007033	vacuole organization	50	6	1.17	0.00103	BP	0
GO:0048017	inositol lipid-mediated signaling	34	5	0.8	0.00107	BP	0.447
GO:0017111	nucleoside-triphosphatase activity	454	22	10.95	0.0013	MF	-1.706
GO:0010876	lipid localization	116	9	2.72	0.00154	BP	-2.333
GO:0016887	ATPase activity	288	16	6.94	0.00154	MF	-1
GO:0033290	eukaryotic 48S preinitiation complex	10	3	0.25	0.00166	CC	1.732
GO:0097367	carbohydrate derivative binding	1079	41	26.02	0.00168	MF	-2.655
GO:0004568	chitinase activity	22	4	0.53	0.0017	MF	-2
GO:0006032	chitin catabolic process	23	4	0.54	0.00182	BP	-2
GO:0019213	deacetylase activity	23	4	0.55	0.00202	MF	-2
GO:0016462	pyrophosphatase activity	473	22	11.4	0.00219	MF	-1.706
GO:0016818	hydrolase activity, acting on acid anhydrides, in phosphorus-containing anhydrides	474	22	11.43	0.00225	MF	-1.706
GO:0016817	hydrolase activity, acting on acid anhydrides	475	22	11.45	0.0023	MF	-1.706
GO:0008144	drug binding	77	7	1.86	0.00245	MF	-1.89
GO:0046348	amino sugar catabolic process	25	4	0.59	0.00251	BP	-2
GO:1901072	glucosamine-containing compound catabolic process	25	4	0.59	0.00251	BP	-2
GO:0006026	aminoglycan catabolic process	41	5	0.96	0.00253	BP	-1.342
GO:0004553	hydrolase activity, hydrolyzing O-glycosyl compounds	99	8	2.39	0.00259	MF	-0.707
GO:0062023	collagen-containing extracellular matrix	24	4	0.61	0.0028	CC	-1
GO:0032006	regulation of TOR signaling	44	5	1.03	0.00346	BP	-1.342
GO:0005852	eukaryotic translation initiation factor 3 complex	13	3	0.33	0.00374	CC	1.732
GO:0016282	eukaryotic 43S preinitiation complex	13	3	0.33	0.00374	CC	1.732
GO:0014042	positive regulation of neuron maturation	14	3	0.33	0.00381	BP	-0.577
GO:1904801	positive regulation of neuron remodeling	14	3	0.33	0.00381	BP	-0.577
GO:0031929	TOR signaling	65	6	1.52	0.004	BP	-0.816
GO:1901136	carbohydrate derivative catabolic process	65	6	1.52	0.004	BP	-1.633
GO:0015248	sterol transporter activity	14	3	0.34	0.00413	MF	-1.732
GO:0034040	ATPase-coupled lipid transmembrane transporter activity	14	3	0.34	0.00413	MF	-1.732
GO:0034041	ATPase-coupled sterol transmembrane transporter activity	14	3	0.34	0.00413	MF	-1.732
GO:0019915	lipid storage	46	5	1.08	0.00421	BP	-1.342
GO:1903432	regulation of TORC1 signaling	29	4	0.68	0.00438	BP	-1
GO:0038202	TORC1 signaling	47	5	1.1	0.00462	BP	-0.447
GO:0070993	translation preinitiation complex	14	3	0.35	0.00468	CC	1.732
GO:0046486	glycerolipid metabolic process	140	9	3.28	0.00549	BP	-1
GO:0030301	cholesterol transport	16	3	0.38	0.00567	BP	-1.732
GO:1903431	positive regulation of cell maturation	16	3	0.38	0.00567	BP	-0.577
GO:0042737	drug catabolic process	50	5	1.17	0.00604	BP	-2.236
GO:0048015	phosphatidylinositol-mediated signaling	32	4	0.75	0.00629	BP	1
GO:0016798	hydrolase activity, acting on glycosyl bonds	115	8	2.77	0.00646	MF	-0.707
GO:0001731	formation of translation preinitiation complex	17	3	0.4	0.00676	BP	1.732
GO:0014041	regulation of neuron maturation	17	3	0.4	0.00676	BP	-0.577
GO:0014065	phosphatidylinositol 3-kinase signaling	17	3	0.4	0.00676	BP	0.577
GO:1904799	regulation of neuron remodeling	17	3	0.4	0.00676	BP	-0.577
GO:0031012	extracellular matrix	111	8	2.8	0.00677	CC	-1.414
GO:0006413	translational initiation	53	5	1.24	0.00773	BP	0.447
GO:0006727	ommochrome biosynthetic process	18	3	0.42	0.00798	BP	0.577
GO:0008055	ocellus pigment biosynthetic process	18	3	0.42	0.00798	BP	0.577
GO:0033060	ocellus pigmentation	18	3	0.42	0.00798	BP	0.577
GO:0046152	ommochrome metabolic process	18	3	0.42	0.00798	BP	0.577
GO:0046158	ocellus pigment metabolic process	18	3	0.42	0.00798	BP	0.577
GO:1901618	organic hydroxy compound transmembrane transporter activity	18	3	0.43	0.00862	MF	-1.732
GO:0010883	regulation of lipid storage	35	4	0.82	0.00867	BP	-1
GO:0044550	secondary metabolite biosynthetic process	35	4	0.82	0.00867	BP	0
GO:0046148	pigment biosynthetic process	77	6	1.81	0.00913	BP	1.732
GO:0002183	cytoplasmic translational initiation	19	3	0.45	0.00931	BP	-1.732
GO:0015918	sterol transport	19	3	0.45	0.00931	BP	-1.732
