## Supplementary Table 7 for "Limited plasticity in gene expression for providing or receiving parental care under different temperatures"

### Sheet: Sheet1
Supplementary Table 7: NCBI accession numbers and Log2 fold changes in expression of genes identified as signficiently differentially expressed genes ( p<0.05) between non-parenting and parenting males.
ID	log2FoldChange	p	NCBI Accession No.	GeneID	Predicted Product
STRG.20226	-1.5537	3.29504e-05	NA	NA	NA
STRG.23897	-1.3564	3.29504e-05	NA	NA	NA
STRG.34732	-0.706544	3.29504e-05	NA	NA	NA
STRG.9234	2.04553	0.000297469	NW_017096528.1	108557339	glutathione S-transferase 1
STRG.29250	-0.735699	0.000344985	NW_017096848.1	108558303	uncharacterized protein LOC108558303
STRG.14190	-0.497892	0.000497299	NA	NA	NA
STRG.13756	-0.457571	0.000521117	NW_017096099.1	108569539	zinc finger CCCH domain-containing protein 14
STRG.2488	-0.336724	0.000521117	NW_017097187.1	108559352	uncharacterized protein LOC108559352
STRG.33590	-2.18942	0.000739577	NA	NA	NA
STRG.19549	0.448379	0.000870169	NW_017095782.1	108563886	probable protein arginine N-methyltransferase 6.1 isoform X1
STRG.27394	-0.621619	0.000870169	NW_017099643.1	108564961	ejaculatory bulb-specific protein 3-like
STRG.17306	-2.47531	0.00139858	NW_017100106.1	108568251	uncharacterized protein LOC108568251
STRG.21445	-0.306473	0.00435907	NW_017097187.1	108559352	uncharacterized protein LOC108559352
STRG.24801	-1.79746	0.00461391	NA	NA	NA
STRG.26661	-1.02318	0.0087185	NW_017096231.1	108556366	putative uncharacterized protein DDB_G0294196
STRG.33815	1.52341	0.00933755	NW_017100086.1	108567224	uncharacterized protein LOC108567224
STRG.8497	-2.35749	0.00933755	NC_007417.3	107398202	uncharacterized protein K02A2.6-like
STRG.18888	1.30538	0.0121712	NW_017097756.1	108560874	dentin sialophosphoprotein-like
STRG.18491	-0.293148	0.0148775	NW_017096210.1	108570031	interference hedgehog-like isoform X1
STRG.23978	0.284258	0.0148775	NW_017096921.1	108558479	43 kDa receptor-associated protein of the synapse homolog isoform X1
STRG.888	-0.392884	0.0153879	NW_017100093.1	108567652	cadherin-related tumor suppressor
STRG.1185	-0.280006	0.0175419	NW_017097187.1	108559352	uncharacterized protein LOC108559352
STRG.15180	-2.31731	0.0175419	NA	NA	NA
STRG.1743	-0.60037	0.0175419	NW_017100102.1	108568117	inositol monophosphatase 3-like
STRG.17813	-1.36811	0.0175419	NW_017097714.1	108560800	protein vein isoform X2
STRG.19551	0.459512	0.0175419	NW_017095782.1	108563932	prostaglandin reductase 1-like
STRG.20033	0.828438	0.0175419	NW_017100079.1	108566830	uncharacterized protein LOC108566830
STRG.24329	-0.644231	0.0175419	NW_017100101.1	108568082	putative defense protein Hdd11 isoform X2
STRG.31222	-0.744333	0.0175419	NW_017099526.1	108564664	neurogenic locus notch homolog protein 1 isoform X1
STRG.32299	-0.222717	0.0175419	NW_017099854.1	108565820	titin-like
STRG.5082	1.97551	0.0175419	NW_017097158.1	108559199	uncharacterized protein LOC108559199
STRG.6663	0.738668	0.0175419	NW_017100101.1	108568011	phosphoserine phosphatase
STRG.6409	-0.857339	0.0186726	NW_017097871.1	108561236	protein msta-like
STRG.6528	-0.272009	0.0205738	NW_017095549.1	108556475	G patch domain-containing protein 4
STRG.10477	-1.21184	0.0293101	NA	NA	NA
STRG.37152	0.435673	0.0321901	NW_017096295.1	108556548	zinc finger FYVE domain-containing protein 26 homolog isoform X1
STRG.24103	0.418185	0.0328723	NW_017097633.1	108560586	platelet-activating factor acetylhydrolase-like
STRG.16152	-0.450981	0.0329248	NW_017097708.1	108560785	toll-like receptor 6
STRG.34192	-0.290049	0.0329248	NW_017098186.1	108561856	cordon-bleu protein-like 1 isoform X1
STRG.5423	1.81278	0.0329248	NW_017095534.1	108569362	hepatic leukemia factor
STRG.17109	-0.32032	0.0332434	NW_017097317.1	108559791	arrestin domain-containing protein 4 isoform X1
STRG.18325	-0.902203	0.0362134	NA	NA	NA
STRG.4657	0.602775	0.0362134	NW_017099603.1	108564844	uncharacterized protein LOC108564844 isoform X1
STRG.29913	0.520715	0.0393586	NW_017096924.1	108558522	uncharacterized protein LOC108558522
STRG.8865	-0.55609	0.0393586	NW_017095900.1	108567978	uncharacterized protein LOC108567978
STRG.15719	-0.566001	0.0401222	NW_017095677.1	108559490	uncharacterized protein LOC108559490 isoform X1
STRG.16463	-0.790469	0.0401222	NW_017096804.1	108558244	uncharacterized protein LOC108558244
STRG.1740	0.91332	0.0401222	NW_017100102.1	108568126	leucine-rich repeat-containing protein 20 isoform X2
STRG.26519	-1.9923	0.0401222	NA	NA	NA
STRG.29442	0.332744	0.0401222	NW_017098585.1	108562803	uncharacterized protein LOC108562803
STRG.8275	0.189867	0.0401489	NW_017097373.1	108559926	ranBP2-like and GRIP domain-containing protein 4
STRG.911	-1.25127	0.0401489	NW_017098440.1	108562465	uncharacterized protein LOC108910713
STRG.29521	-0.857913	0.0433909	NW_017095743.1	108562045	organic solute transporter alpha-like protein
STRG.509	-0.354746	0.0433909	NW_017096476.1	108557114	N-alpha-acetyltransferase 20
STRG.2452	-0.261392	0.0454506	NW_017098554.1	108562734	leucine carboxyl methyltransferase 1
STRG.34403	-2.86872	0.0454506	NA	NA	NA
STRG.12139	0.194223	0.0478338	NW_017096385.1	108556910	cyclic AMP response element-binding protein A-like isoform X2
STRG.18529	-0.0965229	0.0478338	NW_017098778.1	108563164	UV excision repair protein RAD23 homolog B
STRG.20522	0.87079	0.0478338	NW_017098093.1	108561682	kynurenine/alpha-aminoadipate aminotransferase%2C mitochondrial
STRG.21119	0.270035	0.0478338	NW_017096329.1	108556687	LOW QUALITY PROTEIN: probable ribonuclease ZC3H12D
STRG.21930	-2.57544	0.0484466	NA	NA	NA
STRG.27029	-1.773	0.0484466	NA	NA	NA
STRG.20518	0.973048	0.0493936	NW_017098093.1	108561682	kynurenine/alpha-aminoadipate aminotransferase%2C mitochondrial
