## Supplementary Table 6 for "Limited plasticity in gene expression for providing or receiving parental care under different temperatures"

### Sheet: Sheet1
Supplementary Table 6: NCBI accession numbers and Log2 fold changes in expression of genes identified as signficiently differentially expressed genes ( p<0.05) between non-parenting and parenting females.
ID	log2FoldChange	p	NCBI Accession No.	GeneID	Predicted Product
STRG.31524	-3.00987	4.25986e-09	NW_017096466.1	108557077	transcription factor MafA-like
STRG.2923	-7.28115	1.89463e-07	NW_017097355.1	108559894	lipase 3-like
STRG.9690	1.89719	1.89463e-07	NW_017098500.1	108562609	facilitated trehalose transporter Tret1-like
STRG.2924	-7.10672	1.11394e-06	NA	NA	NA
STRG.22876	2.4119	9.20551e-06	NW_017097892.1	108561318	arylsulfatase B-like
STRG.9788	1.02235	9.20551e-06	NW_017099008.1	108563837	glutamic acid-rich protein-like
STRG.7673	0.928519	4.65534e-05	NW_017100088.1	108567377	uncharacterized protein LOC108567377
STRG.23404	-0.569499	8.76002e-05	NW_017100108.1	108568370	ras-specific guanine nucleotide-releasing factor RalGPS2-like isoform X5
STRG.19370	-2.60722	9.49658e-05	NA	NA	NA
STRG.25430	3.69864	0.000189474	NW_017098641.1	108562935	sodium-coupled monocarboxylate transporter 2-like
STRG.4206	-0.400077	0.000189474	NW_017100081.1	108566943	pre-mRNA-splicing factor ATP-dependent RNA helicase PRP16
STRG.30272	2.67295	0.000232828	NW_017096594.1	108557497	cytochrome P450 9e2-like
STRG.35491	-0.288226	0.000295023	NW_017100106.1	108568301	glycine-rich protein DOT1-like isoform X2
STRG.20522	0.940288	0.000368024	NW_017098093.1	108561682	kynurenine/alpha-aminoadipate aminotransferase%2C mitochondrial
STRG.11845	2.7132	0.000404619	NW_017096104.1	108569633	cytosolic 10-formyltetrahydrofolate dehydrogenase
STRG.27131	2.80189	0.000404619	NW_017096905.1	108558430	myrosinase 1-like isoform X1
STRG.14792	2.57668	0.000696099	NW_017096104.1	108569633	cytosolic 10-formyltetrahydrofolate dehydrogenase
STRG.29204	-0.706195	0.000754348	NW_017096236.1	108556371	progestin and adipoQ receptor family member 3 isoform X1
STRG.28886	1.46119	0.000795519	NA	NA	NA
STRG.6049	0.785699	0.000840051	NW_017098811.1	108563269	putative carbonic anhydrase 3
STRG.36814	3.34319	0.00160364	NC_007418.3	660229	uncharacterized protein LOC660229
STRG.13157	1.96127	0.00301695	NW_017095981.1	108569068	Peptidoglycan-recognition protein
STRG.8352	0.505423	0.00310775	NW_017099866.1	108565903	4-coumarate--CoA ligase 1-like
STRG.26898	1.41903	0.00312436	NW_017098294.1	108562083	luciferin 4-monooxygenase-like
STRG.24214	-0.782974	0.00316839	NW_017097042.1	108558748	glycogen debranching enzyme
STRG.5852	0.580259	0.00392512	NW_017096774.1	108558135	monocarboxylate transporter 14-like
STRG.14053	1.13593	0.00450781	NW_017099111.1	108564050	UDP-glucuronosyltransferase 1-7C-like
STRG.20518	0.952858	0.00480052	NW_017098093.1	108561682	kynurenine/alpha-aminoadipate aminotransferase%2C mitochondrial
STRG.18911	-1.1875	0.00492523	NW_017096104.1	108569636	LOW QUALITY PROTEIN: facilitated trehalose transporter Tret1-like
STRG.25957	2.85075	0.00563342	NA	NA	NA
STRG.14955	-0.250526	0.00579123	NW_017097315.1	108559763	arginine/serine-rich protein PNISR
STRG.23291	-0.727421	0.00618626	NW_017098395.1	108562324	phosphatidylserine decarboxylase proenzyme%2C mitochondrial-like
STRG.12190	0.288563	0.00627666	NW_017100080.1	108566902	inverted formin-2
STRG.12704	-0.516137	0.00627666	NA	NA	NA
STRG.2391	-0.542456	0.00627666	NW_017095590.1	108557886	uncharacterized protein LOC108557886
STRG.25202	0.624339	0.00627666	NW_017096864.1	108558339	uncharacterized protein LOC108558339 isoform X2
STRG.25654	0.543442	0.00627666	NW_017095799.1	108564515	probable medium-chain specific acyl-CoA dehydrogenase%2C mitochondrial
STRG.29295	-0.886989	0.00627666	NA	NA	NA
STRG.30470	-0.617653	0.00627666	NW_017097429.1	108560077	ATP-binding cassette sub-family G member 1-like isoform X2
STRG.4600	0.211684	0.00627666	NW_017097697.1	108560757	vacuolar protein sorting-associated protein 13D isoform X2
STRG.6266	-0.284301	0.00627666	NW_017097023.1	108558717	calcium/calmodulin-dependent protein kinase type 1
STRG.9560	-0.4528	0.00627666	NW_017099654.1	108565025	tubulin alpha-3 chain-like
STRG.9664	0.465165	0.00627666	NW_017097877.1	108561303	protein suppressor of sable
STRG.9673	-0.72583	0.00627666	NW_017097749.1	108560869	UNC93-like protein isoform X2
STRG.13992	1.80669	0.00651218	NW_017097842.1	108561138	uncharacterized protein LOC108561138
STRG.28928	-0.837215	0.00651218	NA	NA	NA
STRG.32553	1.77762	0.00776257	NW_017099748.1	108565482	luciferin 4-monooxygenase-like
STRG.700	1.51979	0.00909375	NW_017099142.1	108564085	uncharacterized protein LOC108564085
STRG.21485	-0.380195	0.00936713	NW_017100106.1	108568311	sodium-coupled monocarboxylate transporter 2-like
STRG.11187	-0.149554	0.00942259	NW_017096179.1	108569918	serine/arginine-rich splicing factor 1A
STRG.17753	0.448194	0.00945954	NW_017096251.1	108556424	probable 4-coumarate--CoA ligase 3
STRG.11672	0.235194	0.00955896	NW_017096746.1	108558045	WD repeat-containing protein 47 isoform X1
STRG.13170	-4.7289	0.00981316	NW_017097688.1	108560725	transmembrane protease serine 9-like
STRG.20033	1.13381	0.0105239	NW_017100079.1	108566830	uncharacterized protein LOC108566830
STRG.28725	0.381308	0.0106586	NW_017100020.1	108566654	solute carrier family 25 member 44
STRG.7432	-0.8845	0.0108054	NA	NA	NA
STRG.10392	-0.206196	0.0111427	NW_017099220.1	108564208	nodal modulator 1
STRG.5315	-0.395682	0.0111427	NW_017096923.1	108558484	glypican-6
STRG.10732	0.410478	0.0115475	NW_017099826.1	108565715	shootin-1
STRG.22655	-0.387691	0.0115475	NW_017099220.1	108564215	lachesin-like isoform X1
STRG.31228	-0.387514	0.0124724	NW_017095535.1	108569460	protein bride of sevenless isoform X2
STRG.6593	-1.1569	0.0134361	NA	NA	NA
STRG.11346	-0.568913	0.0140863	NW_017097786.1	108560981	xylulose kinase
STRG.26146	0.183426	0.0140863	NW_017096117.1	108569664	WD repeat-containing protein 44
STRG.13949	0.493907	0.0143849	NW_017095471.1	108568425	nucleoprotein TPR isoform X2
STRG.24740	-0.231049	0.0143849	NW_017097204.1	108559397	triple functional domain protein-like
STRG.2583	0.784504	0.0143849	NW_017096956.1	108558578	peroxisomal acyl-coenzyme A oxidase 3-like
STRG.12225	-0.361493	0.0146387	NW_017095831.1	108565961	enhancer of mRNA-decapping protein 3 isoform X1
STRG.763	0.480209	0.0146387	NW_017098826.1	108563307	4-hydroxybutyrate coenzyme A transferase
STRG.19153	-0.522008	0.0148868	NW_017096952.1	108558574	peroxidasin homolog
STRG.16368	0.714144	0.0154963	NW_017100099.1	108567925	uncharacterized protein LOC108567925 isoform X1
STRG.15197	1.04731	0.0157983	NW_017098695.1	108563026	C-1-tetrahydrofolate synthase%2C cytoplasmic isoform X1
STRG.17759	0.416745	0.0157983	NW_017096048.1	108569264	protein diaphanous isoform X5
STRG.31921	0.968171	0.0157983	NW_017096228.1	108556358	uncharacterized protein LOC108556358
STRG.29967	-1.9899	0.0159084	NW_017097091.1	108558886	gamma-interferon-inducible lysosomal thiol reductase-like
STRG.34726	-1.76195	0.0159084	NC_007421.3	655167	protein takeout-like
STRG.3530	0.389304	0.0159084	NW_017096602.1	108557581	acyl-CoA:lysophosphatidylglycerol acyltransferase 1-like
STRG.5634	1.06736	0.0159084	NW_017100113.1	108568693	regucalcin-like
STRG.30612	0.403934	0.0160862	NW_017099104.1	108564016	probable methylcrotonoyl-CoA carboxylase beta chain%2C mitochondrial
STRG.3904	-1.00399	0.0161554	NW_017095973.1	108569030	peroxidase-like
STRG.1026	0.72156	0.0165138	NW_017097671.1	108560654	glutathione S-transferase 1-like
STRG.7546	2.18573	0.0173454	NW_017095810.1	108565315	glucose dehydrogenase [FAD%2C quinone]-like
STRG.8354	0.477204	0.0197321	NW_017099866.1	108565889	angiotensin-converting enzyme-like
STRG.37229	-0.553134	0.0199956	NW_017096706.1	108557947	uncharacterized protein LOC108557947
STRG.16510	0.300614	0.0206179	NW_017100104.1	108568190	nostrin isoform X1
STRG.21412	0.453766	0.0206179	NW_017100087.1	108567324	uncharacterized protein LOC108567324
STRG.13223	0.37831	0.0210145	NW_017095532.1	108569305	dehydrogenase/reductase SDR family protein 7-like
STRG.21082	0.446675	0.0226191	NW_017097427.1	108560053	FH1/FH2 domain-containing protein 3 isoform X1
STRG.13377	0.386473	0.0239044	NA	NA	NA
STRG.14543	-1.7083	0.0239044	NA	NA	NA
STRG.2860	0.711429	0.0241333	NA	NA	NA
STRG.16301	-0.78863	0.0257535	NW_017096267.1	108556474	pupal cuticle protein 36-like
STRG.26866	-0.435771	0.0257535	NW_017096739.1	108558032	calcium/calmodulin-dependent protein kinase type II alpha chain-like
STRG.35222	-0.329946	0.0257535	NW_017100114.1	108568728	membrane-associated tyrosine- and threonine-specific cdc2-inhibitory kinase-like
STRG.15512	1.82858	0.0257944	NW_017098489.1	108562565	cytochrome P450 9e2-like
STRG.21644	0.460496	0.0257944	NW_017098031.1	108561551	tumor protein p53-inducible nuclear protein 1 isoform X2
STRG.22786	0.292431	0.0257944	NW_017098879.1	108563391	uncharacterized protein LOC108563391
STRG.27640	0.364616	0.0257944	NA	NA	NA
STRG.29993	-1.13417	0.0257944	NA	NA	NA
STRG.33396	-1.37037	0.0257944	NW_017097089.1	108558861	senecionine N-oxygenase-like
STRG.35078	0.414724	0.0257944	NW_017099906.1	108566029	3-oxoacyl-[acyl-carrier-protein] reductase FabG-like
STRG.3581	-1.10172	0.0257944	NA	NA	NA
STRG.37081	1.49389	0.0257944	NW_017099464.1	108564547	xanthine dehydrogenase-like
STRG.9286	0.609513	0.0257944	NW_017098599.1	108562871	peroxisomal multifunctional enzyme type 2-like isoform X2
STRG.22878	-0.674154	0.0259454	NW_017097892.1	108561330	carbohydrate sulfotransferase 11 isoform X1
STRG.9256	-0.392847	0.0259454	NW_017096633.1	108557655	tetraspanin-7
STRG.21658	2.19843	0.026134	NW_017098973.1	108563716	pro-resilin-like
STRG.28359	0.28823	0.026274	NW_017098314.1	108562152	transcriptional repressor p66-alpha isoform X3
STRG.16832	0.347078	0.0267627	NA	NA	NA
STRG.26844	-2.37855	0.0273998	NW_017098835.1	108563322	metaxin-2-like
STRG.13368	-0.324793	0.0277244	NW_017097303.1	108559687	platelet-derived growth factor subunit B-like
STRG.15138	-0.535089	0.0277244	NW_017097978.1	108561461	Y+L amino acid transporter 2
STRG.16298	-0.372207	0.0277244	NW_017096331.1	108556698	eyes absent homolog 2
STRG.27615	1.64492	0.0277244	NW_017098072.1	108561612	gamma-butyrobetaine dioxygenase-like
STRG.33529	0.76639	0.0277244	NW_017096512.1	108557274	cystathionine beta-synthase
STRG.19522	-0.493438	0.0284739	NW_017099576.1	108564775	cuticle protein 18.6-like
STRG.26628	-0.270526	0.0286017	NW_017100004.1	108566601	ATP-dependent RNA helicase DBP2
STRG.2454	-0.232328	0.0290066	NW_017095721.1	108561128	very-long-chain (3R)-3-hydroxyacyl-CoA dehydratase
STRG.25655	0.475455	0.0290066	NW_017095799.1	108564515	probable medium-chain specific acyl-CoA dehydrogenase%2C mitochondrial
STRG.27118	2.03177	0.0290066	NW_017095916.1	108568706	delta-1-pyrroline-5-carboxylate synthase
STRG.7310	-0.905307	0.0290066	NW_017096134.1	108569736	adenosine deaminase CECR1-like
STRG.32436	0.730054	0.0309212	NW_017095897.1	108567903	riboflavin kinase
STRG.34385	1.27349	0.0311285	NW_017095642.1	108558771	alpha-tocopherol transfer protein-like
STRG.19185	1.98383	0.0323741	NW_017096741.1	108558037	uncharacterized protein LOC108558037
STRG.3101	1.19647	0.0323863	NA	NA	NA
STRG.2604	-0.284823	0.0323976	NW_017097030.1	108558721	uncharacterized protein LOC108558721 isoform X1
STRG.31533	-0.598721	0.0326616	NW_017099526.1	108564658	scavenger receptor class B member 1 isoform X1
STRG.27950	1.368	0.0327171	NW_017095757.1	108562468	pyrroline-5-carboxylate reductase
STRG.32052	1.22141	0.0343049	NW_017097993.1	108561483	probable medium-chain specific acyl-CoA dehydrogenase%2C mitochondrial
STRG.25901	2.11126	0.0347679	NW_017095810.1	108565315	glucose dehydrogenase [FAD%2C quinone]-like
STRG.30893	0.461894	0.0347679	NA	NA	NA
STRG.2443	1.47196	0.0352837	NW_017100023.1	108566672	uncharacterized protein LOC108566672 isoform X1
STRG.15765	-0.256691	0.035691	NW_017097767.1	108560889	histone-lysine N-methyltransferase E(z) isoform X3
STRG.20351	0.331899	0.0364553	NW_017099007.1	108563832	protein fem-1 homolog B
STRG.30556	-0.381052	0.0364553	NW_017097173.1	108559270	tetratricopeptide repeat protein 28 isoform X1
STRG.7325	1.65619	0.0368823	NW_017099654.1	108565017	fatty acid-binding protein-like
STRG.7562	-0.953647	0.0368823	NW_017099096.1	108563997	retinol dehydrogenase 11-like
STRG.13360	0.553753	0.0371612	NW_017095799.1	108564515	probable medium-chain specific acyl-CoA dehydrogenase%2C mitochondrial
STRG.21233	0.570237	0.0371612	NW_017097121.1	108559024	fatty acid-binding protein%2C muscle-like isoform X2
STRG.6398	0.613225	0.0374747	NA	NA	NA
STRG.13553	-0.811447	0.0382839	NW_017096134.1	108569736	adenosine deaminase CECR1-like
STRG.1670	0.596671	0.0382839	NW_017100088.1	108567484	fatty-acid amide hydrolase 2-B-like
STRG.24592	0.486831	0.0382839	NW_017099518.1	108564629	uncharacterized protein LOC108564629
STRG.26968	-0.272922	0.0387029	NW_017096251.1	108556400	uncharacterized protein LOC108556400
STRG.6500	0.315056	0.0387029	NW_017099690.1	108565232	protein phosphatase 1 regulatory subunit 12A
STRG.13061	0.625991	0.0392058	NA	NA	NA
STRG.16633	0.514735	0.0392058	NW_017100012.1	108566625	adenylosuccinate synthetase
STRG.25475	1.5134	0.0392058	NA	NA	uncharacterized protein LOC109600108
STRG.28599	0.890517	0.0392058	NW_017098016.1	108561537	nicotinate phosphoribosyltransferase-like isoform X1
STRG.30569	0.696192	0.0392058	NW_017099969.1	108566382	activin receptor type-1
STRG.17825	-0.489449	0.0396221	NW_017097749.1	108560869	UNC93-like protein isoform X1
STRG.1433	-0.757187	0.0398392	NA	NA	uncharacterized protein LOC108916860
STRG.30256	0.472565	0.0403329	NW_017095703.1	108560640	cytosolic non-specific dipeptidase
STRG.26118	-0.61975	0.0409467	NW_017097495.1	108560240	neurexin-1-like
STRG.2926	-1.70151	0.0409467	NW_017096803.1	108558220	gastric triacylglycerol lipase-like
STRG.6097	-0.442349	0.0409467	NW_017099730.1	108565393	threonylcarbamoyladenosine tRNA methylthiotransferase
STRG.29149	1.62161	0.0418107	NW_017098951.1	108563669	uncharacterized protein LOC108563669
STRG.6656	1.2416	0.0436844	NW_017100104.1	108568226	DNA-directed RNA polymerase II subunit RPB1-like
STRG.17059	-0.215252	0.0438204	NW_017099660.1	108565088	probable 28S rRNA (cytosine-C(5))-methyltransferase
STRG.4360	0.41996	0.0438578	NW_017099931.1	108566100	SEC14 domain and spectrin repeat-containing protein 1-B
STRG.2532	2.5732	0.0440331	NA	NA	NA
STRG.32065	1.86613	0.0445197	NW_017095958.1	108569000	cytochrome P450 4d2-like
STRG.23449	0.191418	0.0453725	NW_017096633.1	108557641	septum formation protein Maf
STRG.31276	0.534823	0.0453725	NW_017100097.1	108567797	titin isoform X1
STRG.4999	-0.557422	0.0453725	NW_017099268.1	108564276	protein yellow-like
STRG.21446	-0.255423	0.0453918	NA	NA	NA
STRG.21695	0.468743	0.0453918	NW_017096358.1	108556754	tetratricopeptide repeat protein 5-like
STRG.30760	0.359674	0.0453918	NW_017096134.1	108569740	BAG domain-containing protein Samui-like isoform X1
STRG.31300	-0.196285	0.0453918	NW_017096641.1	108557687	leucine-rich repeat-containing protein 1 isoform X3
STRG.34567	-1.51482	0.0453918	NW_017100086.1	108567216	general odorant-binding protein 69a-like
STRG.22055	0.467177	0.0456573	NW_017098211.1	108561936	acyl-CoA-binding protein homolog
STRG.2158	0.156795	0.04573	NW_017100110.1	108568414	coiled-coil domain-containing protein 47
STRG.21641	0.482858	0.0461521	NW_017098031.1	108561551	tumor protein p53-inducible nuclear protein 1 isoform X1
STRG.22734	-0.666145	0.0471718	NW_017099372.1	108564399	beta-1%2C3-glucan-binding protein-like
STRG.37085	1.33901	0.0471718	NA	NA	uncharacterized protein LOC108904565
STRG.11161	2.13011	0.0473145	NW_017095518.1	108566868	larval cuticle protein A1A-like
STRG.15357	0.486429	0.0473145	NW_017099576.1	108564794	Y-box factor homolog isoform X1
STRG.2549	0.252472	0.0473145	NW_017097892.1	108561331	tyrosine-protein kinase transmembrane receptor Ror-like isoform X3
STRG.27546	0.519484	0.0473145	NW_017100093.1	108567660	electron transfer flavoprotein-ubiquinone oxidoreductase%2C mitochondrial
STRG.2817	-0.354575	0.0473145	NW_017100110.1	108568443	tetratricopeptide repeat protein 39C-like isoform X2
STRG.33943	0.368963	0.0473145	NW_017098778.1	108563167	malate dehydrogenase%2C mitochondrial
STRG.14689	-1.13253	0.0475729	NW_017097500.1	108560262	circadian clock-controlled protein-like
STRG.7439	0.311893	0.0476945	NW_017100084.1	108567083	KN motif and ankyrin repeat domain-containing protein 2
STRG.18789	2.53374	0.0481331	NW_017095604.1	108558254	uncharacterized protein LOC108558254
STRG.6065	0.282785	0.0481331	NW_017097173.1	108559274	acyl-CoA synthetase family member 3%2C mitochondrial
STRG.1564	-1.15157	0.0482075	NW_017099861.1	108565867	vitellogenin-like
STRG.37291	0.21441	0.0485175	NW_017099509.1	108564601	lissencephaly-1 homolog
STRG.33034	1.9358	0.0495177	NW_017095666.1	108559217	glycine-rich cell wall structural protein-like
STRG.7271	-1.84921	0.0495177	NA	NA	NA
