## Supplementary Table 4 for "Limited plasticity in gene expression for providing or receiving parental care under different temperatures"

### Sheet: Sheet1
Supplementary Table 4: NCBI accession numbers and Log2 fold changes in expression of genes identified as signficiently differentially expressed genes (p<0.05) between females at 20°C and 24°C.
ID	log2FoldChange	p	NCBI Accession No.	GeneID	Predicted Product
STRG.11470	0.362946	5.12103e-05	NW_017096360.1	108556806	uncharacterized protein LOC108556806
STRG.24292	0.20361	5.12103e-05	NW_017098574.1	108562787	heterogeneous nuclear ribonucleoprotein M
STRG.34952	-0.5332	5.12103e-05	NW_017095696.1	108560097	J domain-containing protein
STRG.3937	-1.35425	5.12103e-05	NA	NA	NA
STRG.7869	-0.621928	5.48943e-05	NW_017095699.1	108560387	monocarboxylate transporter 7-like
STRG.4657	1.02775	8.2473e-05	NW_017099603.1	108564844	uncharacterized protein LOC108564844 isoform X1
STRG.12110	-0.253921	0.000237113	NW_017095532.1	108568925	dnaJ homolog subfamily A member 2-like
STRG.18470	-1.65878	0.000250182	NW_017095778.1	108563559	lipase 1-like
STRG.9373	0.688993	0.000310047	NW_017099678.1	108565125	neurotrimin-like
STRG.28077	0.79477	0.000359736	NA	NA	NA
STRG.866	-0.186008	0.000359736	NW_017099656.1	108565056	WW domain-containing adapter protein with coiled-coil isoform X1
STRG.37184	0.327945	0.000384289	NW_017100087.1	108567266	FK506-binding protein 59
STRG.22514	-0.518644	0.000492049	NW_017098489.1	108562560	protein yellow
STRG.15745	-1.27465	0.000816172	NW_017096134.1	108569731	uncharacterized protein LOC108569731
STRG.28399	-0.960391	0.000883342	NW_017096673.1	108557854	uncharacterized protein LOC108557854
STRG.24081	-0.257753	0.000908116	NW_017100088.1	108567448	ubiquitin conjugation factor E4 B isoform X1
STRG.14412	-3.64377	0.000983872	NA	NA	NA
STRG.1394	0.349351	0.00130281	NW_017096299.1	108556579	uncharacterized protein LOC108556579
STRG.15344	-2.18352	0.00132579	NW_017100087.1	108567271	endocuticle structural glycoprotein SgAbd-5-like
STRG.22456	2.66265	0.00132579	NW_017095831.1	108565751	farnesol dehydrogenase-like
STRG.3532	-2.19402	0.00132579	NW_017096602.1	108557564	uncharacterized protein LOC108557564
STRG.11181	0.484312	0.00136867	NW_017095665.1	108559214	zinc finger and SCAN domain-containing protein 21-like
STRG.20108	0.476976	0.00147874	NW_017096427.1	108556997	obg-like ATPase 1
STRG.33226	-0.339494	0.00175319	NW_017095992.1	108569074	serine-aspartate repeat-containing protein C-like isoform X2
STRG.22000	-0.242282	0.00182394	NW_017096042.1	108569226	high mobility group protein DSP1
STRG.24444	0.147987	0.00182394	NW_017096104.1	108569622	vacuolar protein sorting-associated protein 41 homolog
STRG.510	-0.350639	0.00278952	NW_017096476.1	108557113	cleft lip and palate transmembrane protein 1
STRG.15747	-1.07173	0.00280042	NW_017096134.1	108569731	uncharacterized protein LOC108569731
STRG.6141	0.276265	0.00280042	NW_017098801.1	108563258	uncharacterized protein LOC108563258
STRG.10643	-0.161305	0.00305608	NW_017096167.1	108569883	cullin-1 isoform X2
STRG.14041	-0.287176	0.00305608	NW_017099901.1	108566004	ATP-dependent RNA helicase WM6
STRG.22707	-0.268256	0.00305608	NW_017097173.1	108559288	zinc transporter ZIP9
STRG.5152	-0.362609	0.00321395	NW_017096311.1	108556642	rap1 GTPase-GDP dissociation stimulator 1
STRG.5435	-0.301492	0.00434286	NW_017098270.1	108562050	UDP-N-acetylglucosamine--peptide N-acetylglucosaminyltransferase 110 kDa subunit
STRG.10736	0.309956	0.00436447	NA	NA	NA
STRG.8791	0.212805	0.00462639	NW_017095751.1	108562272	uncharacterized protein C7orf26 homolog
STRG.32972	0.723622	0.00464848	NW_017096643.1	108557741	protein timeless
STRG.17618	0.317389	0.00481977	NW_017097120.1	108558995	serine/threonine-protein kinase PITSLRE
STRG.21456	-0.49165	0.00481977	NW_017100093.1	108567644	cathepsin O-like
STRG.29369	0.301189	0.00481977	NW_017095521.1	108567598	uncharacterized protein LOC108567598
STRG.36343	-1.02119	0.00481977	NW_017096134.1	108569731	uncharacterized protein LOC108569731
STRG.24042	-0.178843	0.00482886	NW_017099560.1	108564739	oxysterol-binding protein-related protein 3-like
STRG.4506	-0.533064	0.00513736	NA	NA	NA
STRG.28768	-0.269316	0.00520214	NW_017096267.1	108556484	RNA-binding protein Rsf1
STRG.445	2.2247	0.00520214	NA	NA	NA
STRG.33891	-0.275447	0.00533489	NW_017096671.1	108557837	TOX high mobility group box family member 3-like isoform X1
STRG.9116	-1.03234	0.00541263	NA	NA	NA
STRG.3392	-2.01357	0.0056268	NW_017095604.1	108558262	collagenase-like
STRG.37386	0.393646	0.00569926	NW_017097960.1	108561437	probable serine/threonine-protein kinase ifkC
STRG.7844	-0.342685	0.00571593	NW_017099576.1	108564779	sodium bicarbonate cotransporter 3 isoform X1
STRG.17097	0.25727	0.00665504	NW_017095824.1	108565649	U1 small nuclear ribonucleoprotein A
STRG.8378	-0.364295	0.00665504	NW_017100106.1	108568287	sperm-associated antigen 7
STRG.22538	-0.653827	0.00711298	NW_017096075.1	108569393	collagen alpha-2(IV) chain
STRG.5948	-2.59393	0.00717238	NW_017100094.1	108567678	glycine-rich cell wall structural protein 1-like
STRG.20039	0.780357	0.00731401	NW_017097960.1	108561440	uncharacterized protein LOC108561440
STRG.36339	-1.11493	0.00745977	NW_017096134.1	108569731	uncharacterized protein LOC108569731
STRG.18311	0.250344	0.0075705	NW_017096850.1	108558312	pre-mRNA-processing-splicing factor 8
STRG.21015	-0.297765	0.0075705	NW_017099374.1	108564414	transmembrane protein 214
STRG.24647	-0.238238	0.0075705	NW_017099841.1	108565789	protein LSM14 homolog A isoform X2
STRG.25768	4.0916	0.0075705	NW_017096594.1	108557477	trypsin epsilon-like isoform X2
STRG.30917	-0.192307	0.00770368	NW_017100098.1	108567853	homer protein homolog 2
STRG.34055	0.344397	0.00770368	NW_017096000.1	108569123	39S ribosomal protein L3%2C mitochondrial
STRG.12269	-1.13617	0.00774619	NW_017096134.1	108569731	uncharacterized protein LOC108569731
STRG.1907	-1.07875	0.00797782	NW_017095530.1	108568841	peroxidase
STRG.21955	0.569825	0.00798411	NW_017096251.1	108556392	uncharacterized protein LOC108556392 isoform X1
STRG.25092	0.710719	0.00798411	NW_017096797.1	108558203	methylthioribulose-1-phosphate dehydratase
STRG.25542	-0.262639	0.00798411	NW_017100112.1	108568631	peroxisomal membrane protein PEX13
STRG.13486	0.505152	0.00808972	NW_017097178.1	108559310	probable 28S ribosomal protein S23%2C mitochondrial
STRG.29295	-0.849112	0.00808972	NA	NA	NA
STRG.34482	-0.317741	0.00808972	NW_017099576.1	108564782	bifunctional heparan sulfate N-deacetylase/N-sulfotransferase-like isoform X2
STRG.37218	-0.578995	0.00808972	NW_017098093.1	108561677	adenosine deaminase-like protein
STRG.7798	0.836087	0.00808972	NW_017099972.1	108566439	guanylate kinase-associated protein mars
STRG.1743	-0.907923	0.00814338	NW_017100102.1	108568117	inositol monophosphatase 3-like
STRG.33131	0.316879	0.00822395	NW_017098378.1	108562298	activator of 90 kDa heat shock protein ATPase homolog 1
STRG.6722	-0.344782	0.00898829	NW_017098914.1	108563590	histone deacetylase Rpd3
STRG.26486	-0.21019	0.00953329	NW_017100104.1	108568205	ATP-dependent RNA helicase bel
STRG.36771	-2.43894	0.00953329	NA	NA	NA
STRG.4935	-0.286768	0.00953329	NW_017098940.1	108563637	UDP-xylose and UDP-N-acetylglucosamine transporter-like
STRG.16463	-1.08969	0.00975523	NW_017096804.1	108558244	uncharacterized protein LOC108558244
STRG.19156	2.43804	0.00975523	NA	NA	NA
STRG.16925	0.249923	0.0098018	NW_017098424.1	108562426	UPF0704 protein C6orf165 homolog
STRG.19450	0.583775	0.00997888	NW_017096427.1	108556997	obg-like ATPase 1
STRG.4985	-2.0101	0.0106085	NA	NA	NA
STRG.14335	-0.330578	0.0106902	NW_017097038.1	108558740	neurotrimin
STRG.11607	-0.404337	0.0108139	NW_017099111.1	108564051	von Willebrand factor A domain-containing protein 8
STRG.13656	0.710854	0.01093	NA	NA	NA
STRG.16913	0.998729	0.0110387	NW_017099643.1	108564941	uncharacterized protein LOC108564941 isoform X1
STRG.26069	0.400588	0.0116717	NW_017099862.1	108565882	tRNA (guanine(10)-N2)-methyltransferase homolog
STRG.25769	3.92417	0.0119604	NA	NA	NA
STRG.36725	-0.241472	0.0120598	NW_017096005.1	108569144	semaphorin-1A-like
STRG.15529	0.284565	0.0122488	NW_017097954.1	108561419	Hermansky-Pudlak syndrome 1 protein homolog isoform X1
STRG.3535	-0.963053	0.0128775	NW_017096602.1	108557591	papilin-like
STRG.7442	-0.452265	0.0128775	NW_017100084.1	108567091	uncharacterized protein LOC108567091 isoform X1
STRG.25469	-0.14979	0.0133286	NW_017096976.1	108558611	zinc finger CCCH domain-containing protein 10-like isoform X1
STRG.22748	-0.979159	0.0142015	NW_017096134.1	108569731	uncharacterized protein LOC108569731
STRG.29250	-0.683237	0.014411	NW_017096848.1	108558303	uncharacterized protein LOC108558303
STRG.29977	-0.280515	0.014411	NW_017095962.1	108569002	protein bowel-like
STRG.14543	1.75555	0.0144465	NA	NA	NA
STRG.31284	-0.238305	0.0144465	NW_017099680.1	108565175	phospholipase D2
STRG.30288	-0.744788	0.01457	NW_017097102.1	108558940	5-aminolevulinate synthase
STRG.1699	0.175728	0.0147745	NW_017100101.1	108567991	dnaJ homolog subfamily C member 7
STRG.26487	-0.242105	0.0147958	NW_017100104.1	108568225	division abnormally delayed protein
STRG.5823	0.62242	0.0147958	NW_017099081.1	108563968	uncharacterized protein LOC108563968 isoform X2
STRG.19018	0.82374	0.0151613	NW_017098993.1	108563793	uncharacterized family 31 glucosidase KIAA1161
STRG.23632	0.926825	0.01544	NW_017096090.1	108569476	uncharacterized protein LOC108569476
STRG.21727	-0.554437	0.0156966	NW_017099374.1	108564407	ion transport peptide-like isoform X1
STRG.2297	-0.217697	0.0156966	NW_017098599.1	108562858	basigin isoform X2
STRG.23690	0.299256	0.0156966	NW_017100111.1	108568475	ATP-dependent RNA helicase DDX55
STRG.27854	0.305732	0.0156966	NW_017098772.1	108563153	activin receptor type-2A
STRG.34061	-0.765985	0.0156966	NW_017097467.1	108560189	uncharacterized protein LOC108560189
STRG.8399	-0.749222	0.0156966	NW_017098417.1	108562365	5-aminolevulinate synthase%2C erythroid-specific%2C mitochondrial-like
STRG.1191	1.69943	0.0169501	NW_017096516.1	108557317	4-coumarate--CoA ligase 1-like
STRG.1466	-0.225906	0.0169501	NW_017097328.1	108559855	G1/S-specific cyclin-D2-like
STRG.15485	-0.226534	0.0169501	NW_017096637.1	108557666	cytochrome b reductase 1 isoform X1
STRG.20581	-1.59078	0.0169501	NW_017100114.1	108568755	uncharacterized protein LOC108568755 isoform X1
STRG.22540	-0.172717	0.0169501	NW_017096075.1	108569405	selT-like protein
STRG.22876	-1.4902	0.0169501	NW_017097892.1	108561318	arylsulfatase B-like
STRG.28402	-1.44653	0.0169501	NW_017096673.1	108557847	peritrophin-1-like
STRG.31428	-0.210306	0.0169501	NW_017098522.1	108562645	translin
STRG.34568	2.12598	0.0169501	NW_017100086.1	108567212	uncharacterized protein LOC108567212
STRG.37106	4.23012	0.0169501	NA	NA	NA
STRG.7455	-0.34242	0.0169501	NW_017096431.1	108557006	multidrug resistance-associated protein 4-like
STRG.754	0.332649	0.0169501	NW_017098422.1	108562380	zinc finger protein 70-like
STRG.8871	0.252118	0.0169501	NW_017100087.1	108567342	bifunctional lysine-specific demethylase and histidyl-hydroxylase NO66
STRG.908	-0.342994	0.0169501	NW_017098440.1	108562480	proteasome activator complex subunit 4-like isoform X1
STRG.1456	0.66384	0.017109	NW_017098530.1	108562677	patj homolog
STRG.15510	-0.821646	0.017109	NW_017098489.1	108562566	cytochrome P450 9e2-like isoform X1
STRG.22537	-0.70984	0.017109	NW_017096075.1	108569393	collagen alpha-2(IV) chain
STRG.22616	-1.07539	0.017109	NW_017099731.1	108565430	LOW QUALITY PROTEIN: F-box/WD repeat-containing protein 5
STRG.2564	-0.789015	0.017109	NW_017096706.1	108557950	activating signal cointegrator 1 complex subunit 2 homolog isoform X2
STRG.30778	0.363759	0.017109	NW_017096317.1	108556660	uncharacterized protein LOC108556660
STRG.1451	-1.09318	0.0174352	NW_017096614.1	108557602	cryptochrome-1-like
STRG.3817	-0.221311	0.0174352	NW_017100112.1	108568647	akirin isoform X1
STRG.5320	-0.580495	0.0174352	NW_017097328.1	108559825	C-type lectin
STRG.24501	0.34405	0.0175361	NW_017099765.1	108565538	MAGUK p55 subfamily member 6 isoform X1
STRG.10065	-1.35201	0.0202477	NA	NA	NA
STRG.27580	-0.728806	0.0203207	NW_017095573.1	108557108	proline-rich nuclear receptor coactivator 2
STRG.21438	0.274302	0.0211877	NW_017097187.1	108559334	eukaryotic translation initiation factor 3 subunit M
STRG.29440	0.758494	0.0211877	NA	NA	NA
STRG.33685	0.28987	0.0211877	NW_017099656.1	108565066	lysophosphatidylcholine acyltransferase isoform X2
STRG.35852	0.271923	0.0211877	NW_017095675.1	108559422	selenocysteine insertion sequence-binding protein 2 isoform X1
STRG.26561	0.140145	0.0213179	NW_017098345.1	108562217	THO complex subunit 2 isoform X4
STRG.14242	-0.323858	0.0216874	NW_017096352.1	108556750	major facilitator superfamily domain-containing protein 12-like isoform X1
STRG.26445	-0.384713	0.0225005	NW_017096255.1	108556445	long-chain-fatty-acid--CoA ligase 4 isoform X3
STRG.33139	-0.581428	0.0250054	NW_017100090.1	108567572	poly(A)-specific ribonuclease PARN-like domain-containing protein 1
STRG.16009	-0.187601	0.0251077	NW_017098910.1	108563557	zinc finger matrin-type protein CG9776
STRG.24732	-0.16713	0.0251077	NW_017098093.1	108561675	regulator of G-protein signaling loco
STRG.26074	-1.01095	0.0251077	NW_017099862.1	108565878	uncharacterized protein LOC108565878
STRG.28414	-1.04598	0.0251077	NW_017096673.1	108557847	peritrophin-1-like
STRG.29500	1.08176	0.0251077	NA	NA	NA
STRG.22518	-0.212516	0.0253391	NW_017098489.1	108562562	BUB3-interacting and GLEBS motif-containing protein ZNF207 isoform X1
STRG.6651	-0.40539	0.0253391	NW_017100104.1	108568180	diacylglycerol O-acyltransferase 1
STRG.18911	-0.981574	0.0257349	NW_017096104.1	108569636	LOW QUALITY PROTEIN: facilitated trehalose transporter Tret1-like
STRG.23136	-0.362652	0.0257349	NW_017097961.1	108561442	bicaudal D-related protein homolog isoform X1
STRG.2453	-1.24687	0.0257349	NW_017098079.1	108561633	uncharacterized protein LOC108561633
STRG.27560	0.223874	0.0257349	NW_017099042.1	108563896	exocyst complex component 7 isoform X1
STRG.28789	-0.29973	0.0257349	NW_017095927.1	108568753	ADP-ribosylation factor-like protein 5A
STRG.32032	-0.194154	0.0257349	NW_017098451.1	108562509	eukaryotic translation initiation factor 5
STRG.32040	-0.221073	0.0257349	NW_017097328.1	108559841	tyrosine-protein kinase PR2 isoform X3
STRG.36300	3.37219	0.0257349	NA	NA	NA
STRG.3710	-2.30634	0.0257349	NA	NA	NA
STRG.8265	-0.60771	0.0257349	NA	NA	NA
STRG.8416	-1.63402	0.0257349	NW_017097158.1	108559193	kinesin-like protein subito
STRG.25800	1.69873	0.0258135	NW_017097993.1	108561498	probable cytochrome P450 305a1
STRG.15645	-1.58854	0.0261223	NA	NA	NA
STRG.19519	-1.24913	0.0265546	NW_017099576.1	108564784	adult-specific cuticular protein ACP-20-like isoform X1
STRG.19977	-0.316536	0.0268824	NW_017096050.1	108569273	sestrin homolog isoform X1
STRG.21759	0.487537	0.0272277	NW_017099418.1	108564492	uncharacterized protein LOC108564492
STRG.21940	-0.308088	0.0272277	NW_017097091.1	108558881	semaphorin-2A
STRG.30331	-0.533446	0.0272277	NW_017099733.1	108565445	protein alan shepard isoform X1
STRG.21590	-0.21486	0.0274717	NW_017099158.1	108564117	immunoglobulin domain and leucine-rich repeat-containing protein 2-like
STRG.2848	-0.308921	0.0274717	NW_017099685.1	108565208	uncharacterized protein LOC108565208 isoform X1
STRG.29523	-1.56127	0.0274717	NW_017095743.1	108562004	uncharacterized protein LOC108562004
STRG.31885	0.577041	0.0282122	NW_017099379.1	108564425	solute carrier family 25 member 35-like
STRG.21631	-2.62837	0.0289773	NA	NA	NA
STRG.21801	-0.248	0.0289773	NW_017099791.1	108565616	zinc finger protein 569 isoform X1
STRG.27401	0.167085	0.0292767	NW_017095810.1	108565305	protein unc-45 homolog B
STRG.30948	4.58136	0.0293128	NA	NA	NA
STRG.25886	0.817195	0.0296949	NW_017096739.1	108558029	C-type lectin 37Da-like
STRG.3214	-1.37361	0.0303576	NW_017095946.1	108568930	endocuticle structural glycoprotein SgAbd-2-like
STRG.14072	0.332085	0.0313106	NW_017098162.1	108561772	uncharacterized protein LOC108561772 isoform X1
STRG.21561	0.199347	0.0313106	NW_017098979.1	108563748	prostaglandin E synthase 2
STRG.23781	-1.76499	0.0313106	NA	NA	NA
STRG.25272	0.268685	0.0318882	NW_017097489.1	108560232	uncharacterized protein LOC108560232
STRG.28050	-0.256133	0.0318882	NW_017096171.1	108569897	ras-related protein Rab-35
STRG.6475	0.187091	0.0318882	NW_017098665.1	108562988	synaptosomal-associated protein 29
STRG.23380	-1.02403	0.0322966	NW_017097462.1	108560175	mucin-5AC
STRG.16257	-0.218241	0.0330522	NW_017099791.1	108565625	ADP-ribosylation factor 1
STRG.21089	0.557019	0.0330522	NW_017098882.1	108563437	ras-related protein Rap-1 isoform X1
STRG.25282	-0.338344	0.0330522	NW_017096227.1	108556338	cell division control protein 48 homolog B
STRG.274	0.286549	0.0330522	NW_017097581.1	108560449	eukaryotic translation initiation factor 3 subunit K
STRG.32170	0.547799	0.0333141	NW_017096298.1	108556573	guanine nucleotide-binding protein subunit beta-like protein 1
STRG.16301	-0.740376	0.0335465	NW_017096267.1	108556474	pupal cuticle protein 36-like
STRG.28350	0.750821	0.0335465	NW_017097859.1	108561194	myosin-9 isoform X1
STRG.11191	0.452241	0.0337715	NW_017098791.1	108563222	uncharacterized protein LOC108563222
STRG.15709	-0.288238	0.0337715	NW_017095809.1	108564956	zinc finger protein castor homolog 1-like isoform X1
STRG.23790	2.28524	0.0337715	NA	NA	NA
STRG.3499	0.733295	0.0337715	NA	NA	NA
STRG.20373	0.408443	0.0337753	NA	NA	NA
STRG.22589	0.336495	0.0337753	NW_017096005.1	108569143	chondroitin sulfate proteoglycan 4
STRG.24459	0.343516	0.0337753	NW_017096091.1	108569488	RNA-binding protein 42-like
STRG.27850	0.485956	0.0337753	NW_017098772.1	108563153	activin receptor type-2A
STRG.13698	-1.08654	0.034147	NW_017097859.1	108561201	A disintegrin and metalloproteinase with thrombospondin motifs 16 isoform X1
STRG.35300	-0.200778	0.034147	NW_017100093.1	108567643	5'-AMP-activated protein kinase subunit beta-1
STRG.9106	-0.268316	0.034147	NW_017100099.1	108567946	Bloom syndrome protein homolog
STRG.1458	0.380338	0.0342007	NW_017098530.1	108562677	patj homolog
STRG.22527	-0.199538	0.0342007	NW_017100102.1	108568113	AP-3 complex subunit mu-1
STRG.36367	-0.155891	0.0348637	NW_017096027.1	108569186	ras-related protein Rab-2
STRG.32545	0.661921	0.0352657	NW_017095894.1	108567630	uncharacterized protein LOC108567630
STRG.12906	0.230489	0.0353998	NW_017097674.1	108560661	nuclear valosin-containing protein-like isoform X1
STRG.6397	-0.500893	0.0353998	NW_017096236.1	108556371	progestin and adipoQ receptor family member 3 isoform X1
STRG.23019	0.226569	0.0354984	NW_017095832.1	108566333	UDP-glucose 4-epimerase isoform X1
STRG.4460	-0.229602	0.0354984	NW_017097553.1	108560410	flotillin-1 isoform X1
STRG.15882	-0.113791	0.0356562	NW_017096419.1	108556977	myeloid leukemia factor isoform X4
STRG.10797	-0.790541	0.0361701	NW_017099023.1	108563865	leucine-rich repeat-containing protein 70-like
STRG.16361	0.897835	0.0361701	NW_017100099.1	108567913	E3 ubiquitin-protein ligase RNF139-like
STRG.35643	0.755014	0.0362174	NA	NA	NA
STRG.11709	1.13989	0.036558	NW_017096042.1	108569220	uncharacterized protein LOC108569220
STRG.11888	0.334125	0.036558	NW_017097173.1	108559262	vanin-like protein 2
STRG.15068	-1.82991	0.036558	NA	NA	NA
STRG.32732	-0.302623	0.0369037	NW_017096830.1	108558281	uncharacterized protein LOC108558281 isoform X2
STRG.2391	0.433625	0.0371335	NW_017095590.1	108557886	uncharacterized protein LOC108557886
STRG.17732	0.311972	0.0375602	NW_017095894.1	108567647	heat shock 70 kDa protein cognate 5
STRG.29086	2.39262	0.0377043	NW_017098818.1	108563293	farnesol dehydrogenase-like
STRG.24452	0.239655	0.0378084	NW_017099889.1	108565973	cysteine protease ATG4A
STRG.28298	-1.22515	0.0378084	NW_017095900.1	108568114	putative mediator of RNA polymerase II transcription subunit 26 isoform X1
STRG.6524	-0.887577	0.038293	NW_017097649.1	108560630	ABC transporter G family member 2-like
STRG.12084	-0.32014	0.038464	NW_017099270.1	108564294	methyltransferase-like protein 17%2C mitochondrial
STRG.12216	1.7398	0.038464	NA	NA	NA
STRG.29443	0.871581	0.038464	NW_017098585.1	108562804	uncharacterized protein LOC108562804
STRG.5144	0.169711	0.038464	NW_017099089.1	108563989	COP9 signalosome complex subunit 5 isoform X3
STRG.29967	-1.76578	0.0386856	NW_017097091.1	108558886	gamma-interferon-inducible lysosomal thiol reductase-like
STRG.14322	-0.614218	0.0388447	NW_017096342.1	108556711	uncharacterized protein LOC108556711 isoform X1
STRG.32687	1.18018	0.039101	NA	NA	NA
STRG.7019	0.744775	0.0391366	NA	NA	NA
STRG.1274	0.410126	0.040021	NW_017096504.1	108557215	two pore potassium channel protein sup-9 isoform X1
STRG.32993	1.0541	0.040021	NW_017099719.1	108565359	uncharacterized protein LOC108565359
STRG.20686	-0.338984	0.0405628	NW_017095955.1	108568994	ATP-binding cassette sub-family G member 1-like isoform X1
STRG.15881	-0.253139	0.0410056	NW_017096419.1	108556978	proteasome subunit alpha type-2
STRG.17262	0.42442	0.0411404	NW_017097492.1	108560237	popeye domain-containing protein 3-like
STRG.28361	-0.610454	0.0411794	NW_017098314.1	108562151	putative OPA3-like protein CG13603 isoform X1
STRG.29454	0.257869	0.0411794	NW_017095704.1	108560811	rRNA-processing protein FCF1 homolog
STRG.30255	0.963987	0.0411794	NW_017095703.1	108560647	alpha-L-fucosidase
STRG.32765	-0.426353	0.0411794	NW_017099462.1	108564543	uncharacterized protein LOC108564543
STRG.34697	-0.158932	0.0411794	NW_017098587.1	108562813	oxysterol-binding protein 1 isoform X1
STRG.35782	0.162179	0.0411794	NW_017096027.1	108569191	transcription elongation factor B polypeptide 1
STRG.17164	-0.205546	0.0412139	NW_017096143.1	108569787	protein TAPT1 homolog
STRG.30943	-0.379995	0.0412139	NA	NA	NA
STRG.14158	3.52867	0.0423968	NA	NA	NA
STRG.17150	-0.424785	0.0423968	NW_017099828.1	108565723	lipid droplet-associated hydrolase
STRG.20044	-0.318043	0.0423968	NW_017099685.1	108565202	peroxisomal membrane protein PEX14 isoform X3
STRG.11091	-0.540618	0.042417	NW_017098910.1	108563566	ATP-binding cassette sub-family G member 1
STRG.26	0.401542	0.042417	NW_017099379.1	108564425	solute carrier family 25 member 35-like
STRG.36295	0.519407	0.042417	NA	NA	NA
STRG.25687	-0.900666	0.0425132	NW_017096804.1	108558240	uncharacterized protein LOC108558240 isoform X1
STRG.29204	-0.483279	0.0430614	NW_017096236.1	108556371	progestin and adipoQ receptor family member 3 isoform X1
STRG.13093	0.238623	0.0430888	NW_017096360.1	108556792	intron-binding protein aquarius isoform X1
STRG.28222	-0.173598	0.0430888	NW_017097102.1	108558938	MAP kinase-activated protein kinase 2 isoform X1
STRG.5082	2.16431	0.0430888	NW_017097158.1	108559199	uncharacterized protein LOC108559199
STRG.17060	0.1443	0.0440904	NW_017099660.1	108565087	phosphatidylinositol 4%2C5-bisphosphate 3-kinase catalytic subunit delta isoform
STRG.19794	0.325705	0.0440904	NW_017098994.1	108563802	28S ribosomal protein S34%2C mitochondrial
STRG.21360	-0.437668	0.0440904	NW_017096921.1	108558478	protein Wnt-4-like
STRG.27794	0.725811	0.0440904	NW_017096360.1	108556787	transient receptor potential channel pyrexia
STRG.37249	-1.34252	0.0440904	NW_017099210.1	108564192	putative odorant-binding protein A10
STRG.18929	0.191208	0.0443291	NW_017095739.1	108561800	eukaryotic translation initiation factor 3 subunit C isoform X1
STRG.11055	0.276371	0.0448867	NW_017096281.1	108556520	SAC3 domain-containing protein 1
STRG.34588	-0.535832	0.0448867	NW_017097859.1	108561201	A disintegrin and metalloproteinase with thrombospondin motifs 16 isoform X1
STRG.1317	0.291976	0.0450678	NW_017095599.1	108558103	tyrosine-protein kinase Dnt
STRG.20097	-0.168351	0.0450678	NW_017100113.1	108568672	ubiquitin-conjugating enzyme E2 J2-like
STRG.27630	0.40751	0.0450678	NW_017096213.1	108556290	arrestin homolog
STRG.31952	0.736531	0.0450984	NA	NA	NA
STRG.4011	0.522659	0.0450984	NW_017099972.1	108566438	synaptojanin-1-like
STRG.4595	0.242501	0.0450984	NW_017097697.1	108560768	nuclear pore complex protein Nup160 homolog
STRG.5651	0.256732	0.0450984	NW_017096804.1	108558231	protein muscleblind isoform X3
STRG.12113	-0.167959	0.0459542	NW_017095532.1	108568935	ras-related protein Rab-14
STRG.12237	-0.249823	0.0471207	NW_017099242.1	108564241	solute carrier family 41 member 1-like isoform X1
STRG.1453	0.525792	0.0471207	NA	NA	NA
STRG.33140	0.346744	0.0473085	NW_017100090.1	108567571	uncharacterized protein LOC108567571 isoform X1
STRG.6439	0.434941	0.047518	NW_017099268.1	108564289	L-xylulose reductase
STRG.36175	-0.783075	0.048426	NW_017098599.1	108562883	proteasome subunit beta type-6
STRG.10380	-1.04309	0.0487011	NW_017096500.1	108557197	probable chitinase 2
STRG.1587	0.165165	0.0487011	NW_017096133.1	108569716	phosphatidylinositol 3-kinase catalytic subunit type 3 isoform X2
STRG.1773	0.429855	0.0487011	NW_017098910.1	108563513	uncharacterized protein LOC108563513
STRG.1916	-0.609108	0.0487011	NW_017096076.1	108569418	ABC transporter G family member 23-like
