## Supplementary Table 3 for "Limited plasticity in gene expression for providing or receiving parental care under different temperatures"

### Sheet: Sheet1
Supplementary Table 3: NCBI accession numbers and Log2 fold changes in expression of genes identified as signficiently differentially expressed genes (p<0.05) between larvae at 20°C and 24°C.
ID	log2FoldChange	p	NCBI Accession No.	GeneID	Predicted Product
STRG.21229	-1.98448	1.26901e-07	NW_017100099.1	108567917	uncharacterized protein LOC108567917
STRG.24220	-2.65546	1.26901e-07	NA	NA	NA
STRG.31269	1.43163	1.26901e-07	NW_017100097.1	108567794	C-type lectin 37Db-like
STRG.36303	-2.40087	9.92769e-06	NA	NA	NA
STRG.28768	-0.488485	2.61782e-05	NW_017096267.1	108556484	RNA-binding protein Rsf1
STRG.21359	0.514229	3.49646e-05	NW_017096921.1	108558477	chitinase-3-like protein 2 isoform X1
STRG.14412	-4.66338	5.72815e-05	NA	NA	NA
STRG.17473	-2.11808	5.72815e-05	NA	NA	NA
STRG.13545	-0.321598	0.00016583	NW_017099473.1	108564558	uncharacterized protein LOC108564558 isoform X8
STRG.15722	1.11863	0.00016583	NW_017096877.1	108558375	uncharacterized protein LOC108558375
STRG.5288	0.427177	0.000188397	NW_017097120.1	108559002	vigilin
STRG.24165	-0.925927	0.000207313	NW_017098818.1	108563292	farnesol dehydrogenase-like
STRG.24224	-0.948818	0.000284525	NW_017098818.1	108563277	farnesol dehydrogenase-like
STRG.5670	3.11991	0.000320914	NA	NA	NA
STRG.35284	-0.684597	0.000369468	NW_017097871.1	108561289	nucleolar complex protein 2 homolog
STRG.916	1.0727	0.000404914	NW_017100099.1	108567942	uncharacterized protein LOC108567942
STRG.14158	-1.56552	0.000406678	NA	NA	NA
STRG.34945	0.557216	0.000521979	NW_017095696.1	108560083	prolyl 4-hydroxylase subunit alpha-1
STRG.20445	0.36333	0.00058358	NW_017099951.1	108566280	FAS-associated factor 2
STRG.3645	0.482272	0.000680384	NW_017096298.1	108556574	Golgi SNAP receptor complex member 1
STRG.35160	-0.875357	0.000732048	NW_017100082.1	108566960	uncharacterized protein LOC108566960
STRG.30605	0.971497	0.00108732	NA	NA	NA
STRG.36300	-1.41389	0.00108732	NA	NA	NA
STRG.31270	1.05933	0.00121969	NW_017100097.1	108567795	C-type lectin 37Da-like
STRG.227	-1.08743	0.0012404	NW_017097124.1	108559041	uncharacterized protein LOC108559041
STRG.28474	0.577692	0.00131513	NW_017096084.1	108569455	uncharacterized protein LOC108569455 isoform X1
STRG.17351	3.59147	0.00132769	NA	NA	NA
STRG.3710	-2.79776	0.00132769	NA	NA	NA
STRG.30185	-1.1853	0.00134483	NW_017097187.1	108559330	acanthoscurrin-2-like
STRG.5907	-0.454493	0.00134483	NW_017098319.1	108562164	cell surface glycoprotein 1-like isoform X1
STRG.12274	2.32557	0.00149325	NW_017098925.1	108563608	organic cation transporter protein-like
STRG.21132	2.91731	0.00149325	NA	NA	NA
STRG.34449	0.229888	0.00149325	NW_017099872.1	108565927	transcription factor 25
STRG.6940	0.294749	0.00149325	NW_017097120.1	108559002	vigilin
STRG.20616	2.88002	0.00168354	NW_017099158.1	108564126	uncharacterized protein LOC108564126
STRG.32049	0.506108	0.00168354	NW_017099081.1	108563967	uncharacterized protein LOC108563967
STRG.15286	0.270144	0.00177407	NW_017097756.1	108560877	protein transport protein Sec24C
STRG.21882	3.05328	0.00191632	NA	NA	NA
STRG.7069	-0.469924	0.00197568	NW_017100083.1	108566997	uncharacterized protein LOC108566997
STRG.10988	-0.850937	0.00216143	NA	NA	NA
STRG.2028	-0.690832	0.00216143	NW_017097691.1	108560743	proton-coupled amino acid transporter-like protein CG1139 isoform X1
STRG.21152	2.97075	0.00216143	NA	NA	NA
STRG.21348	0.31379	0.00216143	NW_017099706.1	108565295	activating transcription factor of chaperone isoform X1
STRG.21894	1.10339	0.00216143	NA	NA	NA
STRG.25547	0.373007	0.00216143	NW_017097120.1	108559002	vigilin
STRG.31295	0.798512	0.00216143	NW_017096734.1	108558014	sodium/bile acid cotransporter 7-like
STRG.3435	2.99316	0.00216143	NA	NA	NA
STRG.368	0.52113	0.00216143	NW_017097551.1	108560401	unconventional myosin-XV
STRG.8653	-0.646706	0.00216143	NW_017096431.1	108557006	multidrug resistance-associated protein 4-like
STRG.29086	-2.1193	0.00218176	NW_017098818.1	108563293	farnesol dehydrogenase-like
STRG.30139	0.268928	0.00218176	NW_017097836.1	108561118	probable glucosamine 6-phosphate N-acetyltransferase
STRG.817	-0.567395	0.00218176	NW_017095748.1	108562179	ribulose-phosphate 3-epimerase
STRG.908	-0.477006	0.00218176	NW_017098440.1	108562480	proteasome activator complex subunit 4-like isoform X1
STRG.18911	-0.841937	0.00220165	NW_017096104.1	108569636	LOW QUALITY PROTEIN: facilitated trehalose transporter Tret1-like
STRG.11555	1.10539	0.00237045	NW_017098164.1	108561779	histone H2B
STRG.5397	3.24115	0.00242941	NA	NA	NA
STRG.10281	0.828403	0.00243008	NW_017099199.1	108564184	glyoxylate reductase/hydroxypyruvate reductase-like
STRG.19446	2.79448	0.00243008	NA	NA	NA
STRG.20351	-0.310013	0.00243008	NW_017099007.1	108563832	protein fem-1 homolog B
STRG.22892	0.391576	0.00243008	NW_017097892.1	108561325	chromobox protein homolog 3-like isoform X2
STRG.27281	1.13023	0.00243008	NW_017100103.1	108568160	coiled-coil domain-containing protein 191 isoform X1
STRG.32068	0.351256	0.00243008	NW_017095719.1	108561093	WD repeat domain phosphoinositide-interacting protein 3
STRG.4985	-1.95089	0.00243008	NA	NA	NA
STRG.26018	-0.595893	0.00249043	NW_017099976.1	108566458	notchless protein homolog 1
STRG.26163	2.78149	0.00249043	NA	NA	NA
STRG.27320	-3.15168	0.00249043	NA	NA	NA
STRG.34705	1.13856	0.00254179	NA	NA	NA
STRG.26178	2.81657	0.0025835	NA	NA	NA
STRG.9469	0.799366	0.00273616	NW_017095699.1	108560445	cytochrome P450 4g15-like
STRG.17751	0.636542	0.00275008	NW_017097446.1	108560111	dedicator of cytokinesis protein 7
STRG.5727	-1.51687	0.00275301	NW_017095759.1	108562561	uncharacterized protein LOC108562561
STRG.2481	0.825133	0.00278432	NW_017095699.1	108560445	Cytochrome P450
STRG.35502	0.644619	0.00280208	NW_017095776.1	108563047	ATP-dependent (S)-NAD(P)H-hydrate dehydratase
STRG.14097	-3.68914	0.00290422	NW_017099933.1	108566124	alpha-tocopherol transfer protein-like
STRG.21324	-1.44219	0.00291007	NW_017099791.1	108565601	uncharacterized protein LOC108565601
STRG.1424	-0.665217	0.0029178	NW_017095845.1	108566673	ultraviolet-B receptor UVR8
STRG.35267	0.328913	0.0029178	NW_017098186.1	108561850	transmembrane protein C9orf91-like isoform X1
STRG.4914	-0.897026	0.0029178	NA	NA	NA
STRG.15567	-1.48087	0.00304399	NW_017098742.1	108563113	elongation of very long chain fatty acids protein AAEL008004-like
STRG.25479	-1.29803	0.00304399	NW_017098663.1	108562984	uncharacterized protein LOC108562984
STRG.5019	0.913584	0.00304399	NW_017100099.1	108567942	uncharacterized protein LOC108567942
STRG.13332	2.77646	0.00336989	NA	NA	NA
STRG.1217	-0.70902	0.00338728	NW_017099355.1	108564390	U3 small nucleolar ribonucleoprotein protein MPP10
STRG.20060	1.00344	0.00356851	NW_017096213.1	108556289	farnesyl pyrophosphate synthase isoform X1
STRG.3799	0.48363	0.00356851	NW_017096497.1	108557179	selenium-binding protein 1-like
STRG.30430	0.402535	0.00360556	NW_017096779.1	108558168	uncharacterized protein LOC108558168 isoform X1
STRG.4117	2.58833	0.00360556	NW_017097679.1	108560704	uncharacterized protein LOC108560704 isoform X2
STRG.19348	-0.51549	0.00365457	NW_017096594.1	108557480	polycomb protein EED-like
STRG.21232	-0.467481	0.00369005	NW_017100099.1	108567945	LIM and SH3 domain protein F42H10.3
STRG.26175	-0.469558	0.00374069	NW_017100099.1	108567907	digestive organ expansion factor homolog isoform X1
STRG.9818	-2.61065	0.00374069	NW_017096023.1	108569178	uncharacterized protein LOC108569178
STRG.13443	0.259088	0.00383182	NW_017099840.1	108565768	mitogen-activated protein kinase kinase kinase 4 isoform X2
STRG.25354	-1.8654	0.00389467	NA	NA	NA
STRG.27282	-0.542888	0.00389467	NW_017100103.1	108568159	guanine nucleotide-binding protein-like 3 homolog
STRG.36147	-0.536465	0.00389467	NW_017098248.1	108562001	RNA cytidine acetyltransferase
STRG.9296	-1.03374	0.00389467	NA	NA	NA
STRG.36362	-0.722721	0.00396068	NW_017098243.1	108561974	uncharacterized protein LOC108742302
STRG.9426	-1.1704	0.00396068	NW_017098282.1	108562073	uncharacterized protein LOC108562073
STRG.11394	-0.4598	0.00421961	NW_017095774.1	108562990	formin-binding protein 4-like
STRG.17471	-0.960732	0.00436347	NA	NA	NA
STRG.32146	2.71233	0.00442385	NA	NA	NA
STRG.1748	2.60134	0.00492033	NA	NA	NA
STRG.21002	-0.256239	0.00492033	NW_017096304.1	108556611	tripeptidyl-peptidase 2
STRG.27893	2.51417	0.00492033	NA	NA	NA
STRG.16862	-0.583152	0.00525862	NW_017097541.1	108560352	uncharacterized protein CG1785
STRG.8976	0.407402	0.00525862	NW_017096065.1	108569336	DNA polymerase zeta catalytic subunit
STRG.4418	-0.696493	0.00526804	NW_017099766.1	108565541	follistatin
STRG.35728	0.536496	0.00554128	NW_017097409.1	108560024	sushi%2C von Willebrand factor type A%2C EGF and pentraxin domain-containing protein 1
STRG.34727	2.59789	0.00569931	NA	NA	NA
STRG.7465	-0.260736	0.00569931	NW_017100109.1	108568385	phosphatidylinositol-binding clathrin assembly protein LAP-like
STRG.30951	0.590655	0.00571125	NW_017097343.1	108559879	putative homeodomain transcription factor
STRG.26814	-0.466034	0.005804	NA	NA	NA
STRG.30812	-0.608785	0.005804	NW_017096800.1	108558212	CTP synthase 2-like isoform X1
STRG.32365	2.57741	0.005804	NW_017097679.1	108560704	uncharacterized protein LOC108560704 isoform X2
STRG.33202	2.71714	0.00583108	NA	NA	NA
STRG.36252	1.09129	0.00583108	NW_017098176.1	108561819	peptidoglycan-recognition protein 2-like
STRG.11128	2.6257	0.00586187	NA	NA	NA
STRG.92	0.429224	0.00586187	NW_017098078.1	108561620	catalase
STRG.17475	-0.904958	0.00599111	NA	NA	NA
STRG.844	2.30431	0.00599111	NA	NA	NA
STRG.24730	-0.326168	0.00607202	NW_017098093.1	108561662	CDK-activating kinase assembly factor MAT1
STRG.36316	0.350127	0.00621272	NA	NA	NA
STRG.4123	0.283328	0.00642247	NW_017098248.1	108561993	toll-interacting protein-like
STRG.9782	-0.689787	0.00646569	NW_017098730.1	108563074	solute carrier family 41 member 1-like
STRG.27020	-0.465936	0.0066452	NW_017099812.1	108565670	nucleolar protein 9
STRG.15343	-1.08898	0.00675666	NW_017098177.1	108561838	flexible cuticle protein 12-like
STRG.27709	0.34843	0.00675666	NW_017099949.1	108566273	microsomal triglyceride transfer protein large subunit
STRG.27089	1.04142	0.00679118	NW_017096118.1	108569686	dual specificity protein phosphatase CDC14B isoform X1
STRG.17991	-0.523771	0.00683569	NW_017098889.1	108563454	myb-binding protein 1A-like protein
STRG.15719	-0.564976	0.00695367	NW_017095677.1	108559490	uncharacterized protein LOC108559490 isoform X1
STRG.26486	-0.426377	0.00702992	NW_017100104.1	108568205	ATP-dependent RNA helicase bel
STRG.8129	0.474342	0.00702992	NW_017097080.1	108558852	zinc finger Ran-binding domain-containing protein 2
STRG.9070	0.279958	0.00702992	NW_017098979.1	108563762	thyroid receptor-interacting protein 11-like
STRG.34911	-0.524041	0.00708426	NW_017098843.1	108563347	nucleolar protein 6
STRG.21717	0.538269	0.00720292	NA	NA	NA
STRG.7237	-0.669269	0.00727949	NW_017096599.1	108557508	carcinine transporter
STRG.33736	0.817441	0.00755784	NW_017098480.1	108562542	anoctamin-10 isoform X1
STRG.17259	-0.326805	0.00755796	NW_017099279.1	108564309	pseudouridylate synthase 7 homolog isoform X1
STRG.31894	0.708798	0.00770591	NA	NA	NA
STRG.36223	-1.47436	0.00815872	NA	NA	NA
STRG.1266	-0.329893	0.00822096	NW_017098722.1	108563066	RNA pseudouridylate synthase domain-containing protein 2-like
STRG.16654	0.832015	0.00822096	NW_017096892.1	108558399	GRIP and coiled-coil domain-containing protein PFC0235w-like
STRG.24077	-1.15668	0.00824954	NW_017100025.1	108566676	vegetative cell wall protein gp1-like
STRG.36301	-1.5375	0.00824954	NA	NA	NA
STRG.22877	0.365838	0.00843783	NW_017097892.1	108561329	beta-ureidopropionase
STRG.16500	-0.668932	0.00847731	NW_017100101.1	108568033	uncharacterized protein LOC108568033
STRG.30402	-0.410001	0.00852188	NA	NA	NA
STRG.5642	0.286359	0.00883337	NW_017100113.1	108568700	sodium/potassium/calcium exchanger 3
STRG.28502	0.689581	0.00884628	NW_017095900.1	108568076	Werner syndrome ATP-dependent helicase-like
STRG.33226	-0.457126	0.00884628	NW_017095992.1	108569074	serine-aspartate repeat-containing protein C-like isoform X2
STRG.35649	-1.47977	0.00887701	NA	NA	uncharacterized protein LOC109535008
STRG.27317	-1.11103	0.0090447	NW_017096000.1	108569125	uncharacterized protein LOC108569125 isoform X1
STRG.34940	-0.345543	0.00941667	NW_017097836.1	108561121	protein suppressor of forked
STRG.20031	0.666686	0.00958251	NW_017100079.1	108566831	probable cytochrome P450 12a5%2C mitochondrial isoform X1
STRG.26277	-0.350513	0.00980697	NW_017100058.1	108566755	nuclear factor 1 X-type
STRG.30368	0.377238	0.00989825	NW_017097121.1	108559014	uncharacterized protein LOC108559014
STRG.31500	3.54381	0.00995128	NW_017096812.1	108558252	uncharacterized protein LOC108558252
STRG.12322	-1.17652	0.010139	NW_017099158.1	108564123	leucine-rich repeat-containing protein 15-like
STRG.14205	0.650213	0.0101493	NW_017098072.1	108561611	colorectal mutant cancer protein isoform X2
STRG.5152	-0.608974	0.0103502	NW_017096311.1	108556642	rap1 GTPase-GDP dissociation stimulator 1
STRG.15403	-0.913376	0.0104229	NW_017096349.1	108556730	putative tyramine receptor 2
STRG.30510	-0.670414	0.0105817	NW_017097280.1	108559643	ribosome biogenesis protein WDR12 homolog
STRG.1714	-0.427934	0.0111648	NW_017098835.1	108563331	protein Malvolio-like isoform X2
STRG.2008	0.698737	0.0111648	NW_017096545.1	108557365	glutamate receptor ionotropic%2C kainate 2-like
STRG.27167	-0.611804	0.0111648	NW_017098573.1	108562770	uncharacterized protein LOC108562770
STRG.9362	-0.501556	0.0112088	NW_017098070.1	108561594	zinc finger CCHC domain-containing protein 4
STRG.9753	0.731859	0.011219	NW_017100060.1	108566791	partitioning defective 3 homolog isoform X1
STRG.35829	0.94534	0.0113378	NW_017095738.1	108561535	lanC-like protein 3 homolog isoform X2
STRG.1600	-0.229596	0.0118875	NW_017100098.1	108567868	pre-mRNA-processing factor 39
STRG.12110	-0.438699	0.012046	NW_017095532.1	108568925	dnaJ homolog subfamily A member 2-like
STRG.1589	0.182956	0.0120615	NW_017096133.1	108569719	myotubularin-related protein 10-B-like
STRG.12237	-0.500009	0.0120929	NW_017099242.1	108564241	solute carrier family 41 member 1-like isoform X1
STRG.10395	0.37551	0.0122862	NW_017099220.1	108564204	lysosomal Pro-X carboxypeptidase
STRG.13633	0.721506	0.0122862	NW_017100106.1	108568265	vitamin K-dependent gamma-carboxylase isoform X3
STRG.22502	0.733355	0.0122862	NW_017099215.1	108564199	chondroitin proteoglycan-2-like
STRG.5456	-0.287683	0.0122862	NW_017099940.1	108566229	LOW QUALITY PROTEIN: DNA-directed RNA polymerase III subunit RPC1
STRG.30763	-0.508339	0.0124882	NW_017096134.1	108569739	transducin beta-like protein 3
STRG.3817	-0.376508	0.0124882	NW_017100112.1	108568647	akirin isoform X1
STRG.25202	-0.390626	0.0124941	NW_017096864.1	108558339	uncharacterized protein LOC108558339 isoform X2
STRG.13157	3.85628	0.0125686	NW_017095981.1	108569068	Peptidoglycan-recognition protein
STRG.18998	-0.354147	0.0125686	NW_017096045.1	108569235	general transcription factor IIH subunit 1
STRG.28252	0.233383	0.0125686	NW_017095778.1	108563346	protein transport protein Sec31A isoform X2
STRG.5709	0.521543	0.0125686	NW_017096087.1	108569466	androgen-induced gene 1 protein-like isoform X1
STRG.11571	-0.375178	0.0125769	NW_017096495.1	108557166	putative pre-mRNA-splicing factor ATP-dependent RNA helicase PRP1
STRG.15937	-0.523597	0.0126608	NW_017099964.1	108566361	acyl-CoA synthetase short-chain family member 3%2C mitochondrial isoform X3
STRG.27633	1.22123	0.0129071	NW_017095530.1	108568841	peroxidase
STRG.8063	0.41024	0.013109	NW_017097846.1	108561156	dolichyl-diphosphooligosaccharide--protein glycosyltransferase 48 kDa subunit
STRG.21581	-0.446949	0.0131144	NW_017096682.1	108557887	fizzy-related protein homolog isoform X1
STRG.30320	-0.468851	0.0131144	NW_017099685.1	108565223	nucleolar protein 14 homolog
STRG.7822	0.224608	0.0131144	NW_017100114.1	108568760	uncharacterized protein LOC108568760
STRG.29524	0.666912	0.0138602	NW_017095743.1	108562120	alpha-(1%2C6)-fucosyltransferase
STRG.1712	-0.470654	0.014216	NW_017098835.1	108563332	PIN2/TERF1-interacting telomerase inhibitor 1-like
STRG.26154	-0.388639	0.0144286	NW_017095850.1	108566750	7-methylguanosine phosphate-specific 5'-nucleotidase
STRG.1525	0.30523	0.0149512	NW_017097135.1	108559076	staphylococcal nuclease domain-containing protein 1
STRG.5634	-0.405579	0.0149512	NW_017100113.1	108568693	regucalcin-like
STRG.8460	1.25654	0.0149512	NA	NA	NA
STRG.35907	0.523569	0.0150209	NW_017097409.1	108560024	sushi%2C von Willebrand factor type A%2C EGF and pentraxin domain-containing protein 1
STRG.28415	1.4247	0.0150241	NW_017096673.1	108557848	uncharacterized protein LOC108557848
STRG.4433	-1.43382	0.0151912	NW_017099765.1	108565538	MAGUK p55 subfamily member 6 isoform X1
STRG.33700	0.299605	0.0151917	NW_017100115.1	108568787	protein xmas-2
STRG.1125	0.435593	0.0152504	NW_017096179.1	108569916	GDP-Man:Man(3)GlcNAc(2)-PP-Dol alpha-1%2C2-mannosyltransferase
STRG.33017	2.6093	0.0152629	NA	NA	NA
STRG.36453	-0.443972	0.0152629	NW_017096093.1	108569505	succinate dehydrogenase assembly factor 3%2C mitochondrial isoform X1
STRG.29075	-0.496857	0.0152993	NW_017095809.1	108564971	bromodomain adjacent to zinc finger domain protein 1A isoform X1
STRG.10766	-0.494336	0.0159933	NW_017098500.1	108562615	ATP-dependent RNA helicase vasa
STRG.6650	-0.345799	0.0159933	NW_017100104.1	108568181	protein slowmo
STRG.3631	0.557342	0.0164247	NW_017096600.1	108557533	GTP-binding protein 1 isoform X1
STRG.31443	0.41942	0.0164736	NW_017098417.1	108562367	kinesin-related protein 4-like isoform X1
STRG.34072	0.323381	0.0164736	NW_017095682.1	108559665	protein ERGIC-53
STRG.11023	0.383348	0.0170775	NW_017096371.1	108556835	centrosomal protein of 162 kDa
STRG.9344	0.406136	0.0170775	NW_017099987.1	108566532	protein unc-119 homolog
STRG.15509	-0.650256	0.0171271	NW_017098489.1	108562566	cytochrome P450 9e2-like isoform X1
STRG.6403	-0.465149	0.0174239	NW_017097916.1	108561356	titin-like isoform X3
STRG.33394	-0.472906	0.0177346	NW_017097089.1	108558863	RNA-binding protein 34
STRG.30036	-0.51932	0.0178657	NW_017096668.1	108557825	glutaminase kidney isoform%2C mitochondrial isoform X1
STRG.7154	0.648087	0.0180807	NW_017098768.1	108563139	neutrophil collagenase
STRG.1268	-0.335719	0.018299	NW_017099158.1	108564118	SH3 domain-containing RING finger protein 3-like isoform X1
STRG.17324	-0.386146	0.0183131	NW_017100064.1	108566808	RNA-binding protein 24-B-like
STRG.30948	-1.56488	0.0186221	NA	NA	NA
STRG.25484	-0.639922	0.0186453	NW_017098303.1	108562114	adenylate kinase isoenzyme 5
STRG.11865	0.396046	0.0187181	NW_017097343.1	108559878	lysophospholipid acyltransferase 1
STRG.18078	0.663525	0.0187181	NW_017099754.1	108565503	L-lactate dehydrogenase isoform X1
STRG.2441	-0.564815	0.0187181	NW_017100023.1	108566671	ketimine reductase mu-crystallin
STRG.25025	-0.337437	0.0187181	NW_017099976.1	108566450	uncharacterized protein LOC108566450
STRG.9357	-0.721202	0.0187181	NW_017097302.1	108559670	bifunctional methylenetetrahydrofolate dehydrogenase/cyclohydrolase%2C mitochondrial
STRG.24781	-0.671121	0.0189527	NW_017100060.1	108566782	uncharacterized protein LOC108566782
STRG.26514	-0.402235	0.019276	NW_017097821.1	108561069	Putative sodium-dependent multivitamin transporter-like Protein
STRG.9216	-0.290777	0.01984	NW_017097212.1	108559423	gem-associated protein 5
STRG.32961	-0.451979	0.020983	NW_017098836.1	108563337	protein NETWORKED 2C-like
STRG.16355	-0.774054	0.0209959	NW_017098828.1	108563309	tetraspanin-11
STRG.17084	0.435889	0.0214416	NW_017100108.1	108568363	protein germ cell-less isoform X1
STRG.33832	-0.956682	0.0214416	NW_017095642.1	108558776	Alpha-tocopherol transfer protein-like
STRG.9780	-0.905043	0.0214523	NA	NA	NA
STRG.28198	-0.608001	0.0215776	NA	NA	NA
STRG.1463	0.329822	0.0216446	NW_017097328.1	108559852	uncharacterized protein LOC108559852
STRG.29751	-0.460968	0.0216788	NW_017095748.1	108562179	ribulose-phosphate 3-epimerase
STRG.34958	0.381423	0.0216788	NW_017098778.1	108563169	golgin subfamily A member 4
STRG.5296	-0.294351	0.0216788	NW_017099976.1	108566450	uncharacterized protein LOC108566450
STRG.5629	0.417796	0.0216788	NW_017100113.1	108568697	glyoxylate/hydroxypyruvate reductase A-like
STRG.10240	1.24967	0.0217936	NW_017100061.1	108566796	elongation of very long chain fatty acids protein 4-like
STRG.18199	-0.850203	0.0217936	NW_017098176.1	108561832	Cytochrome P450
STRG.30046	0.337385	0.0217936	NW_017100094.1	108567709	neuralized-like protein 4
STRG.36849	-0.305633	0.0217936	NW_017098735.1	108563100	chondroitin sulfate synthase 1 isoform X1
STRG.36771	-2.00574	0.0220764	NA	NA	NA
STRG.19703	-0.867911	0.0222177	NW_017098514.1	108562633	ATPase family AAA domain-containing protein 3
STRG.20697	-0.944983	0.0222177	NA	NA	NA
STRG.23781	-1.70845	0.0222177	NA	NA	NA
STRG.5462	-0.513042	0.0222177	NW_017099940.1	108566227	splicing factor 3B subunit 3 isoform X1
STRG.12705	0.351358	0.0222437	NW_017095995.1	108569099	thioredoxin domain-containing protein
STRG.4920	0.52656	0.0222437	NW_017096600.1	108557533	GTP-binding protein 1 isoform X1
STRG.21183	0.456811	0.0223673	NW_017095536.1	108569600	protein FAM107B isoform X2
STRG.1216	-0.393689	0.0226547	NW_017099355.1	108564391	uncharacterized protein LOC108564391
STRG.24988	0.362808	0.0227501	NW_017097550.1	108560390	syntaxin-16
STRG.32524	-0.418608	0.0227501	NW_017097965.1	108561445	WD repeat-containing protein 36
STRG.4248	-0.529825	0.0227501	NW_017099680.1	108565156	something about silencing protein 10
STRG.96	0.355274	0.0227501	NW_017099531.1	108564669	uncharacterized protein LOC108564669 isoform X2
STRG.9756	0.233409	0.0227501	NW_017099267.1	108564273	nucleobindin-2
STRG.18649	-0.520421	0.0227653	NW_017099418.1	108564496	uncharacterized protein C16C10.8
STRG.3666	0.309267	0.0227653	NW_017099911.1	108566042	dnaJ homolog subfamily C member 13
STRG.19352	1.73733	0.0227853	NW_017097985.1	108561480	uncharacterized protein LOC108561480
STRG.16922	-0.344314	0.0228628	NW_017097823.1	108561086	PXMP2/4 family protein 4-like
STRG.28725	-0.32006	0.0228711	NW_017100020.1	108566654	solute carrier family 25 member 44
STRG.11347	0.295849	0.0234254	NW_017095973.1	108569022	vacuolar protein sorting-associated protein 16 homolog
STRG.6736	0.545361	0.0234254	NW_017097409.1	108560024	sushi%2C von Willebrand factor type A%2C EGF and pentraxin domain-containing protein 1
STRG.10736	0.413155	0.0235642	NA	NA	NA
STRG.5788	0.373572	0.0235642	NW_017098644.1	108562949	potassium voltage-gated channel protein Shal isoform X1
STRG.19289	0.485531	0.023815	NW_017097042.1	108558754	transmembrane protein 59-like isoform X1
STRG.29994	-0.303376	0.023815	NW_017098938.1	108563627	CSC1-like protein 2
STRG.33652	0.277147	0.023815	NW_017098721.1	108563057	uncharacterized protein LOC108563057
STRG.727	-0.488509	0.023815	NW_017099933.1	108566123	GRIP and coiled-coil domain-containing protein PFC0235w-like
STRG.21871	-0.5228	0.0241105	NW_017097121.1	108559016	homeobox protein AKR-like
STRG.10933	-0.843106	0.0242694	NA	NA	NA
STRG.37108	-0.310821	0.0245272	NW_017100106.1	108568297	putative sodium-dependent multivitamin transporter isoform X1
STRG.9037	-0.532439	0.0245272	NW_017100085.1	108567177	nucleolar protein 10
STRG.24042	-0.245386	0.0248065	NW_017099560.1	108564739	oxysterol-binding protein-related protein 3-like
STRG.21171	0.766431	0.0252965	NW_017098534.1	108562711	uncharacterized protein LOC108562711 isoform X2
STRG.10932	0.837073	0.0257553	NW_017099531.1	108564667	stearoyl-CoA desaturase 5-like
STRG.11296	0.288521	0.0257553	NW_017096348.1	108556726	F-actin-uncapping protein LRRC16A isoform X1
STRG.20898	0.402838	0.0257553	NW_017096299.1	108556584	neutral alpha-glucosidase AB
STRG.2115	-0.518772	0.0257553	NW_017096000.1	108569125	uncharacterized protein LOC108569125 isoform X1
STRG.22229	0.456541	0.0257553	NW_017100061.1	108566797	protein ST7 homolog
STRG.27667	-0.520311	0.0257553	NW_017098176.1	108561826	excitatory amino acid transporter isoform X2
STRG.28507	0.823835	0.0257553	NW_017095613.1	108558402	corticotropin-releasing factor-binding protein isoform X1
STRG.28820	-0.359597	0.0257553	NW_017098910.1	108563521	ATP-binding cassette sub-family F member 2
STRG.37067	-0.420313	0.0257553	NA	NA	NA
STRG.18465	-0.550938	0.025881	NW_017095778.1	108563670	protein msta-like
STRG.8883	-0.428123	0.025881	NW_017100087.1	108567294	mitochondrial ribonuclease P protein 3 isoform X1
STRG.19847	-0.431315	0.0260258	NW_017097674.1	108560665	intraflagellar transport protein 122 homolog
STRG.27402	0.563746	0.0261993	NW_017095810.1	108565291	tudor domain-containing protein 7B isoform X1
STRG.26466	-0.485885	0.0263144	NW_017097115.1	108558977	DNA-directed RNA polymerase I subunit RPA1
STRG.14155	-0.575899	0.0263536	NW_017096000.1	108569125	uncharacterized protein LOC108569125 isoform X1
STRG.34405	-0.63974	0.0265333	NW_017097376.1	108559936	locomotion-related protein Hikaru genki-like
STRG.28416	1.6118	0.0267524	NW_017096673.1	108557848	uncharacterized protein LOC108557848
STRG.35977	-0.446787	0.0267524	NW_017096100.1	108569555	probable ATP-dependent RNA helicase DDX10
STRG.7046	0.222367	0.0267524	NW_017099662.1	108565093	rab GDP dissociation inhibitor alpha
STRG.8365	-0.253992	0.0267524	NW_017100087.1	108567334	zinc finger protein 330 homolog
STRG.30541	0.664537	0.0269872	NW_017097859.1	108561184	esterase E4-like
STRG.9690	-0.488986	0.0270599	NW_017098500.1	108562609	facilitated trehalose transporter Tret1-like
STRG.3366	0.736404	0.027063	NW_017100058.1	108566777	uncharacterized protein LOC108566777 isoform X2
STRG.6722	-0.319622	0.0271097	NW_017098914.1	108563590	histone deacetylase Rpd3
STRG.28765	1.8469	0.0277154	NW_017096267.1	108556481	glycine-rich cell wall structural protein 1-like
STRG.33782	-0.286753	0.0277154	NW_017099915.1	108566052	RNA polymerase-associated protein Rtf1 isoform X1
STRG.6523	-0.494404	0.0277154	NW_017097649.1	108560630	ABC transporter G family member 2-like
STRG.25146	-0.690062	0.0278919	NW_017099643.1	108564951	solute carrier family 25 member 45 isoform X1
STRG.32384	0.917261	0.02792	NW_017099990.1	108566579	angiotensin-converting enzyme-like
STRG.5337	-0.825793	0.0281539	NW_017097478.1	108560203	carboxyl-terminal PDZ ligand of neuronal nitric oxide synthase protein-like
STRG.28833	0.295495	0.0282479	NW_017097121.1	108559020	unconventional myosin-XVIIIa isoform X4
STRG.26427	0.797854	0.0289854	NA	NA	NA
STRG.35144	0.258891	0.0289854	NW_017095845.1	108566559	TBC1 domain family member 20 isoform X2
STRG.34865	-0.600225	0.0291225	NW_017097246.1	108559507	uncharacterized protein LOC108559507
STRG.26444	-0.48687	0.0291776	NW_017096255.1	108556448	transmembrane protein 35
STRG.5467	-0.474855	0.0291776	NW_017099940.1	108566219	nucleolar protein 11
STRG.8884	-0.447189	0.0291776	NW_017100087.1	108567293	rRNA biogenesis protein rrp5
STRG.24261	-0.173744	0.0291873	NW_017100106.1	108568288	Insulin-like growth factor 2 mRNA-binding protein 1
STRG.20504	-0.448662	0.0293339	NW_017100088.1	108567379	H/ACA ribonucleoprotein complex non-core subunit NAF1
STRG.1045	0.438272	0.0293644	NW_017096945.1	108558548	protein RMD5 homolog A isoform X1
STRG.11720	-0.46797	0.0293644	NW_017096185.1	108569937	pescadillo homolog
STRG.4700	-0.400302	0.0300317	NW_017097173.1	108559281	non-canonical poly(A) RNA polymerase PAPD5-like
STRG.35975	0.291672	0.0303365	NW_017096100.1	108569566	glucosidase 2 subunit beta isoform X1
STRG.16175	1.49847	0.0304463	NA	NA	NA
STRG.27593	-0.546168	0.0304463	NW_017095813.1	108565398	voltage-dependent calcium channel type A subunit alpha-1 isoform X20
STRG.32923	2.93591	0.0304463	NA	NA	NA
STRG.33480	0.523474	0.0304463	NW_017097352.1	108559891	uncharacterized protein LOC108559891
STRG.33837	-0.757242	0.0304463	NW_017096004.1	108569138	uncharacterized protein LOC108569138
STRG.35402	-0.62365	0.0304463	NW_017099447.1	108564534	probable ATP-dependent RNA helicase pitchoune
STRG.7869	-0.49203	0.0304463	NW_017095699.1	108560387	monocarboxylate transporter 7-like
STRG.11672	0.29536	0.0305059	NW_017096746.1	108558045	WD repeat-containing protein 47 isoform X1
STRG.13592	0.269511	0.0308183	NW_017099077.1	108563960	type 2 phosphatidylinositol 4%2C5-bisphosphate 4-phosphatase
STRG.17918	-0.487957	0.0308183	NW_017097252.1	108559568	regulator of chromosome condensation isoform X1
STRG.36557	-0.408116	0.0308183	NW_017096720.1	108557973	H/ACA ribonucleoprotein complex subunit 4
STRG.14099	0.301757	0.0311365	NW_017095705.1	108560936	E3 UFM1-protein ligase 1 homolog
STRG.32464	-0.323744	0.0311365	NW_017096053.1	108569295	LOW QUALITY PROTEIN: kelch domain-containing protein 4
STRG.6907	0.208383	0.0311365	NW_017097793.1	108561007	dystrobrevin beta isoform X1
STRG.32330	0.643105	0.0318383	NW_017095999.1	108569119	sphingomyelin phosphodiesterase-like
STRG.22397	0.533834	0.032278	NW_017096084.1	108569455	uncharacterized protein LOC108569455 isoform X1
STRG.18329	0.25125	0.0323037	NW_017097836.1	108561118	probable glucosamine 6-phosphate N-acetyltransferase
STRG.9359	-0.489807	0.0324443	NW_017100069.1	108566813	protein penguin
STRG.22217	0.502344	0.0325214	NW_017099763.1	108565524	uncharacterized protein LOC108565524
STRG.22592	-0.509442	0.0325851	NW_017097151.1	108559136	ribosome biogenesis protein NSA2 homolog
STRG.27035	0.326751	0.0325851	NW_017099403.1	108564458	coronin-2B-like
STRG.27772	-0.293239	0.0325851	NW_017099582.1	108564822	RNA polymerase I-specific transcription initiation factor RRN3
STRG.7095	-0.653562	0.0325851	NA	NA	NA
STRG.12377	-0.393319	0.0326061	NW_017100057.1	108566742	protein phosphatase Slingshot isoform X1
STRG.17199	-0.33897	0.0326061	NW_017098598.1	108562833	T-box transcription factor TBX1-A
STRG.34679	0.510763	0.0326061	NW_017100114.1	108568726	selenide%2C water dikinase-like
STRG.26972	-0.355231	0.0329657	NW_017095573.1	108557131	RING finger protein 44 isoform X1
STRG.24452	0.360853	0.0330035	NW_017099889.1	108565973	cysteine protease ATG4A
STRG.33458	0.773868	0.0330035	NW_017099828.1	108565721	peritrophin-1-like, partial:XP_017780798.1
STRG.28087	0.564005	0.0334554	NW_017095831.1	108566025	pyroglutamyl-peptidase 1
STRG.26279	-0.279197	0.0335077	NW_017097940.1	108561383	uncharacterized protein LOC108561383 isoform X1
STRG.2789	-0.791658	0.033676	NW_017099643.1	108564980	ejaculatory bulb-specific protein 3-like
STRG.24318	1.96881	0.0337735	NA	NA	NA
STRG.27465	-0.293148	0.0337735	NW_017095954.1	108568969	uncharacterized protein LOC108568969 isoform X1
STRG.18474	0.613148	0.0340677	NW_017095778.1	108563203	lipase member K-like
STRG.25138	0.463244	0.0340677	NW_017096427.1	108557000	protein kintoun
STRG.37236	-2.72515	0.0340677	NA	NA	NA
STRG.7993	0.821902	0.0340677	NW_017099359.1	108564396	group XV phospholipase A2-like
STRG.24329	-1.30825	0.0342412	NW_017100101.1	108568082	putative defense protein Hdd11 isoform X2
STRG.2147	-0.327314	0.0344865	NW_017100110.1	108568397	nucleolar complex protein 4 homolog B
STRG.23742	0.495195	0.0344865	NW_017099730.1	108565395	DNA excision repair protein ERCC-1
STRG.24680	-1.28717	0.0345126	NW_017100103.1	108568169	UDP-glucuronosyltransferase 2B15-like
STRG.29703	0.328841	0.0346143	NW_017096104.1	108569619	ATP-citrate synthase isoform X2
STRG.16006	-0.861616	0.0354507	NA	NA	NA
STRG.13155	2.82468	0.0356827	NW_017095981.1	108569063	peptidoglycan recognition protein 3-like
STRG.5435	-0.42331	0.0359547	NW_017098270.1	108562050	UDP-N-acetylglucosamine--peptide N-acetylglucosaminyltransferase 110 kDa subunit
STRG.851	3.21554	0.0359735	NA	NA	NA
STRG.23488	-0.259076	0.0361083	NW_017095778.1	108563763	cytoplasmic phosphatidylinositol transfer protein 1
STRG.17492	0.34514	0.036389	NW_017099057.1	108563928	arf-GAP with coiled-coil%2C ANK repeat and PH domain-containing protein 2 isoform X1
STRG.6144	0.590314	0.0370407	NW_017099825.1	108565707	hydroxysteroid dehydrogenase-like protein 1
STRG.25858	-0.726321	0.0371248	NW_017098176.1	108561832	cytochrome P450 18a1
STRG.2222	1.11648	0.0372168	NW_017100089.1	108567519	gamma-glutamyl hydrolase A-like
STRG.5879	0.210474	0.0375095	NW_017097115.1	108558970	clathrin heavy chain
STRG.16272	-0.925182	0.0377737	NA	NA	NA
STRG.35404	0.204647	0.0377737	NW_017099872.1	108565937	uncharacterized protein LOC108565937
STRG.7296	0.350761	0.0377737	NW_017098430.1	108562440	protein KRTCAP2 homolog
STRG.15747	0.850244	0.0377962	NW_017096134.1	108569731	uncharacterized protein LOC108569731
STRG.30322	-0.481225	0.0377962	NW_017099685.1	108565219	25S rRNA (cytosine-C(5))-methyltransferase nop2
STRG.864	1.16225	0.0382554	NW_017099656.1	108565063	uncharacterized protein LOC108565063 isoform X1
STRG.30357	-0.403443	0.038516	NW_017100040.1	108566717	nucleolar complex protein 3 homolog
STRG.14039	-0.383825	0.0389613	NW_017096075.1	108569383	RNA-binding protein NOB1
STRG.15374	0.500931	0.0389613	NW_017100085.1	108567141	dystrophin
STRG.17804	-1.78457	0.0389613	NW_017099933.1	108566124	alpha-tocopherol transfer protein-like
STRG.25887	0.957417	0.0389613	NA	NA	NA
STRG.31458	1.08898	0.0389613	NW_017099952.1	108566296	cadherin-89D
STRG.4385	-0.521117	0.0389613	NW_017100085.1	108567150	uncharacterized protein LOC108567150
STRG.6368	-0.412304	0.0389613	NW_017095703.1	108560495	nitric oxide synthase-interacting protein homolog
STRG.18633	-0.349691	0.039201	NW_017098422.1	108562397	protein SDA1 homolog
STRG.26709	-0.358731	0.0394286	NW_017100082.1	108566972	cytosolic purine 5'-nucleotidase isoform X1
STRG.27562	0.425151	0.0397555	NW_017099042.1	108563900	ADAM 17-like protease isoform X1
STRG.30224	2.50347	0.0399331	NA	NA	NA
STRG.12066	0.945171	0.0401113	NW_017096696.1	108557914	uncharacterized protein LOC108557914
STRG.1711	-0.427691	0.0401113	NW_017098835.1	108563333	uncharacterized protein LOC108563333
STRG.1201	1.9273	0.0401772	NW_017098599.1	108562834	translation initiation factor IF-2
STRG.11189	-0.277123	0.0403396	NW_017097077.1	108558850	vacuole membrane protein 1 isoform X1
STRG.12216	1.95953	0.0403396	NA	NA	NA
STRG.17627	-0.441033	0.040348	NW_017096671.1	108557838	pre-rRNA processing protein FTSJ3
STRG.24498	-0.38488	0.040967	NW_017099936.1	108566194	transformer-2 protein homolog alpha-like isoform X5
STRG.26652	-0.471023	0.040967	NW_017095471.1	108567681	ribosome production factor 2 homolog
STRG.1067	0.485211	0.0410634	NW_017097798.1	108561029	tolloid-like protein 1
STRG.13116	0.335344	0.0410634	NW_017095808.1	108564702	uncharacterized protein LOC108564702
STRG.1515	0.459702	0.0410634	NW_017097135.1	108559063	F-box/WD repeat-containing protein pof11
STRG.16259	2.35752	0.0410634	NW_017099791.1	108565598	trypsin-2-like
STRG.17021	-2.17885	0.0410634	NW_017095844.1	108566544	esterase E4-like
STRG.17292	0.51426	0.0410634	NW_017097965.1	108561444	peripheral plasma membrane protein CASK-like
STRG.37025	-0.668111	0.0410634	NA	NA	NA
STRG.15674	-0.380489	0.0411638	NW_017097634.1	108560592	transient receptor potential cation channel trpm isoform X10
STRG.24319	2.02581	0.0413687	NA	NA	NA
STRG.20516	0.37031	0.0415178	NW_017099550.1	108564714	sialin
STRG.23289	-0.333996	0.0415178	NW_017098395.1	108562322	ribosomal RNA-processing protein 8
STRG.26020	-0.384811	0.0415178	NW_017099976.1	108566457	zinc finger RNA-binding protein isoform X4
STRG.32993	-2.52346	0.0415178	NW_017099719.1	108565359	uncharacterized protein LOC108565359
STRG.33412	1.20573	0.0415178	NW_017099916.1	108566069	laccase-like
STRG.34206	-0.499467	0.0415178	NW_017099024.1	108563881	ATP-dependent RNA helicase DDX24
STRG.35640	1.43469	0.0415178	NW_017096089.1	108569471	protein Skeletor%2C isoforms B/C-like isoform X1
STRG.3568	-0.594947	0.0415178	NW_017100100.1	108567961	zinc finger protein basonuclin-2-like isoform X1
STRG.7469	-1.14679	0.0415178	NW_017098282.1	108562070	uncharacterized protein LOC108562070
STRG.28734	-0.451202	0.0415671	NW_017097960.1	108561435	HEAT repeat-containing protein 1
STRG.4125	0.280524	0.0415671	NW_017098248.1	108561992	TBC1 domain family member 23
STRG.30982	0.337833	0.0415948	NW_017099933.1	108566140	leptin receptor gene-related protein isoform X1
STRG.6460	0.552463	0.0418068	NW_017098882.1	108563424	motile sperm domain-containing protein 1-like
STRG.25212	2.74857	0.041869	NW_017097509.1	108560297	C-type lectin 37Da-like
STRG.4249	-0.316267	0.041869	NW_017099680.1	108565146	protein KBP homolog
STRG.18743	1.56463	0.0419298	NW_017099143.1	108564089	angiopoietin-2
STRG.2612	1.1531	0.0419298	NW_017100089.1	108567519	gamma-glutamyl hydrolase A-like
STRG.29500	2.13374	0.0419437	NA	NA	NA
STRG.5162	-0.472744	0.0419437	NW_017095559.1	108556635	synaptotagmin-7 isoform X2
STRG.34045	-0.327869	0.0421702	NW_017100115.1	108568803	nuclear RNA export factor 1
STRG.31577	-0.49293	0.0423364	NW_017099685.1	108565219	25S rRNA (cytosine-C(5))-methyltransferase nop2
STRG.14637	-0.398761	0.042481	NW_017098281.1	108562061	acylcarnitine hydrolase
STRG.29510	0.334376	0.0425121	NW_017098424.1	108562415	leucine-rich repeat-containing protein 57
STRG.34400	0.488721	0.0425121	NW_017098659.1	108562966	protocadherin-15
STRG.6056	0.178386	0.0429795	NW_017097871.1	108561274	structural maintenance of chromosomes protein 3-like
STRG.27403	0.570272	0.043067	NW_017095810.1	108565291	tudor domain-containing protein 7B isoform X1
STRG.21927	-1.01706	0.04381	NA	NA	NA
STRG.36218	-0.699553	0.044004	NA	NA	NA
STRG.15962	-0.544858	0.0446167	NW_017100080.1	108566853	ribosomal RNA small subunit methyltransferase NEP1
STRG.35522	0.371632	0.0448442	NW_017097140.1	108559104	recQ-mediated genome instability protein 1-like
STRG.10591	0.493391	0.0449456	NW_017095717.1	108561042	furin-like protease 2
STRG.1437	-0.434658	0.0453555	NW_017100091.1	108567588	U3 small nucleolar RNA-interacting protein 2
STRG.32293	1.20346	0.0453555	NW_017098777.1	108563157	uncharacterized protein LOC108563157
STRG.18543	0.154352	0.0453613	NW_017100112.1	108568629	manganese-transporting ATPase 13A1
STRG.23724	-2.45238	0.0453613	NA	NA	NA
STRG.35050	-0.529281	0.0453613	NW_017097820.1	108561063	transcription factor hamlet-like isoform X2
STRG.7193	0.326975	0.0453613	NW_017098755.1	108563124	GRAM domain-containing protein 1B-like
STRG.17169	0.512895	0.0453707	NW_017098500.1	108562596	putative epidermal cell surface receptor isoform X2
STRG.36553	-0.442873	0.0459712	NW_017096720.1	108557961	uncharacterized protein LOC108557961
STRG.22748	0.807038	0.0460786	NW_017096134.1	108569731	uncharacterized protein LOC108569731
STRG.29330	0.608734	0.0462833	NW_017099969.1	108566392	E3 ubiquitin-protein ligase FANCL isoform X1
STRG.6048	1.05858	0.0462833	NW_017097306.1	108559715	uncharacterized protein LOC108559715
STRG.12042	-0.37384	0.0462855	NW_017099447.1	108564534	probable ATP-dependent RNA helicase pitchoune
STRG.17185	-0.659281	0.0462855	NA	NA	NA
STRG.17474	-0.610408	0.0462855	NA	NA	NA
STRG.27491	0.826494	0.0462855	NW_017099222.1	108564218	SET and MYND domain-containing protein 4-like
STRG.32906	2.0544	0.0462855	NW_017096725.1	108558002	golgin subfamily A member 6-like protein 22
STRG.24918	0.545136	0.0464248	NW_017096084.1	108569455	uncharacterized protein LOC108569455 isoform X1
STRG.14624	-0.271514	0.0465662	NW_017099701.1	108565255	ras-related protein Rab-3 isoform X1
STRG.10511	0.644234	0.0466083	NW_017099013.1	108563843	gastrula zinc finger protein XlCGF57.1-like
STRG.15494	-0.876099	0.0466083	NA	NA	NA
STRG.21004	-0.29969	0.0466083	NW_017096304.1	108556607	mitochondrial folate transporter/carrier
STRG.37297	-2.04066	0.0466083	NA	NA	NA
STRG.528	-0.972204	0.0466083	NW_017096557.1	108557391	inactive dipeptidyl peptidase 10
STRG.9560	-0.350618	0.0466083	NW_017099654.1	108565025	tubulin alpha-3 chain-like
STRG.20242	-1.00135	0.0467182	NW_017096774.1	108558106	hepatitis A virus cellular receptor 1-like
STRG.6277	0.603753	0.0467199	NW_017097925.1	108561374	protein argonaute-3-like isoform X1
STRG.24335	-0.291258	0.0471786	NW_017100101.1	108568087	WD repeat-containing protein 55 homolog isoform X1
STRG.29062	-0.433679	0.0477081	NW_017100108.1	108568365	WD repeat-containing protein 3
STRG.1316	1.10267	0.0479371	NW_017095599.1	108558094	transcription factor Ken
STRG.25171	-1.50612	0.0479371	NA	NA	NA
STRG.8556	0.273881	0.0482794	NW_017099643.1	108564975	protein transport protein Sec23A isoform X1
STRG.9222	-0.816008	0.0485285	NW_017097212.1	108559401	juvenile hormone acid O-methyltransferase-like
STRG.28766	1.77798	0.048583	NW_017096267.1	108556481	glycine-rich cell wall structural protein 1-like
STRG.5951	0.411088	0.048583	NW_017098994.1	108563811	differentially expressed in FDCP 8 homolog isoform X2
STRG.26686	-0.289581	0.048718	NW_017095810.1	108565246	protein son of sevenless isoform X1
STRG.37186	-0.297488	0.0488062	NW_017099706.1	108565283	dynein heavy chain 6%2C axonemal
STRG.25176	-0.733636	0.0488916	NA	NA	NA
STRG.28524	-0.431456	0.0488916	NA	NA	NA
STRG.14275	-0.71119	0.0489754	NW_017096676.1	108557876	sodium/potassium/calcium exchanger Nckx30C-like:XP_017770068.1
STRG.10035	-0.346379	0.0490543	NA	NA	NA
STRG.2903	-0.3091	0.0491195	NW_017095738.1	108561565	FAS-associated factor 1 isoform X1
STRG.19450	0.304066	0.0491804	NW_017096427.1	108556997	obg-like ATPase 1
STRG.13222	0.49762	0.0496502	NW_017095532.1	108569083	protein outspread isoform X1
STRG.12269	0.748208	0.049755	NW_017096134.1	108569731	uncharacterized protein LOC108569731
STRG.25430	-1.86279	0.049755	NW_017098641.1	108562935	sodium-coupled monocarboxylate transporter 2-like
STRG.28806	-0.507088	0.049755	NW_017098910.1	108563543	nucleolin 1-like isoform X1
STRG.36863	0.437162	0.049755	NA	NA	NA
STRG.19323	-0.314707	0.0498244	NW_017098093.1	108561671	uncharacterized abhydrolase domain-containing protein DDB_G0269086-like isoform X3
STRG.33859	-0.289818	0.0498244	NW_017097839.1	108561137	dnaJ homolog subfamily C member 30-like
