## Supplementary Table 2 for "Limited plasticity in gene expression for providing or receiving parental care under different temperatures"

### Sheet: Sheet1
Supplementary Table 2: NCBI accession numbers and Log2 fold changes in expression of genes identified as signficiently differentially expressed genes (p<0.05) between males at 20°C and 24°C.
ID	log2FoldChange	p	NCBI Accession No.	GeneID	Predicted Product
STRG.10008	-0.547296	2.80809e-06	NW_017095764.1	108562656	zinc finger protein Elbow
STRG.10069	-0.372902	2.80809e-06	NW_017099643.1	108564943	glutamate--cysteine ligase regulatory subunit
STRG.510	-0.250977	2.80809e-06	NW_017096476.1	108557113	cleft lip and palate transmembrane protein 1
STRG.2906	-1.09298	3.7018e-06	NW_017098185.1	108561844	uncharacterized oxidoreductase dhs-27-like
STRG.30983	-0.211292	4.06985e-06	NW_017099933.1	108566138	transitional endoplasmic reticulum ATPase TER94 isoform X1
STRG.6722	-0.305131	5.45263e-06	NW_017098914.1	108563590	histone deacetylase Rpd3
STRG.17164	-0.366949	7.24733e-06	NW_017096143.1	108569787	protein TAPT1 homolog
STRG.6779	-0.410284	7.24733e-06	NW_017098195.1	108561884	phosphatidylinositol transfer protein beta isoform
STRG.36343	-1.03885	7.51992e-06	NW_017096134.1	108569731	uncharacterized protein LOC108569731
STRG.33393	1.75625	1.7386e-05	NW_017099733.1	108565454	galactoside 3(4)-L-fucosyltransferase-like
STRG.24292	0.225997	2.04322e-05	NW_017098574.1	108562787	heterogeneous nuclear ribonucleoprotein M
STRG.9929	1.14544	3.96804e-05	NW_017098325.1	108562183	lipoprotein lipase-like
STRG.23978	0.361887	5.94817e-05	NW_017096921.1	108558479	43 kDa receptor-associated protein of the synapse homolog isoform X1
STRG.34588	-0.647706	5.94817e-05	NW_017097859.1	108561201	A disintegrin and metalloproteinase with thrombospondin motifs 16 isoform X1
STRG.15484	0.353477	6.1579e-05	NW_017096637.1	108557662	corepressor interacting with RBPJ 1
STRG.7869	-0.437432	6.32007e-05	NW_017095699.1	108560387	monocarboxylate transporter 7-like
STRG.22328	-0.445318	6.92534e-05	NW_017100110.1	108568439	putative inorganic phosphate cotransporter
STRG.26141	0.632408	6.92534e-05	NW_017097398.1	108559998	uncharacterized protein LOC108559998
STRG.22400	0.778329	6.97189e-05	NW_017098530.1	108562677	patj homolog
STRG.4757	-0.703405	7.30327e-05	NW_017095478.1	108559471	toll-like receptor 7
STRG.425	-0.687055	0.000100332	NW_017100015.1	108566644	protein Skeletor%2C isoforms B/C
STRG.36339	-0.948594	0.000113641	NW_017096134.1	108569731	uncharacterized protein LOC108569731
STRG.16463	-1.09246	0.000142184	NW_017096804.1	108558244	uncharacterized protein LOC108558244
STRG.35640	-0.641696	0.000142184	NW_017096089.1	108569471	protein Skeletor%2C isoforms B/C-like isoform X1
STRG.5507	0.250367	0.000142184	NW_017100095.1	108567738	SWI/SNF complex subunit SMARCC2 isoform X5
STRG.7444	0.493182	0.000151607	NW_017100084.1	108567100	uncharacterized protein LOC108567100
STRG.29250	-0.716324	0.000166414	NW_017096848.1	108558303	uncharacterized protein LOC108558303
STRG.25542	-0.254467	0.000175628	NW_017100112.1	108568631	peroxisomal membrane protein PEX13
STRG.4788	0.42504	0.000204602	NW_017096647.1	108557765	protein cappuccino isoform X1
STRG.222	-0.275581	0.000289671	NW_017099536.1	108564692	minor histocompatibility antigen H13
STRG.12269	-1.15855	0.000291492	NW_017096134.1	108569731	uncharacterized protein LOC108569731
STRG.23380	-1.30875	0.000291515	NW_017097462.1	108560175	mucin-5AC
STRG.21348	0.240755	0.000373797	NW_017099706.1	108565295	activating transcription factor of chaperone isoform X1
STRG.14674	-1.13116	0.000404209	NW_017096804.1	108558240	uncharacterized protein LOC108558240 isoform X1
STRG.247	0.183905	0.000441039	NW_017099719.1	108565363	uncharacterized protein LOC108565363
STRG.29952	-0.512454	0.000450824	NW_017100111.1	108568479	SUN domain-containing protein 2
STRG.35613	0.540083	0.000458219	NW_017098325.1	108562181	lysozyme-like
STRG.15512	-1.50005	0.000521884	NW_017098489.1	108562565	cytochrome P450 9e2-like
STRG.36338	-0.964335	0.000521884	NW_017096134.1	108569731	uncharacterized protein LOC108569731
STRG.12409	-0.278776	0.000601543	NW_017099976.1	108566451	1-acyl-sn-glycerol-3-phosphate acyltransferase alpha
STRG.16654	0.959101	0.000606754	NW_017096892.1	108558399	GRIP and coiled-coil domain-containing protein PFC0235w-like
STRG.825	1.44605	0.000606754	NW_017099515.1	108564613	uncharacterized protein LOC108564613
STRG.3500	-0.187425	0.000771607	NW_017099754.1	108565501	protein ABHD16A
STRG.15801	1.00236	0.000817064	NW_017099536.1	108564696	aryl hydrocarbon receptor nuclear translocator-like protein 1 isoform X3
STRG.12110	-0.255276	0.000881627	NW_017095532.1	108568925	dnaJ homolog subfamily A member 2-like
STRG.14190	-0.45058	0.000881627	NA	NA	NA
STRG.16003	0.300616	0.000881627	NW_017098910.1	108563547	probable tRNA N6-adenosine threonylcarbamoyltransferase%2C mitochondrial isoform X1
STRG.13480	-0.448679	0.0010116	NW_017096068.1	108569349	tafazzin homolog
STRG.17962	-0.59436	0.00104723	NW_017099921.1	108566081	matrix metalloproteinase-14-like isoform X2
STRG.24443	-0.181202	0.00108986	NW_017096104.1	108569626	proteasome subunit beta type-3
STRG.1458	0.650397	0.00117656	NW_017098530.1	108562677	patj homolog
STRG.19158	0.235666	0.00117656	NW_017098211.1	108561922	serine/threonine-protein kinase tousled-like 2 isoform X1
STRG.1916	-0.653378	0.00124614	NW_017096076.1	108569418	ABC transporter G family member 23-like
STRG.26074	-1.04283	0.00126762	NW_017099862.1	108565878	uncharacterized protein LOC108565878
STRG.28927	-2.4271	0.00138777	NW_017097313.1	108559735	extensin-3
STRG.18193	0.214229	0.00142972	NW_017096632.1	108557631	DNA repair protein XRCC1
STRG.3408	-0.466073	0.00151073	NW_017100081.1	108566918	UNC93-like protein MFSD11
STRG.21960	0.320726	0.00152321	NW_017099962.1	108566358	uncharacterized protein LOC108566358
STRG.19575	-0.573574	0.00155053	NW_017096804.1	108558224	transcription factor AP-2-epsilon isoform X1
STRG.20646	-1.53239	0.00155053	NW_017099576.1	108564779	sodium bicarbonate cotransporter 3 isoform X1
STRG.11181	0.478972	0.00183269	NW_017095665.1	108559214	zinc finger and SCAN domain-containing protein 21-like
STRG.28415	-1.10496	0.0018647	NW_017096673.1	108557848	uncharacterized protein LOC108557848
STRG.34514	0.294286	0.00190679	NW_017100083.1	108567052	splicing factor U2AF 50 kDa subunit
STRG.9053	-0.271668	0.00204737	NW_017098979.1	108563741	ER degradation-enhancing alpha-mannosidase-like protein 3
STRG.33354	-0.533664	0.0020956	NW_017098599.1	108562843	lipoma HMGIC fusion partner-like 3 protein
STRG.36725	-0.310888	0.00211862	NW_017096005.1	108569144	semaphorin-1A-like
STRG.15745	-0.846739	0.00225026	NW_017096134.1	108569731	uncharacterized protein LOC108569731
STRG.18097	-0.366521	0.00254142	NW_017096512.1	108557296	maltase A2 isoform X2
STRG.22218	-0.403891	0.00255054	NW_017099763.1	108565520	methyltransferase-like protein 25
STRG.13973	1.60658	0.00268841	NA	NA	NA
STRG.754	0.288178	0.0027243	NW_017098422.1	108562380	zinc finger protein 70-like
STRG.27167	-0.383365	0.00296863	NW_017098573.1	108562770	uncharacterized protein LOC108562770
STRG.33143	0.308924	0.00315254	NW_017100090.1	108567583	uncharacterized protein LOC109539164
STRG.17913	-0.527564	0.00323611	NW_017095831.1	108565767	probable aminopeptidase NPEPL1
STRG.19875	0.516914	0.00341556	NW_017098643.1	108562941	leucine-rich repeat-containing G-protein coupled receptor 4-like
STRG.22514	-0.300727	0.00354467	NW_017098489.1	108562560	protein yellow
STRG.11577	-0.459891	0.00356548	NW_017095864.1	108567116	graves disease carrier protein homolog
STRG.33603	-0.443017	0.00361379	NW_017099933.1	108566135	1%2C5-anhydro-D-fructose reductase isoform X2
STRG.7991	1.11769	0.00393098	NA	NA	NA
STRG.12423	-1.31189	0.00394212	NW_017098731.1	108563080	uncharacterized protein LOC108563080
STRG.16456	-0.660956	0.00407519	NW_017098456.1	108562522	T-box transcription factor TBX20-like isoform X1
STRG.1771	-0.415197	0.00407519	NW_017098910.1	108563541	transmembrane protein 198
STRG.8751	0.424253	0.0041018	NW_017098818.1	108563290	DNA-directed RNA polymerase II subunit RPB9
STRG.26486	-0.200867	0.00410419	NW_017100104.1	108568205	ATP-dependent RNA helicase bel
STRG.34096	-0.530975	0.00431135	NW_017097059.1	108558793	UNC93-like protein
STRG.36680	-0.429067	0.00460343	NW_017097700.1	108560779	glutamine--fructose-6-phosphate aminotransferase [isomerizing] 2-like isoform X1
STRG.12237	-0.28538	0.00463975	NW_017099242.1	108564241	solute carrier family 41 member 1-like isoform X1
STRG.26777	-0.255723	0.00463975	NW_017098920.1	108563599	uncharacterized protein LOC108563599
STRG.35728	-0.53035	0.00476448	NW_017097409.1	108560024	sushi%2C von Willebrand factor type A%2C EGF and pentraxin domain-containing protein 1
STRG.21126	0.232028	0.0049007	NW_017095517.1	108566708	uncharacterized protein LOC108566708
STRG.12828	-0.854472	0.00499414	NW_017098121.1	108561715	laccase-4-like
STRG.21848	-1.44633	0.00499414	NW_017095810.1	108565206	glucose dehydrogenase [FAD%2C quinone]-like
STRG.25272	0.245187	0.00499414	NW_017097489.1	108560232	uncharacterized protein LOC108560232
STRG.30297	-0.92425	0.00499414	NW_017097435.1	108560080	glucose dehydrogenase [FAD%2C quinone]-like
STRG.33874	-1.06379	0.00519679	NW_017099916.1	108566069	laccase-like
STRG.6466	-0.412998	0.00544201	NW_017098882.1	108563435	organic cation transporter protein-like
STRG.21418	2.04443	0.00566784	NW_017100087.1	108567304	uncharacterized protein LOC108567304
STRG.21664	-0.703051	0.00566784	NW_017099931.1	108566100	SEC14 domain and spectrin repeat-containing protein 1-B
STRG.28399	-0.83987	0.00570858	NW_017096673.1	108557854	uncharacterized protein LOC108557854
STRG.17552	-0.560003	0.00574753	NW_017097429.1	108560056	protein dachsous-like
STRG.21894	-1.08049	0.00574753	NA	NA	NA
STRG.22538	-0.538889	0.00582341	NW_017096075.1	108569393	collagen alpha-2(IV) chain
STRG.1539	-0.499664	0.0061498	NW_017097135.1	108559082	dnaJ homolog subfamily C member 22
STRG.6059	-0.21312	0.00651332	NW_017100097.1	108567803	CAAX prenyl protease 1 homolog
STRG.29544	0.170168	0.00680041	NW_017096203.1	108569997	COP9 signalosome complex subunit 2 isoform X2
STRG.15881	-0.194436	0.00696925	NW_017096419.1	108556978	proteasome subunit alpha type-2
STRG.35507	-0.909548	0.00696925	NW_017095763.1	108562637	neuroendocrine convertase 2
STRG.34912	0.234695	0.00709925	NW_017097600.1	108560511	dihydroxyacetone phosphate acyltransferase
STRG.22537	-0.559079	0.00710956	NW_017096075.1	108569393	collagen alpha-2(IV) chain
STRG.3455	0.409933	0.00710956	NW_017096600.1	108557528	uncharacterized protein LOC108557528
STRG.25687	-0.98291	0.00763238	NW_017096804.1	108558240	uncharacterized protein LOC108558240 isoform X1
STRG.11437	-0.211593	0.00796672	NW_017097871.1	108561280	putative inorganic phosphate cotransporter isoform X1
STRG.21935	-0.477074	0.00796672	NW_017100102.1	108568132	uncharacterized protein LOC108568132
STRG.22792	1.04429	0.00796672	NA	NA	NA
STRG.22893	-0.501943	0.00796672	NW_017099110.1	108564026	uncharacterized protein LOC108564026
STRG.34732	-0.480063	0.00796672	NA	NA	NA
STRG.9818	-1.06263	0.00796672	NW_017096023.1	108569178	uncharacterized protein LOC108569178
STRG.36832	-0.149318	0.00799146	NW_017096924.1	108558510	histone H3.3
STRG.12859	-0.401778	0.00819396	NW_017100089.1	108567508	protein bric-a-brac 1-like isoform X2
STRG.3026	-0.77879	0.00843603	NW_017099462.1	108564542	uncharacterized protein LOC108564542
STRG.31533	-0.498267	0.00843603	NW_017099526.1	108564658	scavenger receptor class B member 1 isoform X1
STRG.36849	-0.389344	0.00843704	NW_017098735.1	108563100	chondroitin sulfate synthase 1 isoform X1
STRG.4975	0.393945	0.00843704	NW_017096251.1	108556415	replication factor C subunit 3
STRG.19562	-0.925023	0.00845055	NW_017097328.1	108559833	uncharacterized protein LOC108559833
STRG.33832	0.973607	0.00845055	NW_017095642.1	108558776	Alpha-tocopherol transfer protein-like
STRG.511	2.12369	0.00845055	NA	NA	NA
STRG.5172	-1.40098	0.00845055	NW_017097985.1	108561478	organic cation transporter protein-like isoform X1
STRG.5247	-0.158307	0.00845055	NW_017098208.1	108561908	cullin-2
STRG.940	0.302452	0.00845055	NW_017099876.1	108565958	snurportin-1 isoform X1
STRG.15747	-0.845365	0.0086112	NW_017096134.1	108569731	uncharacterized protein LOC108569731
STRG.29518	0.352974	0.0086112	NW_017095743.1	108561945	putative WEB family protein At1g65010%2C chloroplastic
STRG.19977	-0.284835	0.00905179	NW_017096050.1	108569273	sestrin homolog isoform X1
STRG.29084	-0.243275	0.00941418	NW_017098818.1	108563297	glucose-6-phosphate exchanger SLC37A2 isoform X2
STRG.21498	-0.328811	0.0096099	NW_017097701.1	108560780	uncharacterized protein LOC108560780
STRG.22808	-0.469776	0.0096099	NW_017099776.1	108565561	ABC transporter G family member 20 isoform X1
STRG.23718	-0.132822	0.00974577	NW_017097246.1	108559524	eukaryotic translation initiation factor 4B
STRG.30838	1.25402	0.00974577	NW_017098054.1	108561584	15-hydroxyprostaglandin dehydrogenase [NAD(+)]-like
STRG.12047	-0.351622	0.00982737	NW_017097632.1	108560582	furin-like protease 1 isoform X1
STRG.4657	0.602031	0.0100081	NW_017099603.1	108564844	uncharacterized protein LOC108564844 isoform X1
STRG.15470	-0.541691	0.0104192	NW_017095999.1	108569115	keratin%2C type I cytoskeletal 10-like
STRG.1743	-0.565131	0.0106062	NW_017100102.1	108568117	inositol monophosphatase 3-like
STRG.2877	-0.253809	0.0106284	NW_017100027.1	108566688	plastin-2 isoform X2
STRG.7443	-0.122248	0.0107821	NW_017100084.1	108567090	ubiquilin-1
STRG.14322	-0.487898	0.0108554	NW_017096342.1	108556711	uncharacterized protein LOC108556711 isoform X1
STRG.18078	0.560744	0.0108876	NW_017099754.1	108565503	L-lactate dehydrogenase isoform X1
STRG.22052	-0.562675	0.0108876	NA	NA	NA
STRG.32335	-0.204382	0.0108876	NW_017097757.1	108560880	monoacylglycerol lipase ABHD12-like
STRG.32803	-0.786701	0.0108876	NW_017097328.1	108559833	uncharacterized protein LOC108559833
STRG.23136	-0.412047	0.0109136	NW_017097961.1	108561442	bicaudal D-related protein homolog isoform X1
STRG.1689	0.311206	0.0111231	NW_017100101.1	108568009	myeloma-overexpressed gene 2 protein homolog
STRG.29368	-0.222678	0.0111231	NW_017095521.1	108567957	LETM1 and EF-hand domain-containing protein anon-60Da%2C mitochondrial
STRG.7099	0.46405	0.011303	NW_017097225.1	108559454	uncharacterized protein LOC108559454
STRG.4633	0.531336	0.0114051	NW_017100111.1	108568471	Apolipophorin-III
STRG.19366	-0.346266	0.0115122	NW_017100088.1	108567412	homeobox protein B-H1-like
STRG.22782	-2.83233	0.011516	NA	NA	NA
STRG.24291	0.408465	0.0119698	NW_017098574.1	108562788	serine protease 42-like
STRG.27979	-0.482744	0.0119698	NW_017096512.1	108557296	maltase A2 isoform X2
STRG.8864	0.514986	0.0119698	NW_017095891.1	108567601	protein timeless homolog
STRG.7948	-0.511469	0.0129839	NW_017099549.1	108564709	serine protease inhibitor dipetalogastin
STRG.13317	-0.547128	0.0132421	NW_017096654.1	108557788	protein bowel-like
STRG.908	-0.232994	0.0132858	NW_017098440.1	108562480	proteasome activator complex subunit 4-like isoform X1
STRG.32463	0.41938	0.0133805	NW_017099981.1	108566487	uncharacterized protein LOC108566487
STRG.6793	1.89006	0.0136786	NW_017100110.1	108568410	kynurenine formamidase-like
STRG.13131	-0.26489	0.0137256	NW_017096774.1	108558137	protein transport protein sft2
STRG.26628	-0.146215	0.0137256	NW_017100004.1	108566601	ATP-dependent RNA helicase DBP2
STRG.6243	-1.28965	0.0137256	NW_017099949.1	108566270	translation initiation factor IF-2-like
STRG.11396	-1.45287	0.0139086	NW_017095841.1	108566480	15-hydroxyprostaglandin dehydrogenase [NAD(+)]-like
STRG.34481	0.702017	0.0139086	NW_017099576.1	108564776	protein FAM32A
STRG.26279	-0.131745	0.0140193	NW_017097940.1	108561383	uncharacterized protein LOC108561383 isoform X1
STRG.5435	-0.18153	0.0141388	NW_017098270.1	108562050	UDP-N-acetylglucosamine--peptide N-acetylglucosaminyltransferase 110 kDa subunit
STRG.2722	-0.661618	0.0142438	NW_017097120.1	108558998	protein Skeletor%2C isoforms B/C
STRG.6003	3.20743	0.0143415	NW_017099057.1	108563921	putative cystathionine gamma-lyase 2
STRG.7844	-0.34818	0.0143415	NW_017099576.1	108564779	sodium bicarbonate cotransporter 3 isoform X1
STRG.2453	-1.60462	0.0143437	NW_017098079.1	108561633	uncharacterized protein LOC108561633
STRG.28367	0.589937	0.0143437	NW_017100109.1	108568381	helix-loop-helix protein delilah-like
STRG.28416	-0.863767	0.0143437	NW_017096673.1	108557848	uncharacterized protein LOC108557848
STRG.22923	-0.433279	0.0145488	NW_017097589.1	108560492	protein JTB
STRG.28402	-0.967673	0.0145534	NW_017096673.1	108557847	peritrophin-1-like
STRG.33422	-0.158022	0.0145534	NW_017099710.1	108565313	glucose-6-phosphate 1-epimerase
STRG.9221	0.29934	0.0145534	NW_017097212.1	108559402	probable protein S-acyltransferase 23
STRG.13158	0.491199	0.0146534	NW_017095981.1	108569064	peptidoglycan-recognition protein SB1-like
STRG.31722	-0.323454	0.0148866	NW_017098721.1	108563059	uncharacterized protein LOC108563059
STRG.5978	0.390043	0.0150315	NA	NA	NA
STRG.16387	-0.515197	0.016094	NW_017099374.1	108564407	ion transport peptide-like isoform X1
STRG.11573	1.27148	0.0163507	NW_017096859.1	108558328	laccase-like
STRG.13538	0.218406	0.0163507	NW_017099948.1	108566264	small ubiquitin-related modifier 2-B-like
STRG.7238	0.15169	0.0163507	NW_017096599.1	108557506	uncharacterized protein LOC108557506 isoform X1
STRG.6842	0.670483	0.0164925	NW_017095784.1	108564004	transcription termination factor 2
STRG.28255	-0.728399	0.0165426	NW_017097803.1	108561041	Krueppel homolog 1-like isoform X1
STRG.28921	-0.50234	0.0165426	NW_017100106.1	108568308	sodium-coupled monocarboxylate transporter 1-like
STRG.9609	-0.165451	0.0166513	NW_017097167.1	108559224	26S proteasome non-ATPase regulatory subunit 2
STRG.6903	0.238411	0.0171657	NW_017100084.1	108567088	putative DNA helicase Ino80 isoform X1
STRG.29078	-0.181758	0.0171915	NW_017095809.1	108564929	26S protease regulatory subunit 4
STRG.29980	-0.75934	0.0171915	NW_017099752.1	108565492	neutral ceramidase
STRG.19555	0.88122	0.0172425	NW_017098818.1	108563290	DNA-directed RNA polymerase II subunit RPB9
STRG.21422	1.8856	0.0173995	NW_017100087.1	108567300	uncharacterized protein LOC108567300
STRG.8892	0.640773	0.0173995	NW_017100087.1	108567326	PR domain zinc finger protein 1-like
STRG.13633	0.579013	0.0174233	NW_017100106.1	108568265	vitamin K-dependent gamma-carboxylase isoform X3
STRG.29369	0.386563	0.0174233	NW_017095521.1	108567598	uncharacterized protein LOC108567598
STRG.6908	-0.231045	0.0174501	NW_017097793.1	108560996	serine--tRNA ligase%2C cytoplasmic
STRG.21322	-2.2334	0.0177441	NW_017099791.1	108565613	facilitated trehalose transporter Tret1
STRG.33900	0.241168	0.0177441	NW_017098772.1	108563153	activin receptor type-2A
STRG.32455	0.270838	0.0178085	NW_017099980.1	108566474	structural maintenance of chromosomes protein 4
STRG.31156	-0.275159	0.0178861	NW_017095530.1	108568817	oxidative stress-induced growth inhibitor 2-like
STRG.23354	0.427802	0.0179452	NW_017099706.1	108565290	ribonucleoside-diphosphate reductase large subunit-like
STRG.2989	0.248368	0.0183397	NW_017096515.1	108557313	fibroblast growth factor receptor substrate 2-like
STRG.33990	0.778796	0.0183397	NW_017096370.1	108556825	sodium-dependent nutrient amino acid transporter 1-like
STRG.2806	-0.685034	0.0184793	NW_017099807.1	108565664	cytochrome P450 4C1-like
STRG.2993	-0.406101	0.0188279	NW_017099852.1	108565817	disintegrin and metalloproteinase domain-containing protein 10-like
STRG.16934	0.508924	0.0189001	NW_017097317.1	108559774	protein eiger
STRG.1432	0.286716	0.0198925	NW_017100091.1	108567602	tyrosine-protein phosphatase 69D isoform X1
STRG.33102	1.17177	0.0201007	NW_017099184.1	108564149	4-nitrophenylphosphatase-like
STRG.3717	0.763787	0.0201356	NA	NA	NA
STRG.9905	0.708872	0.0201854	NW_017096656.1	108557789	E3 ubiquitin-protein ligase TRIM56-like isoform X2
STRG.17943	0.296352	0.020487	NW_017097151.1	108559143	ARF GTPase-activating protein GIT2
STRG.9373	0.964072	0.0206025	NW_017099678.1	108565125	neurotrimin-like
STRG.14762	-0.28229	0.0210795	NW_017099972.1	108566427	caspase Dronc-like
STRG.7833	-0.414268	0.0213993	NW_017099576.1	108564779	sodium bicarbonate cotransporter 3 isoform X1
STRG.19311	-0.626032	0.0215585	NW_017099984.1	108566509	uncharacterized protein LOC108566509 isoform X1
STRG.25374	-0.554741	0.0215585	NW_017100027.1	108566679	uncharacterized protein LOC108566679 isoform X2
STRG.35942	-0.32406	0.0215585	NW_017097797.1	108561019	cytoplasmic polyadenylation element-binding protein 2
STRG.10176	-0.415408	0.0215927	NW_017097059.1	108558793	UNC93-like protein
STRG.1188	-0.788925	0.0215927	NW_017097859.1	108561201	A disintegrin and metalloproteinase with thrombospondin motifs 16 isoform X1
STRG.30251	-0.357271	0.0215927	NW_017095703.1	108560593	ribose-phosphate pyrophosphokinase 1 isoform X2
STRG.31065	-0.531411	0.0215927	NW_017100111.1	108568499	alpha-tocopherol transfer protein-like
STRG.3331	0.385907	0.0215927	NA	NA	NA
STRG.2451	-0.330789	0.0220302	NW_017098079.1	108561632	calexcitin-1
STRG.8180	-0.18028	0.0221528	NW_017099724.1	108565375	eukaryotic translation initiation factor 4 gamma 2
STRG.30313	-0.150868	0.0234083	NW_017100101.1	108568051	glycogen synthase kinase-3 beta-like
STRG.23929	-0.354362	0.0234765	NW_017098914.1	108563593	irregular chiasm C-roughest protein-like isoform X2
STRG.26483	0.366415	0.0234765	NW_017100104.1	108568206	uncharacterized protein LOC108568206
STRG.16938	1.24244	0.0242397	NW_017100086.1	108567251	4-coumarate--CoA ligase 1-like isoform X1
STRG.3067	1.07985	0.0243005	NW_017096600.1	108557516	retinol dehydrogenase 14-like
STRG.34691	0.296724	0.0243005	NW_017100087.1	108567321	uncharacterized protein LOC108567321
STRG.4204	0.290379	0.0243005	NW_017099403.1	108564463	uncharacterized protein LOC108564463
STRG.30301	-0.341814	0.0243994	NW_017097600.1	108560533	RNA-binding protein fusilli isoform X2
STRG.14854	-0.299956	0.02462	NW_017096654.1	108557786	epidermal retinol dehydrogenase 2
STRG.17803	-0.445163	0.02462	NW_017099007.1	108563831	transcription factor Sox-11-B-like
STRG.29448	1.57502	0.02462	NA	NA	NA
STRG.25018	0.934874	0.024959	NW_017096047.1	108569255	60S ribosomal protein L17-like
STRG.25425	-0.631723	0.024959	NW_017097380.1	108559956	sodium-coupled monocarboxylate transporter 2-like
STRG.34568	1.43287	0.024959	NW_017100086.1	108567212	uncharacterized protein LOC108567212
STRG.25242	0.163848	0.0252883	NW_017096600.1	108557551	nitrogen permease regulator 3-like protein isoform X1
STRG.20009	-1.38585	0.0254917	NA	NA	NA
STRG.19519	-1.04392	0.0255649	NW_017099576.1	108564784	adult-specific cuticular protein ACP-20-like isoform X1
STRG.23112	-0.282603	0.0259629	NW_017096682.1	108557884	growth arrest-specific protein 8-like
STRG.2063	-0.509041	0.0259941	NW_017096383.1	108556883	choline-phosphate cytidylyltransferase A isoform X2
STRG.939	0.169228	0.0260329	NW_017099876.1	108565960	myophilin
STRG.7797	0.310877	0.0262077	NW_017099972.1	108566437	uncharacterized protein LOC108566437 isoform X1
STRG.24782	-0.715784	0.0263254	NW_017096859.1	108558330	laccase-like
STRG.26961	-0.337376	0.0263254	NW_017096666.1	108557811	patched domain-containing protein 3
STRG.35907	-0.427403	0.0265267	NW_017097409.1	108560024	sushi%2C von Willebrand factor type A%2C EGF and pentraxin domain-containing protein 1
STRG.23202	-0.427754	0.0276694	NA	NA	NA
STRG.34569	0.724705	0.0276694	NW_017100086.1	108567207	general odorant-binding protein 69a-like
STRG.32255	-0.566217	0.0277681	NW_017099110.1	108564026	uncharacterized protein LOC108564026
STRG.4751	-0.384306	0.0277681	NW_017098953.1	108563697	carboxypeptidase D isoform X2
STRG.6274	-0.706636	0.0277681	NW_017098731.1	108563089	probable multidrug resistance-associated protein lethal(2)03659
STRG.27901	0.295289	0.0278039	NW_017097283.1	108559648	Nuclear RNA export factor 2-like Protein
STRG.9673	-0.498941	0.0278039	NW_017097749.1	108560869	UNC93-like protein isoform X2
STRG.11696	5.406	0.027816	NA	NA	NA
STRG.11404	0.766576	0.0278533	NA	NA	NA
STRG.19018	0.722796	0.0278576	NW_017098993.1	108563793	uncharacterized family 31 glucosidase KIAA1161
STRG.4235	1.19684	0.0281098	NA	NA	NA
STRG.34587	-0.511908	0.0282086	NW_017097859.1	108561201	A disintegrin and metalloproteinase with thrombospondin motifs 16 isoform X1
STRG.28414	-0.897771	0.028288	NW_017096673.1	108557847	peritrophin-1-like
STRG.3579	-0.635469	0.028288	NW_017100108.1	108568336	chymotrypsin-1-like
STRG.19952	-0.232529	0.0282931	NW_017095764.1	108562666	zinc finger protein Noc
STRG.21015	-0.13364	0.0282931	NW_017099374.1	108564414	transmembrane protein 214
STRG.23584	0.937137	0.0282931	NW_017099795.1	108565635	transcription factor Sox-9-A-like
STRG.20156	-0.350815	0.0285058	NW_017096248.1	108556379	epidermal growth factor receptor isoform X1
STRG.21520	0.253041	0.0285058	NW_017097677.1	108560694	methionine-R-sulfoxide reductase B1 isoform X2
STRG.4669	0.487855	0.0288538	NA	NA	NA
STRG.15126	0.227831	0.028969	NW_017098685.1	108563001	cleavage and polyadenylation specificity factor subunit 5
STRG.19864	-0.56221	0.028969	NW_017097713.1	108560794	protein takeout-like
STRG.25092	0.240731	0.028969	NW_017096797.1	108558203	methylthioribulose-1-phosphate dehydratase
STRG.5049	-0.157967	0.028969	NW_017096370.1	108556823	uncharacterized protein LOC108556823
STRG.6005	0.326201	0.028969	NW_017099057.1	108563922	abnormal long morphology protein 1-like isoform X1
STRG.13441	0.354519	0.0300122	NW_017099840.1	108565770	methionyl-tRNA formyltransferase%2C mitochondrial isoform X1
STRG.6665	0.348617	0.0300122	NW_017100101.1	108568008	protein lethal(2)essential for life-like
STRG.21216	-0.487945	0.0301001	NW_017096253.1	108556436	uncharacterized protein LOC108556436
STRG.6041	0.503862	0.0301001	NW_017100092.1	108567631	zinc finger protein 384
STRG.30556	-0.408578	0.0302612	NW_017097173.1	108559270	tetratricopeptide repeat protein 28 isoform X1
STRG.17853	0.268729	0.0307735	NW_017096352.1	108556748	eukaryotic translation initiation factor 2D
STRG.14689	1.35417	0.0308735	NW_017097500.1	108560262	circadian clock-controlled protein-like
STRG.29977	-0.376993	0.0309293	NW_017095962.1	108569002	protein bowel-like
STRG.31952	0.728412	0.0310558	NA	NA	NA
STRG.14995	0.129285	0.0310726	NW_017096251.1	108556416	PTS-dependent dihydroxyacetone kinase%2C dihydroxyacetone-binding subunit DhaK-like
STRG.6725	-0.175038	0.0310726	NW_017098641.1	108562938	puromycin-sensitive aminopeptidase
STRG.9738	-0.414211	0.0310726	NW_017097187.1	108559355	calcium-binding mitochondrial carrier protein Aralar1 isoform X3
STRG.16218	1.08539	0.0311301	NA	NA	NA
STRG.28502	0.626977	0.0319673	NW_017095900.1	108568076	Werner syndrome ATP-dependent helicase-like
STRG.33586	0.695011	0.0320886	NA	NA	NA
STRG.941	0.273922	0.0324793	NW_017099876.1	108565950	uncharacterized protein LOC108565950
STRG.14823	1.13027	0.0326523	NA	NA	NA
STRG.21999	0.18824	0.0328308	NW_017096042.1	108569212	uncharacterized protein LOC108569212
STRG.13756	-0.301329	0.0333151	NW_017096099.1	108569539	zinc finger CCCH domain-containing protein 14
STRG.21279	0.316341	0.0334115	NW_017096673.1	108557857	apoptotic protease-activating factor 1-like isoform X1
STRG.33087	0.39563	0.0335072	NW_017099549.1	108564710	30S ribosomal protein S11
STRG.32523	0.19537	0.0338469	NW_017097965.1	108561446	ras-related C3 botulinum toxin substrate 1
STRG.35967	-0.152252	0.0340864	NW_017096100.1	108569578	rab GTPase-activating protein 1-like
STRG.35976	1.81437	0.0341429	NA	NA	NA
STRG.19576	-0.418966	0.0342988	NW_017096804.1	108558224	transcription factor AP-2-epsilon isoform X1
STRG.8215	-0.421636	0.0342988	NW_017098211.1	108561925	uncharacterized protein LOC108561925
STRG.7062	1.07129	0.0346713	NW_017098193.1	108561874	carbonic anhydrase-related protein 10-like
STRG.26633	-0.217707	0.0348687	NW_017099030.1	108563889	neurofilament heavy polypeptide-like
STRG.31927	0.0998226	0.0348687	NW_017100104.1	108568215	zinc finger CCCH domain-containing protein 13-like
STRG.22748	-0.762807	0.0351285	NW_017096134.1	108569731	uncharacterized protein LOC108569731
STRG.28765	-1.68658	0.0351285	NW_017096267.1	108556481	glycine-rich cell wall structural protein 1-like
STRG.7271	0.778675	0.0353168	NA	NA	NA
STRG.10766	-0.23161	0.0354861	NW_017098500.1	108562615	ATP-dependent RNA helicase vasa
STRG.31872	1.88251	0.0354861	NW_017097172.1	108559235	uncharacterized protein LOC108559235
STRG.34855	-0.418837	0.0354861	NA	NA	NA
STRG.35042	-0.263849	0.0354861	NW_017097820.1	108561061	uncharacterized protein LOC108561061
STRG.21462	0.215551	0.0357015	NW_017097567.1	108560426	vacuolar protein sorting-associated protein 72 homolog
STRG.24083	0.447776	0.0359144	NW_017099899.1	108566001	membrane-bound alkaline phosphatase-like
STRG.25768	2.69845	0.0359144	NW_017096594.1	108557477	trypsin epsilon-like isoform X2
STRG.12298	0.207536	0.0362251	NW_017098218.1	108561944	leucine-rich PPR motif-containing protein%2C mitochondrial isoform X1
STRG.32030	-0.768329	0.0362251	NW_017098451.1	108562503	nose resistant to fluoxetine protein 6-like isoform X1
STRG.34725	1.45798	0.0362251	NA	NA	NA
STRG.24414	2.31597	0.0366563	NW_017098569.1	108562761	secretin receptor-like
STRG.8087	-0.453656	0.0366563	NW_017099969.1	108566399	uncharacterized protein LOC108566399
STRG.23863	0.162146	0.0368943	NW_017097940.1	108561386	syntaxin-17
STRG.35749	-0.117258	0.0368943	NW_017096643.1	108557745	26S proteasome non-ATPase regulatory subunit 7
STRG.21654	-0.536269	0.0370163	NW_017099931.1	108566100	SEC14 domain and spectrin repeat-containing protein 1-B
STRG.2442	-0.176354	0.0370163	NW_017100023.1	108566675	26S proteasome non-ATPase regulatory subunit 6
STRG.27058	0.905352	0.0371265	NW_017096331.1	108556693	uncharacterized protein LOC108556693
STRG.27890	1.09621	0.0371265	NA	NA	NA
STRG.12238	-0.142396	0.0371969	NW_017099242.1	108564244	EH domain-containing protein 3-like
STRG.20044	-0.261949	0.0371969	NW_017099685.1	108565202	peroxisomal membrane protein PEX14 isoform X3
STRG.6664	0.495027	0.0371969	NW_017100101.1	108568099	protein-L-isoaspartate(D-aspartate) O-methyltransferase
STRG.12002	-1.01914	0.0374516	NW_017097158.1	108559205	uncharacterized protein LOC108559205 isoform X1
STRG.15950	0.155065	0.0374516	NW_017099575.1	108564764	DNA N6-methyl adenine demethylase-like
STRG.27709	-0.303965	0.0374516	NW_017099949.1	108566273	microsomal triglyceride transfer protein large subunit
STRG.27352	-0.757408	0.0384244	NW_017099768.1	108565548	protein jagged-1b isoform X1
STRG.27394	-0.413506	0.0384244	NW_017099643.1	108564961	ejaculatory bulb-specific protein 3-like
STRG.17258	-0.703911	0.0387098	NW_017097589.1	108560493	protein Wnt-5b-like isoform X1
STRG.17825	-0.379939	0.0387098	NW_017097749.1	108560869	UNC93-like protein isoform X1
STRG.24254	0.838034	0.0387098	NW_017100085.1	108567123	uncharacterized protein LOC108567123
STRG.29101	0.558393	0.0387098	NW_017097425.1	108560050	homeobox protein EMX1
STRG.4754	0.94628	0.0387098	NW_017098953.1	108563691	mucin-12-like
STRG.10798	-0.810969	0.0388906	NA	NA	NA
STRG.19788	0.365341	0.0388906	NA	NA	NA
STRG.31956	-0.328299	0.0388906	NW_017096304.1	108556617	probable peroxisomal acyl-coenzyme A oxidase 1
STRG.34368	0.138675	0.0388906	NW_017098116.1	108561708	WASH complex subunit strumpellin isoform X1
STRG.10887	0.320119	0.0389373	NW_017096213.1	108556293	uncharacterized protein LOC108556293 isoform X1
STRG.13507	0.331682	0.0389373	NW_017097869.1	108561228	probable E3 ubiquitin-protein ligase HERC4
STRG.17893	-0.269619	0.0389373	NW_017100082.1	108566976	organic cation transporter protein-like isoform X3
STRG.25017	-0.0967537	0.0389373	NW_017096047.1	108569261	26S proteasome non-ATPase regulatory subunit 12
STRG.31248	-0.329531	0.0389373	NA	NA	NA
STRG.37297	-2.23367	0.0390695	NA	NA	NA
STRG.6579	-0.401725	0.0393288	NW_017096515.1	108557307	zinc finger protein 454-like
STRG.32865	0.216289	0.0394411	NW_017097304.1	108559699	myb-like protein X
STRG.33350	-0.531398	0.0394411	NW_017098599.1	108562845	A disintegrin and metalloproteinase with thrombospondin motifs 18-like
STRG.25800	1.98048	0.0396019	NW_017097993.1	108561498	probable cytochrome P450 305a1
STRG.21089	0.37755	0.0401745	NW_017098882.1	108563437	ras-related protein Rap-1 isoform X1
STRG.13735	-0.346735	0.0402934	NW_017096253.1	108556436	uncharacterized protein LOC108556436
STRG.19865	-1.14392	0.0402934	NW_017097719.1	108560804	protein takeout-like
STRG.15506	-0.354221	0.0405373	NW_017095831.1	108566037	chloride channel protein 2
STRG.21145	0.873627	0.0405373	NW_017096090.1	108569473	carbonic anhydrase 7
STRG.4971	-0.437141	0.0405373	NW_017097793.1	108561013	dipeptidase 1-like
STRG.12871	0.249701	0.0407831	NW_017096522.1	108557331	protein bunched%2C class 1/class 3/D/E isoforms-like isoform X2
STRG.24987	-0.284312	0.0407831	NW_017097550.1	108560389	XK-related protein 7
STRG.26055	0.512848	0.0407831	NW_017096829.1	108558279	alpha-protein kinase 1-like
STRG.28824	0.604171	0.0407831	NA	NA	NA
STRG.4704	-0.676187	0.0407831	NW_017098016.1	108561537	nicotinate phosphoribosyltransferase-like isoform X1
STRG.31757	0.368544	0.0408468	NW_017099570.1	108564760	zinc finger protein 99-like isoform X1
STRG.10994	0.343448	0.0412293	NW_017096602.1	108557585	uncharacterized protein LOC108557585
STRG.35265	0.35881	0.0412293	NW_017098186.1	108561859	ATPase WRNIP1-like
STRG.8417	-0.579958	0.0412293	NW_017097158.1	108559194	putative uncharacterized protein DDB_G0286751 isoform X2
STRG.29707	0.930773	0.0413336	NW_017096924.1	108558510	histone H3.3
STRG.3535	-0.954828	0.0413336	NW_017096602.1	108557591	papilin-like
STRG.4485	1.02649	0.0413336	NW_017095695.1	108560059	uncharacterized protein LOC108737508
STRG.33544	0.563497	0.0414709	NA	NA	NA
STRG.21421	1.34197	0.041576	NW_017100087.1	108567299	uncharacterized protein LOC108567299
STRG.14257	1.0539	0.0419753	NW_017100104.1	108568212	uncharacterized protein LOC108568212
STRG.30002	0.491392	0.0419753	NW_017098190.1	108561864	uncharacterized protein LOC108561864 isoform X2
STRG.36137	-0.20437	0.042114	NW_017099791.1	108565614	polypyrimidine tract-binding protein 1 isoform X1
STRG.6042	0.290149	0.0422522	NW_017096348.1	108556726	F-actin-uncapping protein LRRC16A isoform X1
STRG.1456	0.596637	0.0426532	NW_017098530.1	108562677	patj homolog
STRG.32270	-0.199687	0.0426532	NW_017097466.1	108560188	asparagine--tRNA ligase%2C cytoplasmic-like
STRG.26801	-0.232007	0.0431976	NW_017097187.1	108559342	protein claret segregational
STRG.21014	0.232851	0.0432042	NW_017099374.1	108564410	putative deoxyribonuclease TATDN1
STRG.6527	-0.354932	0.043216	NW_017095549.1	108556486	DNA ligase 1
STRG.20130	-0.301043	0.0434937	NW_017098195.1	108561884	phosphatidylinositol transfer protein beta isoform
STRG.23257	-0.154752	0.0435117	NW_017100088.1	108567393	myosin heavy chain 95F isoform X1
STRG.2564	-0.510229	0.0435117	NW_017096706.1	108557950	activating signal cointegrator 1 complex subunit 2 homolog isoform X2
STRG.1524	0.412366	0.0435922	NW_017097135.1	108559090	tRNA-splicing endonuclease subunit Sen34
STRG.24899	-0.290072	0.0435922	NW_017099747.1	108565475	uncharacterized protein LOC108565475
STRG.4280	0.193198	0.0435922	NW_017099940.1	108566230	phosphatidylinositol 4%2C5-bisphosphate 5-phosphatase A-like isoform X1
STRG.7451	1.06774	0.0435922	NA	NA	NA
STRG.25229	0.478964	0.0437423	NW_017095789.1	108564137	zinc finger protein Xfin-like
STRG.23638	-0.525708	0.043769	NW_017100022.1	108566666	uncharacterized protein LOC108566666
STRG.26653	-0.433238	0.0439324	NW_017095471.1	108566914	fatty-acid amide hydrolase 2
STRG.15886	-0.827476	0.044583	NW_017098503.1	108562618	uncharacterized MFS-type transporter C09D4.1-like
STRG.33625	-0.894489	0.044583	NW_017099405.1	108564465	glycine%2C alanine and asparagine-rich protein-like
STRG.5963	0.146769	0.0447253	NW_017096457.1	108557062	PAX-interacting protein 1
STRG.16443	1.3917	0.0449477	NA	NA	NA
STRG.20071	-0.242271	0.0451593	NW_017100113.1	108568699	ras-associated and pleckstrin homology domains-containing protein 1-like isoform X1
STRG.20319	0.268101	0.0454466	NW_017095537.1	108569803	UPF0729 protein AGAP000931
STRG.16731	2.36839	0.0462059	NA	NA	NA
STRG.20616	1.99621	0.0462059	NW_017099158.1	108564126	uncharacterized protein LOC108564126
STRG.22368	1.14092	0.0462059	NA	NA	NADH-ubiquinone oxidoreductase chain 5
STRG.24647	-0.129497	0.0462059	NW_017099841.1	108565789	protein LSM14 homolog A isoform X2
STRG.2558	-0.226395	0.0462059	NW_017095782.1	108563850	heterogeneous nuclear ribonucleoprotein K isoform X1
STRG.36238	0.841115	0.0462059	NA	NA	NA
STRG.12795	0.217977	0.0462288	NW_017099933.1	108566158	PP2C-like domain-containing protein CG9801 isoform X1
STRG.15605	0.885535	0.0463847	NA	NA	NA
STRG.16499	-0.5226	0.0463847	NW_017100101.1	108568027	probable cytochrome P450 301a1%2C mitochondrial isoform X2
STRG.12525	-0.207293	0.0471735	NW_017097154.1	108559186	ubiquitin thioesterase trabid isoform X1
STRG.5327	-0.749025	0.0472646	NW_017097871.1	108561255	putative inorganic phosphate cotransporter isoform X2
STRG.22887	-0.367799	0.0474475	NW_017098456.1	108562522	T-box transcription factor TBX20-like isoform X1
STRG.3714	1.03475	0.0475261	NW_017095695.1	108560059	uncharacterized protein LOC108737508
STRG.10661	-0.215979	0.0478419	NW_017100086.1	108567186	uncharacterized protein LOC108567186
STRG.20413	-0.232977	0.0478419	NW_017095536.1	108569575	innexin inx3
STRG.33191	-0.288026	0.0484845	NW_017097324.1	108559806	X-box-binding protein 1
STRG.1176	-0.252698	0.0488642	NW_017098721.1	108563062	interferon-related developmental regulator 2
STRG.18696	0.345488	0.0492277	NW_017095935.1	108568831	histone H2A%2C sperm-like
STRG.423	-0.398574	0.0492277	NW_017096089.1	108569471	protein Skeletor%2C isoforms B/C-like isoform X1
