## Supplementary Table 11 for "Limited plasticity in gene expression for providing or receiving parental care under different temperatures"

### Sheet: Supp Table 11
Supplementary Table 11: Post-hoc tests comparing normalized expression of female plasticity genes (genes differentially expressed (p<0.05) in response to the interaction between parenting and temperature) across thermal environments and social conditions. Contrasts within social states (Before Parenting (24°C vs 20°C) and After Parenting (24°C vs 20°C)) compare the magnitude of expression between…
ID	Predicted Product	Normalized Expression				Before Parenting (24°C vs 20°C)		After Parenting (24°C vs 20°C)		20°C (After vs. Before Parenting)		24°C (After vs. Before Parenting)		After Parenting at 24°C vs Before Parenting at 20°C		After Parenting at 20°C vs Before Parenting at 24°C		20°C		24°C		Sign Change (20°C to 24°C)
		Before parenting 20°C	Before Parenting 24°C	After parenting 20°C	After Parenting 24°C	diff	pval	diff	pval	diff	pval	diff	pval	diff	pval	diff	pval	Estimate	Pr(>|t|)	Estimate	Pr(>|t|)
STRG.10102	lipid storage droplets surface-binding protein 1-like isoform X1	14.5611	14.9192	15.5526	14.9786	0.358155	0.243728	-0.574082	0.0206912	0.991551	0.000193496	0.0593141	0.987595	0.417469	0.113584	0.633396	0.0159145	0.991551	1.99637e-07	0.0593141	0.824491	Positive to Neutral
STRG.10512	CD63 antigen	12.3839	12.0877	11.8905	12.141	-0.296148	0.0276753	0.250495	0.0517134	-0.493323	0.000246355	0.05332	0.938097	-0.242828	0.0608888	-0.197175	0.189753	-0.493323	0.000481769	0.05332	0.584066	Negative to Neutral
STRG.1064	myrosinase 1-like	10.3459	11.5328	11.8852	11.3452	1.18686	0.014109	-0.540062	0.353892	1.53928	0.00105013	-0.187637	0.942509	0.999222	0.029482	0.352425	0.723271	1.53928	0.00108684	-0.187637	0.601849	Positive to Neutral
STRG.11433	hydroxysteroid dehydrogenase-like protein 2 isoform X1	14.5704	15.0858	15.5637	15.0823	0.51533	0.00938677	-0.481427	0.0100397	0.993276	7.95237e-06	-0.00348202	0.999994	0.511848	0.0063259	0.477945	0.016007	0.993276	4.79052e-06	-0.00348202	0.984436	Positive to Neutral
STRG.11530	uncharacterized protein LOC108566897 isoform X2	11.6936	11.4411	11.3224	11.5913	-0.25252	0.0121215	0.26884	0.00483228	-0.371216	0.00024768	0.150144	0.182443	-0.102377	0.431803	-0.118696	0.357842	-0.371216	5.49879e-06	0.150144	0.154995	Negative to Neutral
STRG.12059	alpha-N-acetylgalactosaminidase	9.68857	10.3962	10.7697	10.0873	0.707598	0.0188852	-0.682381	0.0162319	1.08115	0.000323373	-0.308829	0.4732	0.398769	0.222221	0.373551	0.316077	1.08115	0.000181616	-0.308829	0.241236	Positive to Neutral
STRG.12118	WD repeat-containing protein 18	11.1262	11.3989	11.4249	11.2597	0.272714	0.00450022	-0.165214	0.0772557	0.298698	0.0012296	-0.13923	0.196767	0.133484	0.185839	0.0259839	0.97873	0.298698	0.00262394	-0.13923	0.0429467	Positive to Negative
STRG.12602	bifunctional 3'-phosphoadenosine 5'-phosphosulfate synthase 1-like	8.37976	9.39489	10.418	9.06994	1.01513	0.300142	-1.34806	0.0885322	2.03824	0.00709472	-0.324949	0.935257	0.690179	0.56708	1.02311	0.293988	2.03824	0.00822332	-0.324949	0.513998	Positive to Neutral
STRG.12847	carbohydrate sulfotransferase 5-like	12.7669	13.2766	13.3472	12.8933	0.509707	0.0541012	-0.453819	0.0724524	0.580298	0.0174621	-0.383228	0.186793	0.126479	0.876317	0.0705915	0.978596	0.580298	0.00520261	-0.383228	0.0938364	Positive to Neutral
STRG.12955	putative sodium-coupled neutral amino acid transporter 11	10.0687	9.70095	9.72881	10.0534	-0.367788	0.0386781	0.324612	0.0556174	-0.33993	0.0432933	0.35247	0.0490605	-0.0153181	0.999114	0.0278577	0.995604	-0.33993	0.016799	0.35247	0.0251437	Negative to Positive
STRG.13061	STRG.13061	10.7834	11.212	11.8102	11.2286	0.42861	0.037588	-0.581575	0.00277897	1.02677	7.36691e-06	0.0165818	0.999395	0.445192	0.0207372	0.598157	0.00360075	1.02677	1.87786e-05	0.0165818	0.920977	Positive to Neutral
STRG.13223	dehydrogenase/reductase SDR family protein 7-like	11.6776	11.7952	12.2794	11.8696	0.117604	0.516148	-0.409763	0.00057164	0.601776	8.45961e-06	0.0744089	0.811024	0.192013	0.113543	0.484172	0.000191459	0.601776	8.43719e-05	0.0744089	0.379366	Positive to Neutral
STRG.13401	39S ribosomal protein L22%2C mitochondrial	10.4504	10.6924	10.8655	10.643	0.242012	0.0135541	-0.222531	0.0161046	0.415077	5.59531e-05	-0.049465	0.884614	0.192547	0.0397761	0.173066	0.0928157	0.415077	0.000185481	-0.049465	0.493435	Positive to Neutral
STRG.13488	glutathione S-transferase theta-1-like	11.6659	12.025	12.6955	12.0301	0.359044	0.226642	-0.665381	0.00618713	1.02958	0.000103269	0.00515817	0.999991	0.364202	0.177682	0.670539	0.00912738	1.02958	8.62396e-05	0.00515817	0.980708	Positive to Neutral
STRG.13631	ras-related GTP-binding protein A	10.9676	11.2734	11.4	11.2272	0.305821	0.0181327	-0.172798	0.216125	0.432357	0.000657188	-0.0462621	0.953998	0.259559	0.0350263	0.126535	0.51195	0.432357	6.72302e-05	-0.0462621	0.697005	Positive to Neutral
STRG.14269	vesicular acetylcholine transporter isoform X1	12.8891	12.4433	12.4501	12.5212	-0.445819	0.0019697	0.0711316	0.867304	-0.439025	0.00133213	0.0779255	0.856133	-0.367894	0.00597472	0.00679393	0.999875	-0.439025	0.0029477	0.0779255	0.372139	Negative to Neutral
STRG.15506	chloride channel protein 2	12.5502	12.0353	12.2538	12.3375	-0.514878	0.00161628	0.0836239	0.853373	-0.29634	0.0546383	0.302161	0.0669468	-0.212716	0.21917	0.218537	0.241915	-0.29634	0.0300723	0.302161	0.0195462	Negative to Positive
STRG.15884	glyoxylate reductase/hydroxypyruvate reductase	11.2008	11.4375	11.5948	11.3127	0.236618	0.0105347	-0.282053	0.00156058	0.393935	5.25212e-05	-0.124736	0.252138	0.111882	0.290085	0.157317	0.109539	0.393935	0.000109842	-0.124736	0.114258	Positive to Neutral
STRG.16008	STRG.16008	12.7908	11.3007	11.2314	11.9176	-1.4901	0.0218476	0.686184	0.398104	-1.55939	0.0107022	0.616899	0.534398	-0.873202	0.210615	-0.0692856	0.998635	-1.55939	0.00659823	0.616899	0.207149	Negative to Neutral
STRG.1686	sodium/potassium-transporting ATPase subunit beta-2-like isoform X1	15.2953	14.8535	14.8215	14.8778	-0.441889	0.000525453	0.0563361	0.892547	-0.473843	0.000140393	0.0243821	0.991265	-0.417507	0.00051454	-0.0319539	0.98085	-0.473843	0.000261588	0.0243821	0.789879	Negative to Neutral
STRG.17332	uncharacterized protein LOC108563933	12.3253	9.85151	9.64366	10.288	-2.47377	0.207759	0.644358	0.939039	-2.68162	0.12431	0.436502	0.982727	-2.03727	0.308186	-0.207856	0.998048	-2.68162	0.0552109	0.436502	0.705071	Neutral to Neutral
STRG.17691	STRG.17691	8.81677	9.76446	9.12832	8.86186	0.947688	0.00666431	-0.266467	0.654509	0.311549	0.537599	-0.902607	0.00962146	0.0450812	0.997136	-0.63614	0.0794941	0.311549	0.0199337	-0.902607	0.0299217	Positive to Negative
STRG.18014	uncharacterized family 31 glucosidase KIAA1161 isoform X1	13.4625	13.1341	13.0926	13.3139	-0.328456	0.0248564	0.221256	0.137295	-0.36991	0.00720695	0.179802	0.321133	-0.148654	0.429457	-0.0414539	0.97591	-0.36991	0.00794275	0.179802	0.0787984	Negative to Neutral
STRG.18042	sarcosine dehydrogenase%2C mitochondrial	13.2419	13.9072	14.4129	13.7423	0.665288	0.0987419	-0.670634	0.0722075	1.17097	0.00148825	-0.164947	0.923302	0.500341	0.23051	0.505687	0.266011	1.17097	2.75412e-05	-0.164947	0.656596	Positive to Neutral
STRG.20616	uncharacterized protein LOC108564126	12.4001	10.9837	9.38026	11.0045	-1.4164	0.578417	1.62426	0.419497	-3.01986	0.0453748	0.0207997	0.999997	-1.3956	0.543992	-1.60346	0.479174	-3.01986	0.0190123	0.0207997	0.985308	Negative to Neutral
STRG.20617	uncharacterized protein LOC108557817	11.4355	9.92291	8.98741	10.4952	-1.51263	0.404086	1.50776	0.35795	-2.44814	0.0628676	0.572256	0.927926	-0.940379	0.718037	-0.9355	0.754985	-2.44814	0.0233973	0.572256	0.567686	Negative to Neutral
STRG.20631	small G protein signaling modulator 3 homolog isoform X1	12.4206	12.2374	12.1358	12.4053	-0.183202	0.0830851	0.269517	0.0049822	-0.284819	0.00316621	0.1679	0.122124	-0.0153012	0.99547	-0.101617	0.49204	-0.284819	0.000953867	0.1679	0.0765562	Negative to Neutral
STRG.20709	N-acetylneuraminate lyase-like	10.5053	10.6446	11.0036	10.3298	0.139294	0.834868	-0.673772	0.00310873	0.498325	0.0280263	-0.31474	0.270337	-0.175447	0.682289	0.359032	0.178248	0.498325	0.00787028	-0.31474	0.127633	Positive to Neutral
STRG.2385	short-chain specific acyl-CoA dehydrogenase%2C mitochondrial	14.8213	14.913	15.0974	14.8407	0.0917176	0.227203	-0.256705	0.000135222	0.276127	6.10296e-05	-0.0722953	0.415394	0.0194223	0.968246	0.184409	0.00520909	0.276127	0.000122761	-0.0722953	0.183815	Positive to Neutral
STRG.2443	uncharacterized protein LOC108566672 isoform X1	10.9192	12.5231	13.4738	13.0154	1.60387	0.00665412	-0.458459	0.642887	2.55458	4.33356e-05	0.492258	0.634212	2.09612	0.000360278	0.950717	0.136553	2.55458	5.57383e-05	0.492258	0.327093	Positive to Neutral
STRG.24465	cytochrome P450 6j1-like	11.6558	12.8596	12.8027	12.2661	1.20381	0.00702486	-0.536625	0.2937	1.14694	0.00647857	-0.593489	0.261591	0.610316	0.199806	-0.0568642	0.997692	1.14694	0.0115984	-0.593489	0.0270414	Positive to Negative
STRG.24869	probable hydroxyacid-oxoacid transhydrogenase%2C mitochondrial	11.8477	12.9616	14.2679	13.0538	1.1139	0.0704495	-1.21413	0.0319184	2.42019	8.76964e-05	0.0921664	0.995904	1.20606	0.0332124	1.3063	0.0292816	2.42019	2.23879e-05	0.0921664	0.863623	Positive to Neutral
STRG.25429	sodium-coupled monocarboxylate transporter 1-like	8.5752	9.10649	10.1624	8.33062	0.531288	0.821427	-1.83177	0.0288131	1.58719	0.0641682	-0.775871	0.596635	-0.244584	0.973573	1.0559	0.346298	1.58719	0.0364042	-0.775871	0.192695	Positive to Neutral
STRG.25654	probable medium-chain specific acyl-CoA dehydrogenase%2C mitochondrial	12.5884	12.757	13.4632	12.89	0.168537	0.445878	-0.573217	0.000310387	0.874746	2.49807e-06	0.132992	0.632368	0.301529	0.0482539	0.706209	6.29513e-05	0.874746	1.78812e-05	0.132992	0.298311	Positive to Neutral
STRG.25655	probable medium-chain specific acyl-CoA dehydrogenase%2C mitochondrial	11.1796	11.4835	11.981	11.5117	0.303846	0.0222516	-0.469331	0.000373597	0.801425	7.59016e-07	0.0282482	0.98952	0.332094	0.00792728	0.497579	0.000375273	0.801425	6.62127e-06	0.0282482	0.789613	Positive to Neutral
STRG.26958	ribosomal protein S6 kinase beta-2 isoform X1	11.6501	11.8711	11.9419	11.6488	0.220942	0.0102682	-0.293087	0.000552047	0.291828	0.000575785	-0.222201	0.00985082	-0.00125903	0.999996	0.0708858	0.643767	0.291828	0.00222494	-0.222201	0.00170727	Positive to Negative
STRG.27011	TOM1-like protein 2 isoform X2	14.5559	14.7415	15.0004	14.7262	0.185526	0.0621662	-0.274216	0.00294604	0.444502	2.19831e-05	-0.0152403	0.995684	0.170286	0.0711303	0.258975	0.0074943	0.444502	4.18608e-05	-0.0152403	0.846063	Positive to Neutral
STRG.27166	uncharacterized protein LOC111416554	13.8365	14.6039	15.1918	14.1393	0.76739	0.131386	-1.05245	0.0180226	1.35526	0.00261877	-0.464586	0.506448	0.302804	0.761576	0.587866	0.31241	1.35526	0.00102028	-0.464586	0.247605	Positive to Neutral
STRG.27487	alpha-amylase-like	11.1364	10.59	10.5168	11.1831	-0.546365	0.107751	0.666259	0.0282003	-0.619577	0.0431934	0.593047	0.0739248	0.0466817	0.995913	-0.0732115	0.987131	-0.619577	0.0367758	0.593047	0.00851995	Negative to Positive
STRG.27534	probable 4-coumarate--CoA ligase 3	13.5425	14.5444	14.5452	14.2643	1.00191	0.00976523	-0.280899	0.690334	1.00264	0.00622168	-0.280167	0.728308	0.721742	0.0534386	0.000732129	1	1.00264	0.00023729	-0.280167	0.449245	Positive to Neutral
STRG.28356	phytanoyl-CoA dioxygenase%2C peroxisomal-like	14.4053	14.8071	15.0551	14.4595	0.401767	0.257151	-0.595573	0.0374002	0.649811	0.021956	-0.347529	0.372311	0.0542381	0.992307	0.248045	0.64091	0.649811	0.000397193	-0.347529	0.249957	Positive to Neutral
STRG.28869	LOW QUALITY PROTEIN: uncharacterized protein LOC108568173	8.8409	12.5678	14.8221	13.4386	3.7269	0.0199746	-1.38349	0.563127	5.98118	0.00021294	0.870789	0.859995	4.59768	0.00260898	2.25428	0.219886	5.98118	1.57486e-06	0.870789	0.587039	Positive to Neutral
STRG.29044	STRG.29044	10.0903	10.14	11.4112	9.42672	0.0497445	0.999548	-1.98452	0.00211612	1.32095	0.0401382	-0.713321	0.447078	-0.663576	0.458218	1.2712	0.067518	1.32095	0.034041	-0.713321	0.081971	Positive to Neutral
STRG.30482	peptidyl-alpha-hydroxyglycine alpha-amidating lyase 2-like	13.5168	13.2153	13.2187	13.2799	-0.301504	0.000417763	0.0611964	0.664034	-0.298036	0.000258516	0.0646643	0.666586	-0.23684	0.00230159	0.00346799	0.999912	-0.298036	0.000595178	0.0646643	0.274473	Negative to Neutral
STRG.3126	store-operated calcium entry regulator STIMATE-like	11.9859	12.106	12.3469	11.9914	0.120138	0.40427	-0.355509	0.000750186	0.361094	0.000645611	-0.114553	0.443975	0.00558548	0.999813	0.240956	0.0260882	0.361094	0.000422596	-0.114553	0.21118	Positive to Neutral
STRG.31444	very long-chain specific acyl-CoA dehydrogenase%2C mitochondrial	14.4624	15.0678	15.4257	14.9464	0.605442	0.034763	-0.479344	0.0869718	0.963338	0.000571595	-0.121448	0.925188	0.483994	0.0831353	0.357895	0.303837	0.963338	7.66302e-05	-0.121448	0.638785	Positive to Neutral
STRG.31558	3-ketoacyl-CoA thiolase%2C mitochondrial	13.4587	14.1797	14.9128	14.1797	0.721033	0.0550576	-0.733089	0.0362074	1.45413	0.000116623	4.2478e-06	1	0.721037	0.0398398	0.733093	0.0503904	1.45413	0.000110818	4.2478e-06	0.999989	Positive to Neutral
STRG.32052	probable medium-chain specific acyl-CoA dehydrogenase%2C mitochondrial	14.5513	15.8278	16.8381	16.0699	1.27644	0.00856571	-0.768256	0.115537	2.28681	1.63907e-05	0.242112	0.887883	1.51855	0.00122985	1.01037	0.0398891	2.28681	6.05624e-06	0.242112	0.587427	Positive to Neutral
STRG.32152	serine/threonine-protein phosphatase 2A 65 kDa regulatory subunit A beta isoform-like isoform X1	9.46207	9.82142	9.85908	9.39372	0.35935	0.140774	-0.465361	0.0290481	0.397011	0.069827	-0.4277	0.0645901	-0.06835	0.965527	0.037661	0.994819	0.397011	0.0127344	-0.4277	0.0485478	Positive to Negative
STRG.32163	serine/threonine-protein phosphatase 2A 65 kDa regulatory subunit A beta isoform-like isoform X1	9.837	10.1121	10.1916	9.84251	0.275134	0.0960993	-0.349066	0.0185531	0.354574	0.0167076	-0.269627	0.105099	0.00550779	0.999942	0.0794397	0.883888	0.354574	0.00244736	-0.269627	0.0766713	Positive to Neutral
STRG.32232	STRG.32232	9.62818	12.1284	12.9816	11.7126	2.50018	0.0015105	-1.26904	0.0972497	3.35342	4.098e-05	-0.415792	0.863155	2.08439	0.00434411	0.853244	0.409642	3.35342	2.75984e-06	-0.415792	0.576713	Positive to Neutral
STRG.32465	DNA replication factor Cdt1-like	11.3607	13.0153	13.663	13.0512	1.65465	0.0500551	-0.611841	0.677345	2.30236	0.00346199	0.0358615	0.999908	1.69051	0.0316632	0.647703	0.678623	2.30236	0.00024243	0.0358615	0.962188	Positive to Neutral
STRG.32466	STRG.32466	10.7061	12.8853	13.2318	13.1002	2.17917	0.0196322	-0.131688	0.996283	2.52574	0.00430036	0.214878	0.986845	2.39405	0.00657767	0.346566	0.948903	2.52574	4.43407e-05	0.214878	0.81329	Positive to Neutral
STRG.32590	glutathione S-transferase theta-1-like	12.4902	12.9104	13.9396	12.7124	0.420121	0.581523	-1.2272	0.0056543	1.44934	0.00137383	-0.197987	0.927669	0.222135	0.88575	1.02922	0.029168	1.44934	0.000682967	-0.197987	0.603154	Positive to Neutral
STRG.32848	cleavage and polyadenylation specificity factor 73	12.8661	13.4568	13.9254	13.4297	0.590789	0.0289507	-0.495623	0.0561697	1.0593	0.000122557	-0.0271099	0.998852	0.563679	0.0269043	0.468513	0.0982156	1.0593	0.000209419	-0.0271099	0.894986	Positive to Neutral
STRG.33146	electron transfer flavoprotein subunit beta	14.7211	15.2045	15.5621	15.167	0.483389	0.0698511	-0.395042	0.132369	0.840954	0.000837643	-0.0374774	0.996604	0.445912	0.0776918	0.357565	0.231826	0.840954	0.000338623	-0.0374774	0.861659	Positive to Neutral
STRG.33166	cytochrome P450 6k1-like	7.85618	9.13313	9.75865	9.0474	1.27695	0.138016	-0.711254	0.536154	1.90248	0.0110595	-0.0857281	0.998596	1.19122	0.143857	0.625525	0.67432	1.90248	0.000303364	-0.0857281	0.909028	Positive to Neutral
STRG.33304	diphthine--ammonia ligase isoform X1	11.6195	11.9279	12.062	11.801	0.308462	0.0282232	-0.261003	0.0525041	0.442517	0.00110203	-0.126948	0.571086	0.181514	0.23631	0.134055	0.528116	0.442517	0.000418964	-0.126948	0.294838	Positive to Neutral
STRG.33529	cystathionine beta-synthase	13.5739	14.0435	14.8947	14.1663	0.469666	0.153096	-0.728334	0.0100508	1.32081	3.61534e-05	0.122805	0.933578	0.592472	0.0386176	0.85114	0.0047778	1.32081	0.000318368	0.122805	0.506966	Positive to Neutral
STRG.33832	Alpha-tocopherol transfer protein-like	11.3537	12.252	12.9391	12.311	0.898305	0.0148819	-0.62814	0.0834626	1.58542	4.72224e-05	0.0589719	0.995494	0.957277	0.0060508	0.687112	0.0719658	1.58542	6.83693e-06	0.0589719	0.863762	Positive to Neutral
STRG.33833	uncharacterized protein LOC108558707	9.37389	10.796	10.8423	10.4445	1.42207	0.00167179	-0.397789	0.534212	1.46837	0.000718594	-0.351491	0.66955	1.07058	0.0103937	0.0462979	0.998726	1.46837	0.000206123	-0.351491	0.370773	Positive to Neutral
STRG.34996	protein tumorous imaginal discs%2C mitochondrial isoform X1	12.3564	12.6684	12.7512	12.6438	0.31199	0.000671933	-0.107407	0.284304	0.394773	2.96617e-05	-0.0246241	0.977108	0.287366	0.000840052	0.0827833	0.545186	0.394773	1.86981e-05	-0.0246241	0.750311	Positive to Neutral
STRG.35927	3-ketoacyl-CoA thiolase%2C mitochondrial	12.7282	13.8362	14.492	13.8589	1.10798	0.0105074	-0.633166	0.158434	1.76385	8.58813e-05	0.0227105	0.999838	1.13069	0.0057752	0.655876	0.172725	1.76385	0.000217015	0.0227105	0.943216	Positive to Neutral
STRG.37186	dynein heavy chain 6%2C axonemal	13.6439	13.417	13.4049	13.4969	-0.226947	0.00274834	0.0919676	0.277857	-0.239018	0.0010206	0.0798965	0.440497	-0.147051	0.0397345	-0.0120711	0.995379	-0.239018	0.000614753	0.0798965	0.206709	Negative to Neutral
STRG.37288	steroid receptor seven-up%2C isoforms B/C	11.017	11.3214	11.2628	10.7237	0.30443	0.18169	-0.539171	0.00522392	0.245863	0.292364	-0.597738	0.00364721	-0.293308	0.168194	-0.0585666	0.975209	0.245863	0.0802434	-0.597738	0.00589181	Neutral to Negative
STRG.3806	serine/threonine-protein phosphatase 2A 55 kDa regulatory subunit B alpha isoform isoform X1	9.8915	10.1979	10.2924	10.0744	0.306401	0.0288958	-0.217988	0.121439	0.400936	0.00259596	-0.123452	0.590275	0.182949	0.228624	0.0945359	0.763735	0.400936	0.00394858	-0.123452	0.18636	Positive to Neutral
STRG.4210	dehydrogenase/reductase SDR family member 4	12.764	12.9783	13.3306	12.9011	0.214281	0.294519	-0.429537	0.00680103	0.566572	0.000606072	-0.0772452	0.909363	0.137036	0.608124	0.352291	0.0383121	0.566572	0.000929415	-0.0772452	0.523512	Positive to Neutral
STRG.4632	Apolipophorin-III	17.8893	19.0784	19.3329	18.848	1.18907	0.0167471	-0.484835	0.465876	1.44355	0.00238378	-0.230354	0.907299	0.958717	0.0439042	0.254481	0.880041	1.44355	0.000449392	-0.230354	0.596135	Positive to Neutral
STRG.4670	STRG.4670	10.0454	10.4836	10.6356	10.2879	0.438242	0.0382195	-0.347703	0.0928202	0.590246	0.00303332	-0.195698	0.547106	0.242544	0.322393	0.152004	0.724264	0.590246	0.00169598	-0.195698	0.247583	Positive to Neutral
STRG.5627	serine protease 53-like	10.6393	11.9285	11.7245	10.6393	1.28924	0.190058	-1.08519	0.270488	1.0852	0.270481	-1.28923	0.190063	9.74397e-06	1	-0.204041	0.98638	1.0852	0.0952803	-1.28923	0.0704528	Neutral to Neutral
STRG.5629	glyoxylate/hydroxypyruvate reductase A-like	11.2408	11.7706	11.9664	11.6701	0.529844	0.0195046	-0.296304	0.231141	0.725621	0.000988091	-0.100527	0.917404	0.429318	0.0484696	0.195777	0.608682	0.725621	0.000531835	-0.100527	0.585992	Positive to Neutral
STRG.5753	electron transfer flavoprotein subunit alpha%2C mitochondrial	14.9629	15.3038	15.5814	15.1754	0.340838	0.130627	-0.405904	0.0425098	0.618397	0.00204594	-0.128345	0.812676	0.212493	0.432313	0.277559	0.263811	0.618397	0.00531493	-0.128345	0.257578	Positive to Neutral
STRG.668	cytochrome P450 6g1-like	8.84086	10.0834	11.0216	8.98246	1.24253	0.288084	-2.03918	0.0258849	2.18078	0.0167365	-1.10093	0.38601	0.141599	0.995854	0.938254	0.518333	2.18078	0.003212	-1.10093	0.200652	Positive to Neutral
STRG.678	toll-like receptor 7	11.8686	11.6972	11.5093	11.6867	-0.171387	0.0476298	0.177416	0.0276564	-0.359288	5.67478e-05	-0.010485	0.997908	-0.181872	0.0236809	-0.187901	0.0279084	-0.359288	5.54377e-05	-0.010485	0.882409	Negative to Neutral
STRG.7155	matrilysin-like isoform X1	10.84	12.4022	12.4411	11.8141	1.56218	0.00962579	-0.62696	0.413629	1.60106	0.00507573	-0.588077	0.515252	0.974098	0.106222	0.038883	0.999699	1.60106	0.00569997	-0.588077	0.159669	Positive to Neutral
STRG.7422	trifunctional enzyme subunit beta%2C mitochondrial	14.9271	15.5068	15.806	15.4163	0.57973	0.00747914	-0.389687	0.063618	0.878886	8.88652e-05	-0.0905308	0.929552	0.489199	0.0165879	0.299156	0.234076	0.878886	4.94013e-05	-0.0905308	0.629649	Positive to Neutral
STRG.7679	pantothenate kinase 3 isoform X2	14.43	14.7806	14.9649	14.6948	0.350596	0.0481233	-0.270019	0.12596	0.534809	0.00146011	-0.0858061	0.891432	0.26479	0.13627	0.184213	0.447909	0.534809	0.000313644	-0.0858061	0.573664	Positive to Neutral
STRG.9413	peroxisomal (S)-2-hydroxy-acid oxidase	11.231	12.2335	12.9362	12.3443	1.00252	0.0600428	-0.591894	0.337019	1.70523	0.000780803	0.110814	0.989474	1.11334	0.0233946	0.702707	0.249198	1.70523	0.000188175	0.110814	0.806311	Positive to Neutral
STRG.9714	STRG.9714	8.88099	8.58196	8.61581	8.91373	-0.299029	0.0133289	0.297926	0.00895154	-0.265185	0.0201728	0.33177	0.00617941	0.0327411	0.975173	0.033844	0.976932	-0.265185	0.0159542	0.33177	0.00261549	Negative to Positive
						62	44	17	34	62	71	33	5	58	30	63	16	62
						*most significantly higher pre-parenting at 24		*most significantly lower post-parenting at 24		*almost all increase significantly during parenting in cold		*less than half increase during parenting in hot and only 5 change significantly
