## Supplementary Table 10 for "Limited plasticity in gene expression for providing or receiving parental care under different temperatures"

### Sheet: Sheet1
Supplementary Table 10: NCBI accession numbers and Log2 fold changes in expression of genes identified as signficiently differentially expressed genes ( p<0.05) in larvae in response to the interaction of social condition (non-parenting vs parenting) and temperature (20°C vs 24°C).
ID	log2FoldChange	p	NCBI Accession No.	GeneID	Predicted Product
STRG.3253	1.82629	0.000196885	NW_017098544.1	108562718	UDP-glucuronosyltransferase 2C1-like
STRG.6701	-3.19843	0.0129032	NA	NA	NA
STRG.26012	10.715	0.0133878	NW_017098733.1	108563098	hexamerin-like
STRG.28165	1.45794	0.0133878	NW_017098790.1	108563213	ankyrin repeat domain-containing protein 6
STRG.9411	2.59455	0.023511	NW_017096386.1	108556923	NAD(P) transhydrogenase%2C mitochondrial-like
STRG.2929	4.5743	0.0353644	NW_017096803.1	108558213	uncharacterized protein LOC108558213
STRG.30062	0.902056	0.0384168	NW_017098826.1	108563306	V-type proton ATPase subunit B
STRG.13733	0.962452	0.0388571	NW_017097187.1	108559319	sialin-like
STRG.15494	-1.6422	0.0395919	NA	NA	NA
STRG.25725	1.8913	0.0395919	NW_017098659.1	108562971	venom carboxylesterase-6-like
STRG.32771	1.81937	0.0395919	NW_017097198.1	108559387	protein abnormal spindle
STRG.33422	-0.428594	0.0395919	NW_017099710.1	108565313	glucose-6-phosphate 1-epimerase
STRG.37297	-3.59719	0.0395919	NA	NA	NA
STRG.30656	0.486574	0.0461408	NW_017096594.1	108557492	ras-related protein Rab-11A
STRG.4576	10.7651	0.0461408	NW_017098733.1	108563098	hexamerin-like
STRG.22895	6.12882	0.0464649	NA	NA	NA
STRG.27397	1.33196	0.0468324	NW_017097343.1	108559870	uncharacterized protein LOC108559870
STRG.35230	-0.49519	0.047384	NW_017096668.1	108557832	prolyl endopeptidase isoform X2
STRG.1531	1.1139	0.0486142	NW_017097135.1	108559064	uncharacterized protein LOC108559064
STRG.17826	0.58288	0.0486142	NW_017097749.1	108560867	peptidoglycan-recognition protein LE-like
STRG.27641	3.25504	0.0486142	NW_017099990.1	108566579	angiotensin-converting enzyme-like
STRG.10116	-0.52487	0.0486374	NW_017096767.1	108558074	nuclear pore complex protein Nup88
STRG.13942	-0.344818	0.0486374	NW_017095799.1	108564497	protein virilizer isoform X1
STRG.14158	-1.75909	0.0486374	NA	NA	NA
STRG.30821	-0.773761	0.0486374	NW_017096434.1	108557011	uncharacterized protein LOC108557011 isoform X3
STRG.36671	-2.10887	0.0486374	NA	NA	NA
