## Supplementary Table 9 for "Limited plasticity in gene expression for providing or receiving parental care under different temperatures"

### Sheet: Sheet1
Supplementary Table 9: NCBI accession numbers and Log2 fold changes in expression of genes identified as signficiently differentially expressed genes (p<0.05) in males in response to the interaction of social condition (non-parenting vs parenting) and temperature (20°C vs 24°C).
ID	log2FoldChange	p	NCBI Accession No.	GeneID	Predicted Product
STRG.1131	-7.73315	5.64274e-07	NW_017099220.1	108564212	AP-2 complex subunit alpha
STRG.1564	-8.29102	0.000160542	NW_017099861.1	108565867	vitellogenin-like
STRG.2926	-6.56217	0.0001008	NW_017096803.1	108558220	gastric triacylglycerol lipase-like
STRG.31529	1.3693	0.0284849	NA	NA	NA
