## Supplementary Table 8 for "Limited plasticity in gene expression for providing or receiving parental care under different temperatures"

### Sheet: Sheet1
Supplementary Table 8: NCBI accession numbers and Log2 fold changes in expression of genes identified as signficiently differentially expressed genes (p<0.05) in females in response to the interaction of social state (non-parenting vs parenting) and temperature (20°C vs 24°C).
ID	log2FoldChange	p	NCBI Accession No.	GeneID	Predicted Product
STRG.10102	-0.944547	0.0404168	NW_017097246.1	108559534	lipid storage droplets surface-binding protein 1-like isoform X1
STRG.10512	0.58258	0.0243285	NW_017099013.1	108563844	CD63 antigen
STRG.1064	-1.99901	0.0185704	NW_017097798.1	108561024	myrosinase 1-like
STRG.11433	-1.027	0.000631581	NW_017097871.1	108561263	hydroxysteroid dehydrogenase-like protein 2 isoform X1
STRG.11530	0.575632	0.00258622	NW_017100080.1	108566897	uncharacterized protein LOC108566897 isoform X2
STRG.12059	-1.71453	0.00441765	NW_017095739.1	108561713	alpha-N-acetylgalactosaminidase
STRG.12118	-0.501578	0.00708756	NW_017095532.1	108569129	WD repeat-containing protein 18
STRG.12602	-4.54805	0.0042329	NW_017096079.1	108569427	bifunctional 3'-phosphoadenosine 5'-phosphosulfate synthase 1-like
STRG.12847	-1.05184	0.0165795	NW_017097954.1	108561417	carbohydrate sulfotransferase 5-like
STRG.12955	0.946672	0.0309211	NW_017097550.1	108560397	putative sodium-coupled neutral amino acid transporter 11
STRG.13061	-1.12862	0.00147321	NA	NA	NA
STRG.13223	-0.574986	0.0111976	NW_017095532.1	108569305	dehydrogenase/reductase SDR family protein 7-like
STRG.13401	-0.576777	0.00461839	NW_017096900.1	108558415	39S ribosomal protein L22%2C mitochondrial
STRG.13488	-1.13828	0.00845531	NW_017097178.1	108559309	glutathione S-transferase theta-1-like
STRG.13631	-0.552851	0.0493348	NW_017100106.1	108568305	ras-related GTP-binding protein A
STRG.14269	0.552887	0.0493348	NW_017097769.1	108560935	vesicular acetylcholine transporter isoform X1
STRG.15506	0.630913	0.0452586	NW_017095831.1	108566037	chloride channel protein 2
STRG.15884	-0.582201	0.000631581	NW_017095985.1	108569071	glyoxylate reductase/hydroxypyruvate reductase
STRG.16008	2.5251	0.0186112	NA	NA	NA
STRG.1686	0.504698	0.0235318	NW_017100101.1	108568047	sodium/potassium-transporting ATPase subunit beta-2-like isoform X1
STRG.17332	6.80533	0.0452586	NW_017099059.1	108563933	uncharacterized protein LOC108563933
STRG.17691	-2.05146	0.0360778	NA	NA	NA
STRG.18014	0.575709	0.0407769	NW_017097444.1	108560100	uncharacterized family 31 glucosidase KIAA1161 isoform X1
STRG.18042	-1.4361	0.0185704	NW_017100104.1	108568210	sarcosine dehydrogenase%2C mitochondrial
STRG.20616	6.57078	0.0266955	NW_017099158.1	108564126	uncharacterized protein LOC108564126
STRG.20617	6.0999	0.0177842	NW_017095589.1	108557817	uncharacterized protein LOC108557817
STRG.20631	0.476472	0.0135539	NW_017097626.1	108560579	small G protein signaling modulator 3 homolog isoform X1
STRG.20709	-1.00856	0.0497623	NW_017095601.1	108558113	N-acetylneuraminate lyase-like
STRG.2385	-0.351245	0.00278622	NW_017099580.1	108564815	short-chain specific acyl-CoA dehydrogenase%2C mitochondrial
STRG.2443	-2.35812	0.0168678	NW_017100023.1	108566672	uncharacterized protein LOC108566672 isoform X1
STRG.24465	-1.80373	0.00989681	NW_017096091.1	108569480	cytochrome P450 6j1-like
STRG.24869	-2.59173	0.00266316	NW_017098035.1	108561553	probable hydroxyacid-oxoacid transhydrogenase%2C mitochondrial
STRG.25429	-4.58873	0.0452586	NW_017097380.1	108559955	sodium-coupled monocarboxylate transporter 1-like
STRG.25654	-0.76193	0.00423321	NW_017095799.1	108564515	probable medium-chain specific acyl-CoA dehydrogenase%2C mitochondrial
STRG.25655	-0.851961	0.000162359	NW_017095799.1	108564515	probable medium-chain specific acyl-CoA dehydrogenase%2C mitochondrial
STRG.26958	-0.557536	0.000238252	NW_017098176.1	108561831	ribosomal protein S6 kinase beta-2 isoform X1
STRG.27011	-0.460723	0.00614847	NW_017099730.1	108565415	TOM1-like protein 2 isoform X2
STRG.27166	-1.86809	0.010059	NW_017098832.1	108563313	uncharacterized protein LOC111416554
STRG.27487	1.38184	0.0271974	NW_017097769.1	108560943	alpha-amylase-like
STRG.27534	-1.28857	0.0452771	NW_017096251.1	108556410	probable 4-coumarate--CoA ligase 3
STRG.28356	-1.03326	0.0493348	NW_017099692.1	108565240	phytanoyl-CoA dioxygenase%2C peroxisomal-like
STRG.28869	-7.36991	0.000631581	NW_017100104.1	108568173	LOW QUALITY PROTEIN: uncharacterized protein LOC108568173
STRG.29044	-2.7887	0.0339123	NA	NA	NA
STRG.30482	0.374616	0.0165795	NW_017095782.1	108563948	peptidyl-alpha-hydroxyglycine alpha-amidating lyase 2-like
STRG.3126	-0.511366	0.0111976	NW_017097600.1	108560517	store-operated calcium entry regulator STIMATE-like
STRG.31444	-1.15185	0.0111976	NW_017098417.1	108562362	very long-chain specific acyl-CoA dehydrogenase%2C mitochondrial
STRG.31558	-1.5286	0.00627057	NW_017099961.1	108566331	3-ketoacyl-CoA thiolase%2C mitochondrial
STRG.32052	-2.15415	0.00147321	NW_017097993.1	108561483	probable medium-chain specific acyl-CoA dehydrogenase%2C mitochondrial
STRG.32152	-1.24183	0.02629	NW_017097080.1	108558853	serine/threonine-protein phosphatase 2A 65 kDa regulatory subunit A beta isoform-like isoform X1
STRG.32163	-0.849731	0.0235318	NW_017097080.1	108558853	serine/threonine-protein phosphatase 2A 65 kDa regulatory subunit A beta isoform-like isoform X1
STRG.32232	-4.54123	3.88485e-06	NA	NA	NA
STRG.32465	-2.66288	0.0452586	NW_017096053.1	108569281	DNA replication factor Cdt1-like
STRG.32466	-3.24979	0.0243285	NA	NA	NA
STRG.32590	-1.66551	0.025326	NW_017100110.1	108568409	glutathione S-transferase theta-1-like
STRG.32848	-1.13754	0.00708756	NW_017099961.1	108566329	cleavage and polyadenylation specificity factor 73
STRG.33146	-0.907875	0.0476135	NW_017100099.1	108567904	electron transfer flavoprotein subunit beta
STRG.33166	-5.50172	0.0042329	NW_017099563.1	108564745	cytochrome P450 6k1-like
STRG.33304	-0.627018	0.0185704	NW_017100096.1	108567777	diphthine--ammonia ligase isoform X1
STRG.33529	-1.28634	0.0042329	NW_017096512.1	108557274	cystathionine beta-synthase
STRG.33832	-1.7279	0.00179095	NW_017095642.1	108558776	Alpha-tocopherol transfer protein-like
STRG.33833	-2.3901	0.00280061	NW_017095642.1	108558707	uncharacterized protein LOC108558707
STRG.34996	-0.443996	0.00614847	NW_017099662.1	108565099	protein tumorous imaginal discs%2C mitochondrial isoform X1
STRG.35927	-1.77677	0.00423321	NW_017099961.1	108566331	3-ketoacyl-CoA thiolase%2C mitochondrial
STRG.37186	0.328921	0.0294641	NW_017099706.1	108565283	dynein heavy chain 6%2C axonemal
STRG.37288	-1.01483	0.00497623	NW_017100095.1	108567740	steroid receptor seven-up%2C isoforms B/C
STRG.3806	-0.696471	0.0362572	NW_017096600.1	108557542	serine/threonine-protein phosphatase 2A 55 kDa regulatory subunit B alpha isoform isoform X1
STRG.4210	-0.678646	0.0247591	NW_017100081.1	108566925	dehydrogenase/reductase SDR family member 4
STRG.4632	-1.87409	0.00845531	NW_017100111.1	108568471	Apolipophorin-III
STRG.4670	-0.967989	0.0438362	NA	NA	NA
STRG.5627	-3.38914	0.02223	NW_017100113.1	108568660	serine protease 53-like
STRG.5629	-0.924645	0.0333491	NW_017100113.1	108568697	glyoxylate/hydroxypyruvate reductase A-like
STRG.5753	-0.761861	0.0403775	NW_017100091.1	108567608	electron transfer flavoprotein subunit alpha%2C mitochondrial
STRG.668	-4.82104	0.0376964	NW_017100112.1	108568561	cytochrome P450 6g1-like
STRG.678	0.384143	0.0390894	NW_017095478.1	108559471	toll-like receptor 7
STRG.7155	-2.2503	0.025326	NW_017098768.1	108563140	matrilysin-like isoform X1
STRG.7422	-0.986662	0.00300869	NW_017100098.1	108567850	trifunctional enzyme subunit beta%2C mitochondrial
STRG.7679	-0.643748	0.0477179	NW_017100088.1	108567424	pantothenate kinase 3 isoform X2
STRG.9413	-1.83402	0.0480485	NW_017096386.1	108556914	peroxisomal (S)-2-hydroxy-acid oxidase
STRG.9714	1.25697	0.00278622	NA	NA	NA
