## Supplementary Table 21 for "Limited plasticity in gene expression for providing or receiving parental care under different temperatures"

### Sheet: Table 21
Supplementary Table 21: Significantly enriched (p<0.01) GO terms for genes showing differential expression in response to the interaction of parenting and thermal environment in larvae. Terms belong to one of three functional categories: biological process (BP), cellular component (CC), or molecular function (MF). Z-scores represent the overall directionality of change in the functional pathway (…
GO ID	Term Description	Annotated	Significant	Expected	p	GO category	Z-Score
GO:0016201	synaptic target inhibition	15	2	0.03	0.00048	BP	1.41421
GO:0050919	negative chemotaxis	22	2	0.05	0.00105	BP	1.41421
GO:0008039	synaptic target recognition	48	2	0.11	0.00497	BP	1.41421
GO:0008238	exopeptidase activity	61	2	0.13	0.0069	MF	0
GO:0008045	motor neuron axon guidance	62	2	0.14	0.00818	BP	1.41421
