## Supplementary Table 1 for "Limited plasticity in gene expression for providing or receiving parental care under different temperatures"

### Sheet: Sheet1
Supplementary Table 1: Output from FastQC of raw paired-end reads.
Sample	Total Sequences (Millions)	% PE mapped uniquely	% PE mapped discordantly	% PE one mate mapped uniquely	% PE multimapped	% PE one mate multimapped
CC2-F	58.8	0.744	0.0367	0.0726	0.0334	0.012
CC2-L	33.9	0.8054	0.0277	0.0502	0.0324	0.0086
CC2-M	25.7	0.7471	0.0404	0.0738	0.0289	0.0112
CC4-F	36.1	0.7921	0.0271	0.0543	0.0296	0.0093
CC4-L	44.6	0.752	0.0401	0.065	0.0309	0.0093
CC4-M	72.1	0.7661	0.0369	0.0626	0.0288	0.0081
CC5-F	46.2	0.6772	0.0567	0.0978	0.0256	0.0134
CC5-L	28.3	0.8096	0.0275	0.0587	0.0244	0.0102
CC5-M	96.4	0.7575	0.0284	0.0776	0.0357	0.0182
CC6-F	28.3	0.7394	0.0444	0.0781	0.0258	0.0124
CC6-L	58.8	0.819	0.0251	0.0531	0.0264	0.0086
CC6-M	72.5	0.7845	0.0299	0.0622	0.0281	0.0096
CC7-F	75.3	0.7777	0.0255	0.0537	0.0313	0.0093
CC7-L	68.8	0.8049	0.0297	0.0555	0.0301	0.0085
CC7-M	87.9	0.7965	0.0197	0.0529	0.0298	0.009
CE2-F	65.1	0.7604	0.0297	0.0706	0.0331	0.016
CE2-L	46.8	0.8052	0.0237	0.0568	0.0417	0.0154
CE2-M	41.4	0.7777	0.0287	0.0618	0.0281	0.0097
CE4-F	76.1	0.7904	0.0216	0.0559	0.0311	0.0117
CE4-L	25.9	0.8176	0.0262	0.0512	0.0323	0.0107
CE4-M	45.9	0.8123	0.0221	0.0445	0.0295	0.007
CE5-F	17.7	0.8075	0.0242	0.0524	0.0296	0.0103
CE5-L	32.9	0.7792	0.0341	0.061	0.0328	0.0114
CE5-M	24.9	0.7878	0.0277	0.0441	0.0322	0.0067
CE6-F	29.6	0.737	0.04	0.0715	0.0272	0.0108
CE6-L	34.7	0.8336	0.0221	0.043	0.0295	0.0088
CE6-M	24	0.7825	0.0326	0.0575	0.0292	0.0091
CE7-F	36.6	0.7503	0.039	0.0731	0.0263	0.0113
CE7-L	167.3	0.8119	0.0239	0.0462	0.0348	0.0081
CE7-M	43.7	0.7869	0.0332	0.0559	0.0295	0.0081
HC1-F	45.6	0.757014	0.0375956	0.0702666	0.0327897	0.0121887
HC1-L	27.3	0.758659	0.0404416	0.0707228	0.0291478	0.0116237
HC1-M	27.6	0.804833	0.0258967	0.0469916	0.0304208	0.00743354
HC2-F	47.8	0.771742	0.0373941	0.0651916	0.0290005	0.00979745
HC2-L	20.1	0.824171	0.0263932	0.044001	0.0285715	0.00648696
HC2-M	58	0.796788	0.0245666	0.0479464	0.0362785	0.00753207
HC3-F	84.3	0.772016	0.0339621	0.0602663	0.0317137	0.00967026
HC3-L	34	0.750904	0.0407087	0.0703254	0.030902	0.0109372
HC3-M	52.7	0.777162	0.0277222	0.0515663	0.0381	0.00888127
HC4-F	71	0.748599	0.0342778	0.0704032	0.0343824	0.011732
HC4-L	32.8	0.749325	0.041674	0.0720133	0.0283866	0.0105157
HC4-M	77	0.764693	0.034289	0.0646219	0.0374731	0.0114912
HE2-F	74.8	0.774833	0.0336519	0.0608301	0.0270325	0.00841218
HE2-L	42.1	0.774782	0.0302827	0.0673346	0.0316189	0.0148517
HE2-M	55.3	0.773748	0.0328123	0.0590128	0.0341239	0.00895894
HE3-F	46.6	0.792983	0.0297495	0.0533142	0.0317807	0.0082388
HE3-L	18.4	0.769459	0.0292873	0.0683898	0.027589	0.0138899
HE3-M	37.6	0.758332	0.0355537	0.0658154	0.0307402	0.0104444
HE4-F	24.8	0.753751	0.0436502	0.0704516	0.0262557	0.00901112
HE4-L	25.2	0.825761	0.0225332	0.0500495	0.0216802	0.00842678
HE4-M	37.2	0.731362	0.0398497	0.0750296	0.0306386	0.0116926
HE5-F	110.9	0.752556	0.0352587	0.0668388	0.0336585	0.0105428
HE5-L	34.8	0.665296	0.0253701	0.0879419	0.0372429	0.0180827
HE5-M	59	0.740432	0.0374811	0.0722397	0.0304179	0.0106088
HE7-F	81.6	0.759102	0.0337607	0.0618382	0.0356676	0.00908681
HE7-L	98.7	0.797694	0.0311421	0.0562888	0.0279708	0.00933186
HE7-M	73.1	0.770418	0.0303324	0.060613	0.0343904	0.00986614
