## Supplementary Table 20 for "Limited plasticity in gene expression for providing or receiving parental care under different temperatures"

### Sheet: Table 20
Supplementary Table 20: Significantly enriched (p<0.01) GO terms for genes showing differential expression in response to the interaction of parenting and thermal environment in males. Terms belong to one of three functional categories: biological process (BP), cellular component (CC), or molecular function (MF). Z-scores represent the overall directionality of change in the functional pathway (<…
GO ID	Term Description	Annotated	Significant	Expected	p	GO category	Z-Score
GO:0005319	lipid transporter activity	45	2	0.02	0.0001	MF	-1.41421
GO:0006869	lipid transport	71	2	0.03	0.00029	BP	-1.41421
GO:0010876	lipid localization	116	2	0.05	0.00077	BP	-1.41421
