## Supplementary Methods 19 for "Limited plasticity in gene expression for providing or receiving parental care under different temperatures"

### Sheet: Table 19
Supplementary Table 19: Significantly enriched (p<0.01) GO terms for genes showing differential expression in response to the interaction of parenting and thermal environment in females. Terms belong to one of three functional categories: biological process (BP), cellular component (CC), or molecular function (MF). Z-scores represent the overall directionality of change in the functional pathway …
GO ID	Term Description	Annotated	Significant	Expected	p	GO category	Z-Score
GO:0006635	fatty acid beta-oxidation	32	9	0.25	1.4e-12	BP	-3
GO:0019395	fatty acid oxidation	36	9	0.28	4.5e-12	BP	-3
GO:0034440	lipid oxidation	37	9	0.29	5.9e-12	BP	-3
GO:0009062	fatty acid catabolic process	38	9	0.3	7.6e-12	BP	-3
GO:0044242	cellular lipid catabolic process	79	11	0.62	1.43e-11	BP	-3.31662
GO:0072329	monocarboxylic acid catabolic process	43	9	0.34	2.56e-11	BP	-3
GO:0016054	organic acid catabolic process	88	11	0.69	4.81e-11	BP	-3.31662
GO:0046395	carboxylic acid catabolic process	88	11	0.69	4.81e-11	BP	-3.31662
GO:0055114	oxidation-reduction process	589	21	4.6	1.0016e-09	BP	-4.36436
GO:0044282	small molecule catabolic process	122	11	0.95	1.7285e-09	BP	-3.31662
GO:0016042	lipid catabolic process	129	11	1.01	3.1456e-09	BP	-3.31662
GO:0016491	oxidoreductase activity	577	20	4.44	4.2e-09	MF	-4.24853
GO:0030258	lipid modification	93	9	0.73	3.24479e-08	BP	-3
GO:0006631	fatty acid metabolic process	102	9	0.8	7.32306e-08	BP	-3
GO:0003995	acyl-CoA dehydrogenase activity	19	5	0.15	2.422e-07	MF	-2.23607
GO:0032787	monocarboxylic acid metabolic process	148	9	1.16	1.77962e-06	BP	-3
GO:0043436	oxoacid metabolic process	390	13	3.05	6.69995e-06	BP	-3.60555
GO:0006082	organic acid metabolic process	391	13	3.06	6.89023e-06	BP	-3.60555
GO:0003824	catalytic activity	3560	44	27.37	9.4417e-06	MF	-4.97494
GO:0016627	oxidoreductase activity, acting on the CH-CH group of donors	45	5	0.35	2.18426e-05	MF	-2.23607
GO:0019752	carboxylic acid metabolic process	373	12	2.92	2.31211e-05	BP	-3.4641
GO:0044248	cellular catabolic process	751	17	5.87	3.54049e-05	BP	-4.12311
GO:0044255	cellular lipid metabolic process	346	11	2.7	5.97374e-05	BP	-3.31662
GO:0009056	catabolic process	852	17	6.66	0.00017	BP	-4.12311
GO:0016408	C-acyltransferase activity	15	3	0.12	0.00018	MF	-1.73205
GO:0006629	lipid metabolic process	471	12	3.68	0.00022	BP	-3.4641
GO:0006790	sulfur compound metabolic process	115	6	0.9	0.00025	BP	-2.44949
GO:0016747	transferase activity, transferring acyl groups other than amino-acyl groups	147	6	1.13	0.00087	MF	-3.87298
GO:0044281	small molecule metabolic process	796	15	6.22	0.00087	BP	-1.63299
GO:0016746	transferase activity, transferring acyl groups	171	6	1.31	0.0019	MF	-1.63299
GO:0006534	cysteine metabolic process	10	2	0.08	0.00259	BP	-1.41421
GO:1901575	organic substance catabolic process	713	13	5.57	0.00279	BP	-3.60555
GO:0050660	flavin adenine dinucleotide binding	81	4	0.62	0.00338	MF	-2
GO:0005759	mitochondrial matrix	151	5	1.03	0.00352	CC	-2.23607
GO:0016616	oxidoreductase activity, acting on the CH-OH group of donors, NAD or NADP as acceptor	41	3	0.32	0.00374	MF	-1.73205
GO:0005739	mitochondrion	560	10	3.84	0.00396	CC	-3.16228
GO:0004364	glutathione transferase activity	15	2	0.12	0.00572	MF	-1.41421
GO:0004553	hydrolase activity, hydrolyzing O-glycosyl compounds	99	4	0.76	0.0069	MF	0
GO:0008152	metabolic process	4763	46	37.23	0.00717	BP	-5.16047
GO:0006575	cellular modified amino acid metabolic process	52	3	0.41	0.00763	BP	-1.73205
GO:0008374	O-acyltransferase activity	18	2	0.14	0.00822	MF	0
GO:0005737	cytoplasm	2981	29	20.43	0.00881	CC	-3.71391
GO:0000096	sulfur amino acid metabolic process	19	2	0.15	0.00942	BP	-1.41421
GO:0030307	positive regulation of cell growth	57	3	0.45	0.00983	BP	-1.73205
